# Genomic sequence characteristics and the empiric accuracy of short-read sequencing

**DOI:** 10.1101/2021.04.08.438862

**Authors:** Maximillian Marin, Roger Vargas, Michael Harris, Brendan Jeffrey, L. Elaine Epperson, David Durbin, Michael Strong, Max Salfinger, Zamin Iqbal, Irada Akhundova, Sergo Vashakidze, Valeriu Crudu, Alex Rosenthal, Maha Reda Farhat

## Abstract

**Background:** Short-read whole genome sequencing (WGS) is a vital tool for clinical applications and basic research. Genetic divergence from the reference genome, repetitive sequences, and sequencing bias, reduce the performance of variant calling using short-read alignment, but the loss in recall and specificity has not been adequately characterized. For the clonal pathogen Mycobacterium tuberculosis (Mtb), researchers frequently exclude 10.7% of the genome believed to be repetitive and prone to erroneous variant calls. To benchmark short-read variant calling, we used 36 diverse clinical Mtb isolates dually sequenced with Illumina short-reads and PacBio long-reads. We systematically study the short-read variant calling accuracy and the influence of sequence uniqueness, reference bias, and GC content. å

**Results:** Reference based Illumina variant calling had a recall ≥89.0% and precision ≥98.5% across parameters evaluated. The best balance between precision and recall was achieved by tuning the mapping quality (MQ) threshold, i.e. confidence of the read mapping (recall 85.8%, precision 99.1% at MQ ≥ 40). Masking repetitive sequence content is an alternative conservative approach to variant calling that maintains high precision (recall 70.2%, precision 99.6% at MQ≥40). Of the genomic positions typically excluded for Mtb, 68% are accurately called using Illumina WGS including 52 of the 168 PE/PPE genes (34.5%). We present a refined list of low confidence regions and examine the largest sources of variant calling error.

**Conclusions:** Our improved approach to variant calling has broad implications for the use of WGS in the study of Mtb biology, inference of transmission in public health surveillance systems, and more generally for WGS applications in other organisms.
