## Additional File 2 for "Genomic sequence characteristics and the empiric accuracy of short-read sequencing"

### Sheet: Results&Metadata (36 Isolates)
SampleID	Circular Contig	Circular Contig Length	Flye Assembly Coverage	Median PacBio Subread Length	MTBC Lineage Call (Based on Illumina WGS)	MTBC Lineage Call (Based on PacBio WGS)	MTBC Primary Lineage	F2 Metric (Illumina)	F2 Metric (PacBio)	ANI to H37Rv (of de novo PacBio Assembly)	ANI to H37Rv (Of Final PacBio Assembly)	Illumina WGS Mean Coverage (to H37Rv)	PacBio WGS Mean Coverage (to H37Rv)	# of predicted ORFs (Prokka) in Final PacBio Assembly	# of predicted ORFs (Prokka) in de novo PacBio Assembly	GC% of Final PacBio Assembly	# of total Pilon (Illumina) polishing changes	# SNSs by Pilon Polishing	# insertions by Pilon Polishing	# Deletions by Pilon Polishing	Dataset_Tag
N0153	Y	4389210	372	2027	lineage1,lineage1.1,lineage1.1.1,lineage1.1.1.1	lineage1,lineage1.1,lineage1.1.1,lineage1.1.1.1	lineage1	0.023551	0.272487	99.8687	99.8692	98	370	4037	4043	65.6121	53	19	2	32	ChinerOms_etal_2019
N0072	Y	4421406	358	2413	lineage1,lineage1.1,lineage1.1.2	lineage1,lineage1.1,lineage1.1.2	lineage1	0.0219092	0.263559	99.8849	99.8852	112	348	4047	4051	65.611	11	0	4	7	ChinerOms_etal_2019
M0003941_3	Y	4420723	206	5023.5	lineage2,lineage2.2,lineage2.2.1	lineage2,lineage2.2,lineage2.2.1	lineage2	0.0115554	0.334658	99.8797	99.8952	273	189	4093	4268	65.6096	453	0	449	4	Dataset1_Peru
N0155	Y	4415285	335	2167	lineage2,lineage2.2,lineage2.2.1	lineage2,lineage2.2,lineage2.2.1	lineage2	0.00596232	0.253724	99.8969	99.8974	61	326	4070	4076	65.6113	36	15	5	16	ChinerOms_etal_2019
DNA028	Y	4418534	437	5819	lineage2,lineage2.2,lineage2.2.1	lineage2,lineage2.2,lineage2.2.1	lineage2	0.0122825	0.252604	99.8934	99.8946	48	419	4076	4093	65.6085	50	3	5	42	Dataset2_TB_Portals
DNA075	Y	4410963	753	7087	lineage2,lineage2.2,lineage2.2.1	lineage2,lineage2.2,lineage2.2.1	lineage2	0.00990099	0.270275	99.8885	99.8895	46	715	4067	4087	65.6142	54	3	5	46	Dataset2_TB_Portals
DNA091	Y	4409629	807	7041	lineage2,lineage2.2,lineage2.2.1	lineage2,lineage2.2,lineage2.2.1	lineage2	0.0088159	0.269834	99.8936	99.8934	74	779	4059	4081	65.6087	48	0	4	44	Dataset2_TB_Portals
N0145	Y	4416863	344	2042	lineage2,lineage2.2,lineage2.2.1,lineage2.2.1.1	lineage2,lineage2.2,lineage2.2.1,lineage2.2.1.1	lineage2	0.00897349	0.262688	99.8914	99.8941	89	344	4071	4073	65.6044	20	0	2	18	ChinerOms_etal_2019
N0004	Y	4423533	259	2691	lineage3	lineage3	lineage3	0.00794473	0.242523	99.8985	99.8972	53	253	4070	4083	65.6095	20	1	1	18	ChinerOms_etal_2019
N1274	Y	4439099	366	2058	lineage3	lineage3	lineage3	0.0149753	0.254314	99.9041	99.9035	92	359	4092	4100	65.6217	17	2	1	14	ChinerOms_etal_2019
N0054	Y	4433942	225	2798	lineage3	lineage3	lineage3	0.0108671	0.243561	99.9051	99.9051	80	220	4095	4097	65.6105	8	0	0	8	ChinerOms_etal_2019
01_R1134	Y	4405134	138	4826	lineage4	lineage4	lineage4	0.00934986	0.241268	99.9195	99.936	62	130	4065	4550	65.6157	1034	2	1031	1	Dataset1_Peru
M0017522_5	Y	4416217	163	3891	lineage4,lineage4.1,lineage4.1.1	lineage4,lineage4.1,lineage4.1.1	lineage4	0.0328939	0.318561	99.9139	99.9293	75	151	4057	4272	65.6162	503	0	499	4	Dataset1_Peru
DNA019_Rose	Y	4435135	689	7165	lineage4,lineage4.1,lineage4.1.2	lineage4,lineage4.1,lineage4.1.2	lineage4	0.0189511	0.256643	99.9329	99.9319	76	660	4081	4102	65.6191	40	0	3	37	Dataset2_TB_Portals
M0014888_3	Y	4399966	194	5038	lineage4,lineage4.1,lineage4.1.2,lineage4.1.2.1	lineage4,lineage4.1,lineage4.1.2,lineage4.1.2.1	lineage4	0.00713223	0.279607	99.9185	99.9193	77	182	4048	4060	65.636	39	0	39	0	Dataset1_Peru
02_R0894	Y	4422314	191	4836	lineage4,lineage4.1,lineage4.1.2,lineage4.1.2.1	lineage4,lineage4.1,lineage4.1.2,lineage4.1.2.1	lineage4	0.0136483	0.30422	99.9224	99.9284	141	178	4076	4180	65.6357	190	0	189	1	Dataset1_Peru
02_R1708	Y	4426275	193	5907	lineage4,lineage4.1,lineage4.1.2,lineage4.1.2.1	lineage4,lineage4.1,lineage4.1.2,lineage4.1.2.1	lineage4	0.006856	0.328144	99.9152	99.9136	163	177	4078	4384	65.6297	735	0	731	4	Dataset1_Peru
DNA188	Y	4411977	677	6919	lineage4,lineage4.1,lineage4.1.2,lineage4.1.2.1	lineage4,lineage4.1,lineage4.1.2,lineage4.1.2.1	lineage4	0.00898782	0.262966	99.9253	99.9262	56	645	4068	4090	65.639	38	0	1	37	Dataset2_TB_Portals
DNA044	Y	4438372	497	6017	lineage4,lineage4.2,lineage4.2.1	lineage4,lineage4.2,lineage4.2.1	lineage4	0.0136701	0.248385	99.9213	99.9187	73	480	4090	4112	65.6049	53	0	0	53	Dataset2_TB_Portals
M0016395_7	Y	4420916	195	4621	lineage4,lineage4.3,lineage4.3.2	lineage4,lineage4.3,lineage4.3.2	lineage4	0.00367057	0.299199	99.9248	99.9262	43	183	4068	4096	65.6158	71	1	66	4	Dataset1_Peru
M0010874_7	Y	4396274	172	4675	lineage4,lineage4.3,lineage4.3.3	lineage4,lineage4.3,lineage4.3.3	lineage4	0.00288042	0.289791	99.9283	99.931	89	161	4054	4103	65.6147	111	9	95	7	Dataset1_Peru
02_R1179	Y	4393467	249	5543	lineage4,lineage4.3,lineage4.3.3	lineage4,lineage4.3,lineage4.3.3	lineage4	0.00600126	0.306351	99.9295	99.9397	186	231	4052	4188	65.6144	309	0	307	2	Dataset1_Peru
AZE_02_042	Y	4391385	86	4785	lineage4,lineage4.3,lineage4.3.3	lineage4,lineage4.3,lineage4.3.3	lineage4	0.00468336	0.249914	99.9314	99.9304	66	83	4043	4072	65.6006	67	1	2	64	Dataset2_TB_Portals
DNA086	Y	4391520	555	6987	lineage4,lineage4.3,lineage4.3.3	lineage4,lineage4.3,lineage4.3.3	lineage4	0.00717405	0.261074	99.9296	99.9305	44	532	4041	4058	65.5974	41	2	4	35	Dataset2_TB_Portals
M0011368_9	Y	4397765	203	3773	lineage4,lineage4.4,lineage4.4.1	lineage4,lineage4.4,lineage4.4.1	lineage4	0.0049374	0.305222	99.9368	99.9364	40	191	4050	4075	65.6147	63	0	59	4	Dataset1_Peru
01_R1430	Y	4409128	227	6009	lineage4,lineage4.4,lineage4.4.1	lineage4,lineage4.4,lineage4.4.1	lineage4	0.0053722	0.295069	99.9284	99.929	253	212	4070	4119	65.6134	93	0	90	3	Dataset1_Peru
02_R1896	Y	4406804	195	5385	lineage4,lineage4.4,lineage4.4.1,lineage4.4.1.1	lineage4,lineage4.4,lineage4.4.1,lineage4.4.1.1	lineage4	0.00580438	0.321782	99.9156	99.9216	117	179	4068	4295	65.61	501	0	499	2	Dataset1_Peru
DNA020	Y	4406066	559	6099	lineage4,lineage4.4,lineage4.4.1,lineage4.4.1.1	lineage4,lineage4.4,lineage4.4.1,lineage4.4.1.1	lineage4	0.00593674	0.242449	99.9337	99.934	68	536	4065	4089	65.6039	44	2	5	37	Dataset2_TB_Portals
M0016737_0	Y	4431421	162	5691	lineage4,lineage4.5	lineage4,lineage4.5	lineage4	0.0052687	0.307715	99.9452	99.946	96	151	4096	4142	65.6195	92	0	88	4	Dataset1_Peru
DNA120	Y	4414229	646	7055	lineage4,lineage4.8	lineage4,lineage4.8	lineage4	0.0104538	0.26256	99.9408	99.941	93	617	4069	4095	65.6215	51	0	1	50	Dataset2_TB_Portals
N1176	Y	4426382	205	3175.5	lineage5	lineage5	lineage5	0.0166982	0.254088	99.8426	99.843	109	197	4081	4085	65.5943	13	0	5	8	ChinerOms_etal_2019
N1272	Y	4421156	370	2565	lineage5	lineage5	lineage5	0.0235176	0.283543	99.8775	99.8783	74	355	4088	4092	65.5879	41	1	1	39	ChinerOms_etal_2019
N0091	Y	4387678	345	2018	lineage6,lineageBOV_AFRI	lineage6,lineageBOV_AFRI	lineage6	0.0132794	0.285513	99.8616	99.8613	102	331	4022	4041	65.5993	57	1	2	54	ChinerOms_etal_2019
N1202	Y	4391653	362	2202	lineage6,lineageBOV_AFRI	lineage6,lineageBOV_AFRI	lineage6	0.0237404	0.287361	99.8719	99.8749	96	347	4027	4034	65.596	19	1	3	15	ChinerOms_etal_2019
N1177	Y	4385042	338	1753	lineage6,lineageBOV_AFRI	lineage6,lineageBOV_AFRI	lineage6	0.0105969	0.267332	99.863	99.8658	76	324	4017	4026	65.587	34	9	2	23	ChinerOms_etal_2019
RW-TB008	Y	4379895	160	4598	lineage8	lineage8	lineage8	0.00619791	0.290245	99.8716	99.8702	128	150	4067	4081	65.6225	44	0	42	2	Ngabonziza_etal_Lin8_2020

### Sheet: QC Filtering (Initial Isolates)
SampleID	numContigs_Complete	MTBC Lineage Call (Based on Illumina WGS)	MTBC Lineage Call (Based on PacBio WGS)	F2 Metric (Illumina)	F2 Metric (PacBio)	IlluminaWGSToH37rv_AvrgCov	NumChanges_PilonPolished	NumSNPs_PilonPolished	NumTotalInsertions_PilonPolished	NumTotalDeletions_PilonPolished	Dataset_Tag
M0011368_9	Y	lineage4,lineage4.4,lineage4.4.1	lineage4,lineage4.4,lineage4.4.1	0.0049374	0.305222	40	63	0	59	4	Farhat_Peru_2019
M0014888_3	Y	lineage4,lineage4.1,lineage4.1.2,lineage4.1.2.1	lineage4,lineage4.1,lineage4.1.2,lineage4.1.2.1	0.00713223	0.279607	77	39	0	39	0	Farhat_Peru_2019
M0015765_2	Y	lineage4,lineage4.3,lineage4.3.3	lineage4,lineage4.3,lineage4.3.3	0.00212628	0.442765	122	111	10	93	8	Farhat_Peru_2019
M0016395_7	Y	lineage4,lineage4.3,lineage4.3.2	lineage4,lineage4.3,lineage4.3.2	0.00367057	0.299199	43	71	1	66	4	Farhat_Peru_2019
M0010874_7	Y	lineage4,lineage4.3,lineage4.3.3	lineage4,lineage4.3,lineage4.3.3	0.00288042	0.289791	89	111	9	95	7	Farhat_Peru_2019
01_R1430	Y	lineage4,lineage4.4,lineage4.4.1	lineage4,lineage4.4,lineage4.4.1	0.0053722	0.295069	253	93	0	90	3	Farhat_Peru_2019
02_R0848	N	lineage4,lineage4.4,lineage4.4.1,lineage4.4.1.1	lineage4,lineage4.4,lineage4.4.1,lineage4.4.1.1	0.00965158	0.318674	175	356	0	356	0	Farhat_Peru_2019
02_R0894	Y	lineage4,lineage4.1,lineage4.1.2,lineage4.1.2.1	lineage4,lineage4.1,lineage4.1.2,lineage4.1.2.1	0.0136483	0.30422	141	190	0	189	1	Farhat_Peru_2019
02_R1675	Y	lineage4	lineage4	0.0775798	0.226546	52	31	0	31	0	Farhat_Peru_2019
02_R1708	Y	lineage4,lineage4.1,lineage4.1.2,lineage4.1.2.1	lineage4,lineage4.1,lineage4.1.2,lineage4.1.2.1	0.006856	0.328144	163	735	0	731	4	Farhat_Peru_2019
02_R1896	Y	lineage4,lineage4.4,lineage4.4.1,lineage4.4.1.1	lineage4,lineage4.4,lineage4.4.1,lineage4.4.1.1	0.00580438	0.321782	117	501	0	499	2	Farhat_Peru_2019
M0016737_0	Y	lineage4,lineage4.5	lineage4,lineage4.5	0.0052687	0.307715	96	92	0	88	4	Farhat_Peru_2019
M0017522_5	Y	lineage4,lineage4.1,lineage4.1.1	lineage4,lineage4.1,lineage4.1.1	0.0328939	0.318561	75	503	0	499	4	Farhat_Peru_2019
01_R1134	Y	lineage4	lineage4	0.00934986	0.241268	62	1034	2	1031	1	Farhat_Peru_2019
M0003941_3	Y	lineage2,lineage2.2,lineage2.2.1	lineage2,lineage2.2,lineage2.2.1	0.0115554	0.334658	273	453	0	449	4	Farhat_Peru_2019
02_R1179	Y	lineage4,lineage4.3,lineage4.3.3	lineage4,lineage4.3,lineage4.3.3	0.00600126	0.306351	186	309	0	307	2	Farhat_Peru_2019
N1176	Y	lineage5	lineage5	0.0166982	0.254088	109	13	0	5	8	ChinerOms_2019
N0157	Y	lineage1,lineage1.2.1	lineage1,lineage1.2.1	0.00737661	0.272175	38	14	3	3	8	ChinerOms_2019
N0072	Y	lineage1,lineage1.1,lineage1.1.2	lineage1,lineage1.1,lineage1.1.2	0.0219092	0.263559	112	11	0	4	7	ChinerOms_2019
N0153	Y	lineage1,lineage1.1,lineage1.1.1,lineage1.1.1.1	lineage1,lineage1.1,lineage1.1.1,lineage1.1.1.1	0.023551	0.272487	98	53	19	2	32	ChinerOms_2019
N0145	Y	lineage2,lineage2.2,lineage2.2.1,lineage2.2.1.1	lineage2,lineage2.2,lineage2.2.1,lineage2.2.1.1	0.00897349	0.262688	89	20	0	2	18	ChinerOms_2019
N0052	Y	lineage2,lineage2.2,lineage2.2.2	lineage2,lineage2.2,lineage2.2.1	0.0216591	0.34086	61	705	594	19	92	ChinerOms_2019
N0031	N	lineage2,lineage2.1	lineage2,lineage2.1	0.0117978	0.277769	87	26	0	0	26	ChinerOms_2019
N0155	Y	lineage2,lineage2.2,lineage2.2.1	lineage2,lineage2.2,lineage2.2.1	0.00596232	0.253724	61	36	15	5	16	ChinerOms_2019
N0004	Y	lineage3	lineage3	0.00794473	0.242523	53	20	1	1	18	ChinerOms_2019
N1274	Y	lineage3	lineage3	0.0149753	0.254314	92	17	2	1	14	ChinerOms_2019
N0054	Y	lineage3	lineage3	0.0108671	0.243561	80	8	0	0	8	ChinerOms_2019
N1216	Y	lineage4,lineage4.6,lineage4.6.2,lineage4.6.2.2	lineage4,lineage4.6,lineage4.6.2,lineage4.6.2.2	0.00691204	0.243559	34	12	0	1	11	ChinerOms_2019
N0136	Y	lineage4,lineage4.3,lineage4.3.3	lineage4,lineage4.3,lineage4.3.3	0.0101943	0.262983	28	16	1	7	8	ChinerOms_2019
N1283	Y	lineage4,lineage4.2,lineage4.2.1	lineage4,lineage4.2,lineage4.2.1	0.00556829	0.255956	26	22	3	0	19	ChinerOms_2019
N1272	Y	lineage5	lineage5	0.0235176	0.283543	74	41	1	1	39	ChinerOms_2019
N0091	Y	lineage6,lineageBOV_AFRI	lineage6,lineageBOV_AFRI	0.0132794	0.285513	102	57	1	2	54	ChinerOms_2019
N1202	Y	lineage6,lineageBOV_AFRI	lineage6,lineageBOV_AFRI	0.0237404	0.287361	96	19	1	3	15	ChinerOms_2019
N1177	Y	lineage6,lineageBOV_AFRI	lineage6,lineageBOV_AFRI	0.0105969	0.267332	76	34	9	2	23	ChinerOms_2019
RW-TB008	Y	lineage8	lineage8	0.00619791	0.290245	128	44	0	42	2	Ngabonziza_Lin8_2020
DNA028	Y	lineage2,lineage2.2,lineage2.2.1	lineage2,lineage2.2,lineage2.2.1	0.0122825	0.252604	48	50	3	5	42	TB_Portals_15CI_R1
DNA075	Y	lineage2,lineage2.2,lineage2.2.1	lineage2,lineage2.2,lineage2.2.1	0.00990099	0.270275	46	54	3	5	46	TB_Portals_15CI_R1
DNA091	Y	lineage2,lineage2.2,lineage2.2.1	lineage2,lineage2.2,lineage2.2.1	0.0088159	0.269834	74	48	0	4	44	TB_Portals_15CI_R1
AZE_02_047	N		lineage2,lineage2.2,lineage2.2.1	0.45154	0.483134	95	129	27	13	89	TB_Portals_15CI_R1
DNA033	Y	lineage4,lineage4.2,lineage4.2.1	lineage4,lineage4.2,lineage4.2.1	0.0113262	0.26638	37	41	1	1	39	TB_Portals_15CI_R1
DNA044	Y	lineage4,lineage4.2,lineage4.2.1	lineage4,lineage4.2,lineage4.2.1	0.0136701	0.248385	73	53	0	0	53	TB_Portals_15CI_R1
DNA020	Y	lineage4,lineage4.4,lineage4.4.1,lineage4.4.1.1	lineage4,lineage4.4,lineage4.4.1,lineage4.4.1.1	0.00593674	0.242449	68	44	2	5	37	TB_Portals_15CI_R1
DNA017	Y	lineage4	lineage4,lineage4.8	0.370357	0.30329	45	68	10	7	51	TB_Portals_15CI_R1
AZE_02_042	Y	lineage4,lineage4.3,lineage4.3.3	lineage4,lineage4.3,lineage4.3.3	0.00468336	0.249914	66	67	1	2	64	TB_Portals_15CI_R1
DNA019_Rose	Y	lineage4,lineage4.1,lineage4.1.2	lineage4,lineage4.1,lineage4.1.2	0.0189511	0.256643	76	40	0	3	37	TB_Portals_15CI_R1
DNA011	Y	lineage4	lineage4	0.0037594	0.187812	39	56	7	8	41	TB_Portals_15CI_R1
DNA120	Y	lineage4,lineage4.8	lineage4,lineage4.8	0.0104538	0.26256	93	51	0	1	50	TB_Portals_15CI_R1
DNA188	Y	lineage4,lineage4.1,lineage4.1.2,lineage4.1.2.1	lineage4,lineage4.1,lineage4.1.2,lineage4.1.2.1	0.00898782	0.262966	56	38	0	1	37	TB_Portals_15CI_R1
DNA097	Y	lineage4,lineage4.8	lineage4,lineage4.8	0.0595427	0.247264	41	40	0	3	37	TB_Portals_15CI_R1
DNA086	Y	lineage4,lineage4.3,lineage4.3.3	lineage4,lineage4.3,lineage4.3.3	0.00717405	0.261074	44	41	2	4	35	TB_Portals_15CI_R1
