## Additional File 5 for "Genomic sequence characteristics and the empiric accuracy of short-read sequencing"

chrom	chromStart	chromEnd	name	score	Length
NC_000962.3	334641	334653	Region996_Length_12_bp	Ambiguous	12
NC_000962.3	334694	334723	Region998_Length_29_bp	Ambiguous	29
NC_000962.3	888762	889020	Region4252_Length_258_bp	Ambiguous	258
NC_000962.3	889033	890373	Region4254_Length_1340_bp	Ambiguous	1340
NC_000962.3	1093947	1094062	Region5514_Length_115_bp	Ambiguous	115
NC_000962.3	1480948	1481670	Region7844_Length_722_bp	Ambiguous	722
NC_000962.3	1541951	1543304	Region8088_Length_1353_bp	Ambiguous	1353
NC_000962.3	1637087	1637214	Region8717_Length_127_bp	Ambiguous	127
NC_000962.3	1987702	1989057	Region9675_Length_1355_bp	Ambiguous	1355
NC_000962.3	1996100	1997452	Region9810_Length_1352_bp	Ambiguous	1352
NC_000962.3	2268721	2268725	Region11088_Length_4_bp	Ambiguous	4
NC_000962.3	2550013	2551366	Region12413_Length_1353_bp	Ambiguous	1353
NC_000962.3	2632922	2636929	Region12611_Length_4007_bp	Ambiguous	4007
NC_000962.3	2638985	2639613	Region12647_Length_628_bp	Ambiguous	628
NC_000962.3	2866882	2867400	Region13779_Length_518_bp	Ambiguous	518
NC_000962.3	3528674	3528971	Region16381_Length_297_bp	Ambiguous	297
NC_000962.3	3528974	3529181	Region16383_Length_207_bp	Ambiguous	207
NC_000962.3	3552587	3552712	Region16414_Length_125_bp	Ambiguous	125
NC_000962.3	3732552	3732570	Region16840_Length_18_bp	Ambiguous	18
NC_000962.3	3846591	3846841	Region18146_Length_250_bp	Ambiguous	250
NC_000962.3	3890778	3892133	Region18450_Length_1355_bp	Ambiguous	1355
NC_000962.3	3936085	3936296	Region19317_Length_211_bp	Ambiguous	211
NC_000962.3	3946794	3946879	Region19916_Length_85_bp	Ambiguous	85
NC_000962.3	3949264	3949356	Region20221_Length_92_bp	Ambiguous	92
