## Additional File 13 for "Genomic sequence characteristics and the empiric accuracy of short-read sequencing"

NC_000962.3	24720	24738
NC_000962.3	39029	39030
NC_000962.3	55548	55647
NC_000962.3	71464	71584
NC_000962.3	79569	83035
NC_000962.3	86778	86779
NC_000962.3	86780	86782
NC_000962.3	103749	104811
NC_000962.3	104813	104962
NC_000962.3	131928	131979
NC_000962.3	131980	131982
NC_000962.3	131992	131993
NC_000962.3	132077	132079
NC_000962.3	132159	132189
NC_000962.3	132518	132684
NC_000962.3	149499	149526
NC_000962.3	149911	150890
NC_000962.3	154138	154186
NC_000962.3	154191	154239
NC_000962.3	171456	171457
NC_000962.3	171778	171779
NC_000962.3	192336	192398
NC_000962.3	198936	199007
NC_000962.3	206494	206519
NC_000962.3	234446	234492
NC_000962.3	279558	279560
NC_000962.3	308321	308413
NC_000962.3	333436	336310
NC_000962.3	336379	336380
NC_000962.3	336399	336400
NC_000962.3	336402	336403
NC_000962.3	336404	336405
NC_000962.3	336496	336497
NC_000962.3	336503	336504
NC_000962.3	336534	336535
NC_000962.3	336536	336537
NC_000962.3	336539	336540
NC_000962.3	336545	336546
NC_000962.3	336552	337173
NC_000962.3	337265	337381
NC_000962.3	337714	338963
NC_000962.3	338983	338998
NC_000962.3	340429	340470
NC_000962.3	340472	340484
NC_000962.3	361798	361800
NC_000962.3	361806	361814
NC_000962.3	361815	361973
NC_000962.3	361987	362010
NC_000962.3	362620	362748
NC_000962.3	362751	362764
NC_000962.3	362769	362916
NC_000962.3	362960	363020
NC_000962.3	366149	372764
NC_000962.3	373295	373333
NC_000962.3	374840	374842
NC_000962.3	400362	401474
NC_000962.3	401483	401494
NC_000962.3	410552	410570
NC_000962.3	425240	425254
NC_000962.3	425293	425353
NC_000962.3	426581	426592
NC_000962.3	426619	426628
NC_000962.3	426648	426680
NC_000962.3	426775	426785
NC_000962.3	426942	426967
NC_000962.3	427088	427089
NC_000962.3	427098	427110
NC_000962.3	427310	427325
NC_000962.3	427359	427374
NC_000962.3	456207	456210
NC_000962.3	456211	456212
NC_000962.3	496254	496354
NC_000962.3	531556	531558
NC_000962.3	531559	531562
NC_000962.3	569820	569876
NC_000962.3	569896	569897
NC_000962.3	569899	569901
NC_000962.3	569917	569978
NC_000962.3	577285	577496
NC_000962.3	580581	580808
NC_000962.3	595373	595374
NC_000962.3	606696	606698
NC_000962.3	606702	607781
NC_000962.3	607793	607798
NC_000962.3	623230	624417
NC_000962.3	663428	663429
NC_000962.3	672009	672011
NC_000962.3	672014	672070
NC_000962.3	672104	672108
NC_000962.3	672161	672246
NC_000962.3	672265	672274
NC_000962.3	672443	672462
NC_000962.3	672477	672524
NC_000962.3	672532	672563
NC_000962.3	672648	672805
NC_000962.3	672827	672919
NC_000962.3	672945	672951
NC_000962.3	672955	672959
NC_000962.3	673102	673134
NC_000962.3	673135	673623
NC_000962.3	673635	673637
NC_000962.3	673647	673668
NC_000962.3	673989	673991
NC_000962.3	673992	673995
NC_000962.3	674121	674132
NC_000962.3	674142	674163
NC_000962.3	674218	674220
NC_000962.3	674227	674233
NC_000962.3	674240	674272
NC_000962.3	674311	674319
NC_000962.3	674343	674358
NC_000962.3	674434	674507
NC_000962.3	674546	674556
NC_000962.3	674780	675029
NC_000962.3	675034	675405
NC_000962.3	699610	699640
NC_000962.3	725208	725233
NC_000962.3	735079	735081
NC_000962.3	742596	742634
NC_000962.3	767365	767366
NC_000962.3	767367	767371
NC_000962.3	806193	806194
NC_000962.3	806195	806199
NC_000962.3	806202	806219
NC_000962.3	831965	832028
NC_000962.3	832980	833508
NC_000962.3	833514	833517
NC_000962.3	833529	833539
NC_000962.3	835700	838052
NC_000962.3	838450	840856
NC_000962.3	844884	844888
NC_000962.3	846903	846905
NC_000962.3	888762	891269
NC_000962.3	891281	891287
NC_000962.3	908408	909107
NC_000962.3	909122	909128
NC_000962.3	925370	926393
NC_000962.3	926626	927518
NC_000962.3	928675	928791
NC_000962.3	928868	928936
NC_000962.3	929015	929360
NC_000962.3	929367	929373
NC_000962.3	929463	929470
NC_000962.3	929476	929605
NC_000962.3	929666	929961
NC_000962.3	960216	960217
NC_000962.3	964633	964660
NC_000962.3	964679	964707
NC_000962.3	964776	964893
NC_000962.3	964931	965006
NC_000962.3	969615	969752
NC_000962.3	973762	973786
NC_000962.3	976897	976913
NC_000962.3	1000741	1000799
NC_000962.3	1025867	1025899
NC_000962.3	1025901	1025904
NC_000962.3	1056823	1056824
NC_000962.3	1056825	1056829
NC_000962.3	1064072	1064074
NC_000962.3	1064079	1064083
NC_000962.3	1064091	1064099
NC_000962.3	1066998	1067002
NC_000962.3	1070325	1070330
NC_000962.3	1090782	1090783
NC_000962.3	1090788	1090789
NC_000962.3	1090790	1090793
NC_000962.3	1090803	1090814
NC_000962.3	1090938	1090940
NC_000962.3	1090957	1091137
NC_000962.3	1091147	1091152
NC_000962.3	1091362	1091368
NC_000962.3	1091373	1091379
NC_000962.3	1091388	1091846
NC_000962.3	1091888	1092021
NC_000962.3	1092056	1092089
NC_000962.3	1092102	1092104
NC_000962.3	1092246	1092263
NC_000962.3	1093755	1094257
NC_000962.3	1095623	1095871
NC_000962.3	1095947	1096415
NC_000962.3	1096469	1096470
NC_000962.3	1096486	1096487
NC_000962.3	1133280	1133283
NC_000962.3	1145287	1145317
NC_000962.3	1164832	1165521
NC_000962.3	1169504	1170502
NC_000962.3	1170525	1170526
NC_000962.3	1188524	1188557
NC_000962.3	1188561	1188908
NC_000962.3	1188949	1188955
NC_000962.3	1188972	1189045
NC_000962.3	1189073	1189075
NC_000962.3	1189081	1189157
NC_000962.3	1189158	1189900
NC_000962.3	1190864	1190865
NC_000962.3	1190877	1190881
NC_000962.3	1190969	1191112
NC_000962.3	1191248	1191277
NC_000962.3	1191287	1191681
NC_000962.3	1200523	1200544
NC_000962.3	1203334	1203396
NC_000962.3	1211559	1213863
NC_000962.3	1216951	1217162
NC_000962.3	1217167	1217181
NC_000962.3	1217416	1217422
NC_000962.3	1217423	1218426
NC_000962.3	1218436	1218676
NC_000962.3	1218702	1218703
NC_000962.3	1218968	1218970
NC_000962.3	1224338	1224340
NC_000962.3	1224341	1224345
NC_000962.3	1224348	1224350
NC_000962.3	1224356	1224357
NC_000962.3	1276380	1276424
NC_000962.3	1276431	1276432
NC_000962.3	1276770	1276771
NC_000962.3	1276773	1276774
NC_000962.3	1276785	1277869
NC_000962.3	1277870	1278555
NC_000962.3	1283487	1283493
NC_000962.3	1283512	1283548
NC_000962.3	1283554	1283562
NC_000962.3	1305494	1305556
NC_000962.3	1305592	1305654
NC_000962.3	1313129	1313134
NC_000962.3	1313384	1313385
NC_000962.3	1313389	1313394
NC_000962.3	1335476	1335507
NC_000962.3	1335508	1335513
NC_000962.3	1340656	1340657
NC_000962.3	1340666	1340667
NC_000962.3	1341517	1342651
NC_000962.3	1363470	1363471
NC_000962.3	1385096	1385437
NC_000962.3	1385572	1385580
NC_000962.3	1385586	1385667
NC_000962.3	1385669	1385672
NC_000962.3	1386008	1386036
NC_000962.3	1386073	1386081
NC_000962.3	1386112	1386113
NC_000962.3	1386118	1386121
NC_000962.3	1386125	1386129
NC_000962.3	1386136	1386140
NC_000962.3	1414620	1414621
NC_000962.3	1414628	1414629
NC_000962.3	1414643	1414644
NC_000962.3	1414652	1414653
NC_000962.3	1443427	1443428
NC_000962.3	1445086	1445117
NC_000962.3	1445118	1445121
NC_000962.3	1451778	1451995
NC_000962.3	1468425	1469402
NC_000962.3	1480944	1480945
NC_000962.3	1480947	1481670
NC_000962.3	1488082	1488126
NC_000962.3	1488383	1488410
NC_000962.3	1488413	1488420
NC_000962.3	1488429	1488757
NC_000962.3	1488760	1488766
NC_000962.3	1488776	1488788
NC_000962.3	1488791	1488794
NC_000962.3	1488807	1488810
NC_000962.3	1488813	1488839
NC_000962.3	1488843	1488848
NC_000962.3	1488896	1489512
NC_000962.3	1524571	1524574
NC_000962.3	1541946	1543431
NC_000962.3	1543453	1543457
NC_000962.3	1543462	1543480
NC_000962.3	1568059	1568087
NC_000962.3	1572184	1572482
NC_000962.3	1572499	1572621
NC_000962.3	1572744	1573416
NC_000962.3	1612620	1612621
NC_000962.3	1612623	1612624
NC_000962.3	1612647	1612648
NC_000962.3	1618208	1619684
NC_000962.3	1630814	1630825
NC_000962.3	1630827	1630837
NC_000962.3	1630839	1630872
NC_000962.3	1630874	1630875
NC_000962.3	1630996	1631066
NC_000962.3	1631391	1631908
NC_000962.3	1631936	1631955
NC_000962.3	1632218	1632220
NC_000962.3	1632231	1632289
NC_000962.3	1632355	1632775
NC_000962.3	1632790	1632795
NC_000962.3	1632856	1632858
NC_000962.3	1633191	1634631
NC_000962.3	1634632	1634633
NC_000962.3	1636003	1638229
NC_000962.3	1638234	1638235
NC_000962.3	1638237	1638238
NC_000962.3	1644361	1644362
NC_000962.3	1655670	1655721
NC_000962.3	1655814	1655815
NC_000962.3	1656096	1656098
NC_000962.3	1656099	1656208
NC_000962.3	1779266	1789687
NC_000962.3	1789712	1789713
NC_000962.3	1789794	1789795
NC_000962.3	1789797	1789798
NC_000962.3	1828812	1828831
NC_000962.3	1828832	1828843
NC_000962.3	1863481	1863575
NC_000962.3	1863723	1863733
NC_000962.3	1864008	1864112
NC_000962.3	1864256	1864323
NC_000962.3	1864394	1864468
NC_000962.3	1864554	1864567
NC_000962.3	1864568	1864580
NC_000962.3	1864702	1864872
NC_000962.3	1864885	1864924
NC_000962.3	1879425	1879426
NC_000962.3	1879494	1879503
NC_000962.3	1879504	1879619
NC_000962.3	1879631	1879638
NC_000962.3	1879650	1879659
NC_000962.3	1895352	1895498
NC_000962.3	1914970	1914986
NC_000962.3	1914987	1914995
NC_000962.3	1914998	1914999
NC_000962.3	1955581	1955615
NC_000962.3	1955638	1955672
NC_000962.3	1981613	1984775
NC_000962.3	1987701	1989057
NC_000962.3	1989982	1990093
NC_000962.3	1990109	1990114
NC_000962.3	1990322	1990823
NC_000962.3	1991181	1991432
NC_000962.3	1991569	1992029
NC_000962.3	1992055	1992058
NC_000962.3	1996100	1998415
NC_000962.3	2001205	2001716
NC_000962.3	2002029	2002036
NC_000962.3	2002125	2002328
NC_000962.3	2002405	2002406
NC_000962.3	2025567	2025585
NC_000962.3	2025587	2025612
NC_000962.3	2025615	2025847
NC_000962.3	2025892	2026163
NC_000962.3	2028425	2028971
NC_000962.3	2045048	2045107
NC_000962.3	2045963	2045964
NC_000962.3	2045969	2045970
NC_000962.3	2046100	2046195
NC_000962.3	2061412	2061430
NC_000962.3	2061431	2062159
NC_000962.3	2074435	2074840
NC_000962.3	2088461	2088499
NC_000962.3	2088773	2088933
NC_000962.3	2088946	2088949
NC_000962.3	2096825	2096840
NC_000962.3	2096843	2096849
NC_000962.3	2133474	2133475
NC_000962.3	2146058	2146132
NC_000962.3	2162931	2167311
NC_000962.3	2181376	2181412
NC_000962.3	2193009	2193021
NC_000962.3	2196149	2196474
NC_000962.3	2196714	2196715
NC_000962.3	2244992	2245020
NC_000962.3	2262251	2262252
NC_000962.3	2262256	2262269
NC_000962.3	2262278	2262963
NC_000962.3	2262972	2262973
NC_000962.3	2262979	2262982
NC_000962.3	2266486	2266487
NC_000962.3	2266507	2266508
NC_000962.3	2266516	2266517
NC_000962.3	2266549	2266550
NC_000962.3	2266552	2266553
NC_000962.3	2266582	2266583
NC_000962.3	2266597	2266598
NC_000962.3	2266603	2266604
NC_000962.3	2266623	2266624
NC_000962.3	2268721	2268725
NC_000962.3	2299384	2299386
NC_000962.3	2299390	2299928
NC_000962.3	2301702	2301704
NC_000962.3	2301707	2302099
NC_000962.3	2302112	2302120
NC_000962.3	2302125	2302227
NC_000962.3	2302230	2302231
NC_000962.3	2302272	2302275
NC_000962.3	2302283	2302285
NC_000962.3	2305466	2306065
NC_000962.3	2306447	2306452
NC_000962.3	2317128	2317129
NC_000962.3	2317135	2317136
NC_000962.3	2329858	2330072
NC_000962.3	2338206	2338215
NC_000962.3	2338216	2338217
NC_000962.3	2338415	2338416
NC_000962.3	2338421	2338422
NC_000962.3	2338424	2338425
NC_000962.3	2338427	2338428
NC_000962.3	2338430	2338431
NC_000962.3	2338433	2338434
NC_000962.3	2338456	2338457
NC_000962.3	2338676	2338677
NC_000962.3	2338678	2338679
NC_000962.3	2338691	2338692
NC_000962.3	2338700	2338702
NC_000962.3	2338703	2338704
NC_000962.3	2338706	2338707
NC_000962.3	2338715	2338716
NC_000962.3	2338719	2338720
NC_000962.3	2339512	2339573
NC_000962.3	2339888	2340051
NC_000962.3	2347407	2347613
NC_000962.3	2356873	2356918
NC_000962.3	2356927	2356933
NC_000962.3	2357181	2357185
NC_000962.3	2357249	2357268
NC_000962.3	2357291	2357297
NC_000962.3	2357314	2357321
NC_000962.3	2357417	2357420
NC_000962.3	2357426	2357607
NC_000962.3	2360650	2360660
NC_000962.3	2360730	2360740
NC_000962.3	2361908	2361909
NC_000962.3	2363680	2363682
NC_000962.3	2365410	2366766
NC_000962.3	2366768	2366772
NC_000962.3	2366889	2366967
NC_000962.3	2367028	2367060
NC_000962.3	2372549	2372560
NC_000962.3	2380217	2380261
NC_000962.3	2387281	2387659
NC_000962.3	2401824	2401869
NC_000962.3	2401883	2401927
NC_000962.3	2423424	2423425
NC_000962.3	2423526	2423687
NC_000962.3	2423705	2423775
NC_000962.3	2423789	2424293
NC_000962.3	2430113	2430116
NC_000962.3	2431471	2431474
NC_000962.3	2449219	2449221
NC_000962.3	2461325	2461382
NC_000962.3	2461398	2461401
NC_000962.3	2461402	2461425
NC_000962.3	2462528	2462594
NC_000962.3	2466995	2467029
NC_000962.3	2470043	2470086
NC_000962.3	2522186	2522192
NC_000962.3	2522194	2522219
NC_000962.3	2523189	2523219
NC_000962.3	2531897	2532244
NC_000962.3	2550008	2551371
NC_000962.3	2631598	2631599
NC_000962.3	2631619	2631620
NC_000962.3	2632922	2636977
NC_000962.3	2638985	2639613
NC_000962.3	2651435	2651440
NC_000962.3	2651445	2651447
NC_000962.3	2693239	2693589
NC_000962.3	2693609	2693854
NC_000962.3	2700488	2700489
NC_000962.3	2700496	2700498
NC_000962.3	2700501	2700502
NC_000962.3	2704885	2704886
NC_000962.3	2721012	2721013
NC_000962.3	2724201	2724221
NC_000962.3	2729618	2729620
NC_000962.3	2729832	2729834
NC_000962.3	2740574	2740601
NC_000962.3	2785969	2785974
NC_000962.3	2795376	2795395
NC_000962.3	2795561	2795578
NC_000962.3	2795854	2795868
NC_000962.3	2795872	2795941
NC_000962.3	2795948	2795950
NC_000962.3	2795958	2795972
NC_000962.3	2795976	2795977
NC_000962.3	2796483	2796488
NC_000962.3	2796490	2796492
NC_000962.3	2796747	2796761
NC_000962.3	2801405	2801452
NC_000962.3	2801456	2801471
NC_000962.3	2801822	2802329
NC_000962.3	2802330	2802331
NC_000962.3	2802743	2802850
NC_000962.3	2802853	2803103
NC_000962.3	2803112	2803113
NC_000962.3	2803467	2803712
NC_000962.3	2803721	2803725
NC_000962.3	2803726	2803773
NC_000962.3	2803777	2803783
NC_000962.3	2803863	2803883
NC_000962.3	2804375	2804706
NC_000962.3	2804720	2804723
NC_000962.3	2804746	2804750
NC_000962.3	2804813	2804823
NC_000962.3	2804906	2805754
NC_000962.3	2822573	2822586
NC_000962.3	2822617	2822669
NC_000962.3	2828709	2828711
NC_000962.3	2828729	2829758
NC_000962.3	2829764	2829777
NC_000962.3	2866550	2866551
NC_000962.3	2866568	2866569
NC_000962.3	2866577	2866578
NC_000962.3	2866579	2866580
NC_000962.3	2866606	2866607
NC_000962.3	2866646	2866647
NC_000962.3	2866670	2866671
NC_000962.3	2866676	2866677
NC_000962.3	2866862	2866863
NC_000962.3	2866875	2866876
NC_000962.3	2866879	2866880
NC_000962.3	2866881	2867786
NC_000962.3	2880155	2880261
NC_000962.3	2887448	2887449
NC_000962.3	2922097	2922119
NC_000962.3	2922181	2922254
NC_000962.3	2922357	2922373
NC_000962.3	2922436	2922459
NC_000962.3	2922725	2922835
NC_000962.3	2922867	2922930
NC_000962.3	2922937	2922960
NC_000962.3	2943754	2943801
NC_000962.3	2944205	2944970
NC_000962.3	2945003	2945004
NC_000962.3	2960226	2960592
NC_000962.3	2960877	2960880
NC_000962.3	2960929	2961063
NC_000962.3	2961069	2961071
NC_000962.3	2961078	2961083
NC_000962.3	2961085	2961231
NC_000962.3	2961334	2961341
NC_000962.3	2961355	2961356
NC_000962.3	2961366	2961401
NC_000962.3	2961409	2961412
NC_000962.3	2961446	2961938
NC_000962.3	2961961	2961962
NC_000962.3	2972105	2972108
NC_000962.3	2973463	2973466
NC_000962.3	2980970	2980998
NC_000962.3	2983159	2983631
NC_000962.3	2989950	2989952
NC_000962.3	2996003	2996054
NC_000962.3	3026262	3026284
NC_000962.3	3054576	3054577
NC_000962.3	3054578	3054941
NC_000962.3	3054952	3055236
NC_000962.3	3059799	3059811
NC_000962.3	3059812	3059829
NC_000962.3	3105013	3105014
NC_000962.3	3112312	3112313
NC_000962.3	3112459	3112460
NC_000962.3	3119560	3119563
NC_000962.3	3119566	3122702
NC_000962.3	3122810	3122918
NC_000962.3	3122931	3122942
NC_000962.3	3122948	3122954
NC_000962.3	3123027	3123283
NC_000962.3	3123316	3123353
NC_000962.3	3123422	3123424
NC_000962.3	3135953	3135985
NC_000962.3	3147107	3147108
NC_000962.3	3147110	3147119
NC_000962.3	3155882	3155936
NC_000962.3	3155978	3156089
NC_000962.3	3162806	3162923
NC_000962.3	3163500	3163548
NC_000962.3	3163615	3163617
NC_000962.3	3163619	3163693
NC_000962.3	3163709	3164033
NC_000962.3	3192198	3192251
NC_000962.3	3194705	3194708
NC_000962.3	3194791	3194794
NC_000962.3	3232506	3232870
NC_000962.3	3239470	3239525
NC_000962.3	3239564	3239587
NC_000962.3	3247864	3247869
NC_000962.3	3248283	3248335
NC_000962.3	3253733	3253738
NC_000962.3	3258342	3258404
NC_000962.3	3266035	3266081
NC_000962.3	3281221	3281240
NC_000962.3	3307727	3307761
NC_000962.3	3336528	3336650
NC_000962.3	3336704	3336705
NC_000962.3	3336737	3336791
NC_000962.3	3348513	3348515
NC_000962.3	3369930	3369931
NC_000962.3	3369937	3369942
NC_000962.3	3376515	3376543
NC_000962.3	3378094	3378269
NC_000962.3	3379375	3380708
NC_000962.3	3381512	3382562
NC_000962.3	3415197	3415211
NC_000962.3	3463548	3463559
NC_000962.3	3481551	3481554
NC_000962.3	3481568	3482541
NC_000962.3	3482553	3482560
NC_000962.3	3482563	3482566
NC_000962.3	3482568	3482572
NC_000962.3	3484186	3484858
NC_000962.3	3484859	3484860
NC_000962.3	3501334	3501335
NC_000962.3	3502182	3502183
NC_000962.3	3502185	3502186
NC_000962.3	3502194	3502195
NC_000962.3	3502199	3502200
NC_000962.3	3502227	3502228
NC_000962.3	3502230	3502231
NC_000962.3	3502236	3502237
NC_000962.3	3502251	3502252
NC_000962.3	3528083	3528084
NC_000962.3	3528086	3528087
NC_000962.3	3528098	3528099
NC_000962.3	3528101	3528102
NC_000962.3	3528116	3528117
NC_000962.3	3528118	3528120
NC_000962.3	3528128	3528129
NC_000962.3	3528139	3528140
NC_000962.3	3528143	3528144
NC_000962.3	3528157	3528159
NC_000962.3	3528164	3528165
NC_000962.3	3528191	3528192
NC_000962.3	3528197	3528198
NC_000962.3	3528674	3528971
NC_000962.3	3528974	3529181
NC_000962.3	3537803	3537820
NC_000962.3	3551226	3552585
NC_000962.3	3552587	3554067
NC_000962.3	3558759	3558794
NC_000962.3	3590644	3590647
NC_000962.3	3590653	3590658
NC_000962.3	3590662	3590663
NC_000962.3	3590667	3590678
NC_000962.3	3590685	3590686
NC_000962.3	3594288	3594343
NC_000962.3	3594400	3594455
NC_000962.3	3595987	3596005
NC_000962.3	3617102	3617103
NC_000962.3	3663727	3663889
NC_000962.3	3707616	3707622
NC_000962.3	3710381	3712611
NC_000962.3	3730518	3730519
NC_000962.3	3730578	3730582
NC_000962.3	3730583	3732792
NC_000962.3	3735635	3736072
NC_000962.3	3736074	3736087
NC_000962.3	3736098	3736102
NC_000962.3	3736107	3736108
NC_000962.3	3737092	3737207
NC_000962.3	3737268	3737497
NC_000962.3	3737804	3737808
NC_000962.3	3737814	3737818
NC_000962.3	3737828	3737836
NC_000962.3	3737992	3738961
NC_000962.3	3738977	3738985
NC_000962.3	3739052	3739056
NC_000962.3	3739131	3739133
NC_000962.3	3739159	3739163
NC_000962.3	3739194	3739202
NC_000962.3	3739207	3739839
NC_000962.3	3739841	3739845
NC_000962.3	3739857	3739864
NC_000962.3	3739866	3739883
NC_000962.3	3739886	3739887
NC_000962.3	3740065	3740083
NC_000962.3	3740088	3740107
NC_000962.3	3740120	3740131
NC_000962.3	3740138	3740140
NC_000962.3	3740161	3740208
NC_000962.3	3740214	3740229
NC_000962.3	3740302	3740322
NC_000962.3	3740338	3740574
NC_000962.3	3740592	3740604
NC_000962.3	3740617	3740620
NC_000962.3	3740630	3740632
NC_000962.3	3740644	3740655
NC_000962.3	3740659	3740666
NC_000962.3	3740681	3740698
NC_000962.3	3740702	3740904
NC_000962.3	3740915	3740927
NC_000962.3	3741172	3741178
NC_000962.3	3741286	3741394
NC_000962.3	3741502	3741604
NC_000962.3	3741624	3741633
NC_000962.3	3741681	3741914
NC_000962.3	3741942	3742247
NC_000962.3	3742250	3742256
NC_000962.3	3742316	3742371
NC_000962.3	3743710	3753184
NC_000962.3	3753413	3754169
NC_000962.3	3754194	3754208
NC_000962.3	3766851	3766852
NC_000962.3	3779545	3779766
NC_000962.3	3779809	3779899
NC_000962.3	3779936	3779981
NC_000962.3	3780156	3780175
NC_000962.3	3794868	3796415
NC_000962.3	3802134	3803827
NC_000962.3	3820406	3820407
NC_000962.3	3820428	3820429
NC_000962.3	3820504	3820505
NC_000962.3	3820507	3820508
NC_000962.3	3820522	3820523
NC_000962.3	3820544	3820545
NC_000962.3	3841661	3841663
NC_000962.3	3842145	3842437
NC_000962.3	3842471	3842551
NC_000962.3	3843353	3843354
NC_000962.3	3843355	3843356
NC_000962.3	3843360	3843363
NC_000962.3	3843519	3843520
NC_000962.3	3843530	3843531
NC_000962.3	3843535	3843536
NC_000962.3	3843695	3843696
NC_000962.3	3843703	3843704
NC_000962.3	3843713	3843714
NC_000962.3	3843748	3843749
NC_000962.3	3843750	3843753
NC_000962.3	3843759	3843760
NC_000962.3	3844681	3844756
NC_000962.3	3845970	3847214
NC_000962.3	3847700	3847711
NC_000962.3	3862570	3862575
NC_000962.3	3862576	3862578
NC_000962.3	3873526	3873540
NC_000962.3	3878561	3878637
NC_000962.3	3883794	3883815
NC_000962.3	3883818	3884835
NC_000962.3	3890775	3892136
NC_000962.3	3926568	3930714
NC_000962.3	3931004	3936710
NC_000962.3	3939616	3944963
NC_000962.3	3945413	3945417
NC_000962.3	3945793	3950263
NC_000962.3	3950927	3951150
NC_000962.3	3998607	3998613
NC_000962.3	3998824	3998868
NC_000962.3	3998879	3998880
NC_000962.3	4031821	4031838
NC_000962.3	4031924	4031943
NC_000962.3	4031955	4032014
NC_000962.3	4032019	4032024
NC_000962.3	4032382	4032639
NC_000962.3	4036846	4037194
NC_000962.3	4037349	4037350
NC_000962.3	4037353	4037354
NC_000962.3	4037446	4037497
NC_000962.3	4038844	4038845
NC_000962.3	4038846	4038882
NC_000962.3	4052949	4053603
NC_000962.3	4094066	4094346
NC_000962.3	4120925	4120926
NC_000962.3	4120955	4121197
NC_000962.3	4139502	4139566
NC_000962.3	4139567	4139569
NC_000962.3	4155459	4155516
NC_000962.3	4155525	4155582
NC_000962.3	4156828	4156857
NC_000962.3	4168470	4168482
NC_000962.3	4175392	4175410
NC_000962.3	4201240	4201294
NC_000962.3	4231319	4232393
NC_000962.3	4253022	4253024
NC_000962.3	4253116	4254170
NC_000962.3	4318423	4319123
NC_000962.3	4340937	4340993
NC_000962.3	4353179	4353460
NC_000962.3	4353839	4353891
NC_000962.3	4359134	4359135
NC_000962.3	4361058	4361100
NC_000962.3	4368618	4368637
NC_000962.3	4369564	4369624
