## Additional File 14 for "Genomic sequence characteristics and the empiric accuracy of short-read sequencing"

NC_000962.3	23173	23238
NC_000962.3	24720	24738
NC_000962.3	39029	39030
NC_000962.3	55548	55647
NC_000962.3	71464	71584
NC_000962.3	79499	83035
NC_000962.3	86778	86779
NC_000962.3	86780	86782
NC_000962.3	103702	104811
NC_000962.3	104813	105137
NC_000962.3	131785	131844
NC_000962.3	131928	131979
NC_000962.3	131980	131982
NC_000962.3	131992	131993
NC_000962.3	132077	132079
NC_000962.3	132159	132189
NC_000962.3	132518	132684
NC_000962.3	149499	149526
NC_000962.3	149634	149760
NC_000962.3	149825	150890
NC_000962.3	154109	154245
NC_000962.3	157278	157331
NC_000962.3	157382	157433
NC_000962.3	161526	161577
NC_000962.3	171456	171457
NC_000962.3	171778	171779
NC_000962.3	177094	177180
NC_000962.3	177225	177322
NC_000962.3	177337	177408
NC_000962.3	192336	192398
NC_000962.3	197077	197130
NC_000962.3	197191	197311
NC_000962.3	197837	198006
NC_000962.3	198089	198170
NC_000962.3	198477	198537
NC_000962.3	198936	199041
NC_000962.3	199750	199832
NC_000962.3	201952	202014
NC_000962.3	206494	206519
NC_000962.3	234446	234492
NC_000962.3	253598	253666
NC_000962.3	267757	267812
NC_000962.3	272848	272957
NC_000962.3	279525	279601
NC_000962.3	293724	293792
NC_000962.3	294285	294337
NC_000962.3	308321	308413
NC_000962.3	309084	309191
NC_000962.3	309927	310110
NC_000962.3	332699	333141
NC_000962.3	333157	333223
NC_000962.3	333292	333406
NC_000962.3	333436	336385
NC_000962.3	336399	336400
NC_000962.3	336402	336403
NC_000962.3	336404	336405
NC_000962.3	336496	336497
NC_000962.3	336503	336504
NC_000962.3	336534	336535
NC_000962.3	336536	336537
NC_000962.3	336539	336540
NC_000962.3	336545	336546
NC_000962.3	336552	337173
NC_000962.3	337265	337381
NC_000962.3	337492	337617
NC_000962.3	337714	339148
NC_000962.3	339715	339822
NC_000962.3	340429	340470
NC_000962.3	340472	340484
NC_000962.3	341205	341267
NC_000962.3	350296	350360
NC_000962.3	351570	351659
NC_000962.3	351890	351940
NC_000962.3	361634	361726
NC_000962.3	361740	361973
NC_000962.3	361987	362010
NC_000962.3	362620	362748
NC_000962.3	362751	362764
NC_000962.3	362769	362916
NC_000962.3	362960	363020
NC_000962.3	366149	372764
NC_000962.3	372777	372834
NC_000962.3	373194	373249
NC_000962.3	373280	373372
NC_000962.3	373394	373471
NC_000962.3	373527	373657
NC_000962.3	373972	374026
NC_000962.3	374051	374185
NC_000962.3	374464	374983
NC_000962.3	375259	375329
NC_000962.3	400147	401706
NC_000962.3	410552	410570
NC_000962.3	424007	424150
NC_000962.3	424843	425033
NC_000962.3	425096	425154
NC_000962.3	425168	425272
NC_000962.3	425284	425410
NC_000962.3	425411	425593
NC_000962.3	426576	426680
NC_000962.3	426736	426861
NC_000962.3	426910	426998
NC_000962.3	427070	427200
NC_000962.3	427296	427383
NC_000962.3	428403	428503
NC_000962.3	428525	428762
NC_000962.3	429119	429181
NC_000962.3	429632	429716
NC_000962.3	429791	430174
NC_000962.3	431043	431094
NC_000962.3	431126	431184
NC_000962.3	431192	431263
NC_000962.3	431273	431442
NC_000962.3	431454	431551
NC_000962.3	431884	431935
NC_000962.3	432375	432436
NC_000962.3	432533	432592
NC_000962.3	432605	432804
NC_000962.3	433691	433801
NC_000962.3	433848	433930
NC_000962.3	433940	434006
NC_000962.3	434227	434311
NC_000962.3	456207	456210
NC_000962.3	456211	456212
NC_000962.3	459877	459930
NC_000962.3	460997	461069
NC_000962.3	461350	461432
NC_000962.3	472443	472496
NC_000962.3	473741	474045
NC_000962.3	474047	474109
NC_000962.3	475807	476111
NC_000962.3	476125	476183
NC_000962.3	488167	488222
NC_000962.3	496254	496354
NC_000962.3	531536	531591
NC_000962.3	538775	538840
NC_000962.3	543555	543639
NC_000962.3	560891	560941
NC_000962.3	561274	561339
NC_000962.3	561532	561658
NC_000962.3	562303	562397
NC_000962.3	566271	566345
NC_000962.3	569811	569985
NC_000962.3	577281	577503
NC_000962.3	580566	580821
NC_000962.3	594517	594569
NC_000962.3	595330	595453
NC_000962.3	598879	598932
NC_000962.3	606506	608064
NC_000962.3	622890	622945
NC_000962.3	623098	624417
NC_000962.3	631282	631440
NC_000962.3	642735	642818
NC_000962.3	663428	663429
NC_000962.3	669263	669314
NC_000962.3	672009	672011
NC_000962.3	672014	672070
NC_000962.3	672104	672108
NC_000962.3	672161	672246
NC_000962.3	672265	672274
NC_000962.3	672443	672462
NC_000962.3	672477	672524
NC_000962.3	672532	672563
NC_000962.3	672648	672805
NC_000962.3	672827	672919
NC_000962.3	672945	672951
NC_000962.3	672955	672959
NC_000962.3	673102	673134
NC_000962.3	673135	673623
NC_000962.3	673635	673637
NC_000962.3	673647	673668
NC_000962.3	673940	673995
NC_000962.3	674121	674132
NC_000962.3	674142	674163
NC_000962.3	674218	674220
NC_000962.3	674227	674233
NC_000962.3	674240	674272
NC_000962.3	674311	674319
NC_000962.3	674343	674358
NC_000962.3	674434	674507
NC_000962.3	674546	674556
NC_000962.3	674780	675029
NC_000962.3	675034	675405
NC_000962.3	675486	675548
NC_000962.3	675555	675615
NC_000962.3	677064	677128
NC_000962.3	685345	685398
NC_000962.3	685459	685579
NC_000962.3	686123	686292
NC_000962.3	686375	686456
NC_000962.3	686763	686823
NC_000962.3	687245	687325
NC_000962.3	687887	687969
NC_000962.3	690079	690141
NC_000962.3	699610	699640
NC_000962.3	701242	701311
NC_000962.3	701313	701438
NC_000962.3	702055	702169
NC_000962.3	702279	702358
NC_000962.3	702538	702627
NC_000962.3	709420	709489
NC_000962.3	709492	709544
NC_000962.3	709581	709666
NC_000962.3	711563	711705
NC_000962.3	716627	716678
NC_000962.3	717242	717295
NC_000962.3	717640	717717
NC_000962.3	718309	718366
NC_000962.3	718811	718863
NC_000962.3	718864	718926
NC_000962.3	719128	719200
NC_000962.3	719383	719465
NC_000962.3	719466	719546
NC_000962.3	719637	719688
NC_000962.3	725208	725233
NC_000962.3	735079	735081
NC_000962.3	736226	736298
NC_000962.3	737308	737390
NC_000962.3	737989	738061
NC_000962.3	738337	738419
NC_000962.3	738723	738788
NC_000962.3	738922	738974
NC_000962.3	738981	739052
NC_000962.3	739053	739144
NC_000962.3	742562	742638
NC_000962.3	747949	748000
NC_000962.3	755259	755331
NC_000962.3	767365	767366
NC_000962.3	767367	767371
NC_000962.3	776715	776768
NC_000962.3	786025	786081
NC_000962.3	795468	795527
NC_000962.3	798663	798739
NC_000962.3	798998	799069
NC_000962.3	806193	806194
NC_000962.3	806195	806199
NC_000962.3	806202	806219
NC_000962.3	812848	812898
NC_000962.3	818308	818358
NC_000962.3	829702	829773
NC_000962.3	830629	830685
NC_000962.3	830712	830765
NC_000962.3	831188	831263
NC_000962.3	831965	832028
NC_000962.3	832083	832362
NC_000962.3	832654	832758
NC_000962.3	832980	833508
NC_000962.3	833514	833517
NC_000962.3	833529	833539
NC_000962.3	835080	835203
NC_000962.3	835405	835458
NC_000962.3	835700	838052
NC_000962.3	838450	840856
NC_000962.3	840959	841073
NC_000962.3	841142	841208
NC_000962.3	841224	841666
NC_000962.3	841941	842016
NC_000962.3	842058	842470
NC_000962.3	844884	844888
NC_000962.3	846903	846905
NC_000962.3	849912	849965
NC_000962.3	863185	863260
NC_000962.3	888762	891466
NC_000962.3	908176	909351
NC_000962.3	917606	917740
NC_000962.3	921573	921897
NC_000962.3	925070	925133
NC_000962.3	925262	926393
NC_000962.3	926515	926596
NC_000962.3	926626	927518
NC_000962.3	927890	927940
NC_000962.3	928675	928791
NC_000962.3	928868	928936
NC_000962.3	929015	929360
NC_000962.3	929367	929373
NC_000962.3	929463	929470
NC_000962.3	929476	929605
NC_000962.3	929666	929961
NC_000962.3	958454	958522
NC_000962.3	960161	960332
NC_000962.3	964577	965082
NC_000962.3	968779	968829
NC_000962.3	969615	969752
NC_000962.3	969874	969934
NC_000962.3	972605	972657
NC_000962.3	972658	972720
NC_000962.3	972922	972994
NC_000962.3	973177	973259
NC_000962.3	973260	973340
NC_000962.3	973431	973482
NC_000962.3	973762	973786
NC_000962.3	976897	976913
NC_000962.3	977517	977570
NC_000962.3	977979	978031
NC_000962.3	978087	978143
NC_000962.3	996027	996089
NC_000962.3	1000741	1000799
NC_000962.3	1025867	1025899
NC_000962.3	1025901	1025904
NC_000962.3	1056823	1056824
NC_000962.3	1056825	1056829
NC_000962.3	1064047	1064118
NC_000962.3	1066998	1067002
NC_000962.3	1070325	1070330
NC_000962.3	1071258	1071318
NC_000962.3	1090782	1090783
NC_000962.3	1090788	1090789
NC_000962.3	1090790	1090793
NC_000962.3	1090803	1090814
NC_000962.3	1090938	1090940
NC_000962.3	1090957	1091137
NC_000962.3	1091147	1091152
NC_000962.3	1091362	1091368
NC_000962.3	1091373	1091379
NC_000962.3	1091388	1091846
NC_000962.3	1091888	1092021
NC_000962.3	1092056	1092089
NC_000962.3	1092102	1092104
NC_000962.3	1092246	1092263
NC_000962.3	1093232	1093320
NC_000962.3	1093450	1093647
NC_000962.3	1093650	1094593
NC_000962.3	1094865	1094953
NC_000962.3	1095203	1095325
NC_000962.3	1095331	1096699
NC_000962.3	1121040	1121090
NC_000962.3	1121121	1121171
NC_000962.3	1121657	1121731
NC_000962.3	1133280	1133283
NC_000962.3	1145287	1145317
NC_000962.3	1159195	1159245
NC_000962.3	1160331	1160421
NC_000962.3	1160537	1161159
NC_000962.3	1161301	1161365
NC_000962.3	1162562	1162612
NC_000962.3	1164564	1165555
NC_000962.3	1169292	1170739
NC_000962.3	1179346	1179397
NC_000962.3	1182321	1182382
NC_000962.3	1188518	1188908
NC_000962.3	1188949	1188955
NC_000962.3	1188972	1189047
NC_000962.3	1189073	1189075
NC_000962.3	1189081	1189157
NC_000962.3	1189158	1190177
NC_000962.3	1190249	1190299
NC_000962.3	1190854	1190944
NC_000962.3	1190969	1191112
NC_000962.3	1191130	1191221
NC_000962.3	1191248	1191901
NC_000962.3	1200523	1200544
NC_000962.3	1203334	1203396
NC_000962.3	1211559	1213863
NC_000962.3	1216548	1216649
NC_000962.3	1216717	1216769
NC_000962.3	1216817	1216921
NC_000962.3	1216922	1217162
NC_000962.3	1217167	1217181
NC_000962.3	1217416	1217422
NC_000962.3	1217423	1218426
NC_000962.3	1218436	1218676
NC_000962.3	1218702	1218703
NC_000962.3	1218968	1218970
NC_000962.3	1224338	1224340
NC_000962.3	1224341	1224345
NC_000962.3	1224348	1224350
NC_000962.3	1224356	1224357
NC_000962.3	1230571	1230648
NC_000962.3	1251678	1251752
NC_000962.3	1262918	1263031
NC_000962.3	1263084	1263190
NC_000962.3	1263707	1263760
NC_000962.3	1267219	1267269
NC_000962.3	1275555	1275607
NC_000962.3	1275922	1276056
NC_000962.3	1276289	1278829
NC_000962.3	1281895	1282022
NC_000962.3	1283487	1283493
NC_000962.3	1283512	1283548
NC_000962.3	1283554	1283562
NC_000962.3	1284407	1284473
NC_000962.3	1284491	1284557
NC_000962.3	1287559	1287627
NC_000962.3	1287810	1288095
NC_000962.3	1293002	1293070
NC_000962.3	1305490	1305665
NC_000962.3	1313129	1313134
NC_000962.3	1313384	1313385
NC_000962.3	1313389	1313394
NC_000962.3	1319185	1319262
NC_000962.3	1326283	1326333
NC_000962.3	1335476	1335507
NC_000962.3	1335508	1335513
NC_000962.3	1339343	1339839
NC_000962.3	1339886	1340001
NC_000962.3	1340006	1340060
NC_000962.3	1340061	1340397
NC_000962.3	1340491	1342739
NC_000962.3	1351194	1351283
NC_000962.3	1357060	1357129
NC_000962.3	1357247	1357302
NC_000962.3	1363470	1363471
NC_000962.3	1385096	1385437
NC_000962.3	1385572	1385580
NC_000962.3	1385586	1385667
NC_000962.3	1385669	1385672
NC_000962.3	1386008	1386036
NC_000962.3	1386073	1386081
NC_000962.3	1386112	1386113
NC_000962.3	1386118	1386121
NC_000962.3	1386125	1386129
NC_000962.3	1386136	1386140
NC_000962.3	1386154	1386214
NC_000962.3	1386285	1386359
NC_000962.3	1386451	1386501
NC_000962.3	1388110	1388170
NC_000962.3	1408678	1408729
NC_000962.3	1414620	1414621
NC_000962.3	1414628	1414629
NC_000962.3	1414643	1414644
NC_000962.3	1414652	1414653
NC_000962.3	1441364	1441725
NC_000962.3	1443427	1443428
NC_000962.3	1443433	1443486
NC_000962.3	1445086	1445117
NC_000962.3	1445118	1445121
NC_000962.3	1451772	1452003
NC_000962.3	1456572	1456625
NC_000962.3	1457459	1457568
NC_000962.3	1468160	1469623
NC_000962.3	1479348	1479409
NC_000962.3	1479487	1479538
NC_000962.3	1479716	1479925
NC_000962.3	1480944	1480945
NC_000962.3	1480947	1481670
NC_000962.3	1482823	1482878
NC_000962.3	1483109	1483165
NC_000962.3	1483196	1483254
NC_000962.3	1483264	1483318
NC_000962.3	1488082	1488147
NC_000962.3	1488383	1488410
NC_000962.3	1488413	1488420
NC_000962.3	1488429	1488757
NC_000962.3	1488760	1488766
NC_000962.3	1488776	1488788
NC_000962.3	1488791	1488794
NC_000962.3	1488807	1488810
NC_000962.3	1488813	1488839
NC_000962.3	1488843	1488848
NC_000962.3	1488896	1489512
NC_000962.3	1489537	1489647
NC_000962.3	1489738	1489798
NC_000962.3	1524571	1524574
NC_000962.3	1532535	1532922
NC_000962.3	1532986	1533658
NC_000962.3	1541944	1543431
NC_000962.3	1543453	1543457
NC_000962.3	1543462	1543480
NC_000962.3	1568048	1568106
NC_000962.3	1572184	1572482
NC_000962.3	1572499	1572621
NC_000962.3	1572744	1573530
NC_000962.3	1573555	1573606
NC_000962.3	1606514	1606565
NC_000962.3	1612562	1612665
NC_000962.3	1618208	1619684
NC_000962.3	1625354	1625422
NC_000962.3	1630814	1630825
NC_000962.3	1630827	1630837
NC_000962.3	1630839	1630872
NC_000962.3	1630874	1630875
NC_000962.3	1630996	1631117
NC_000962.3	1631391	1631908
NC_000962.3	1631936	1631955
NC_000962.3	1632057	1632128
NC_000962.3	1632218	1632220
NC_000962.3	1632231	1632289
NC_000962.3	1632355	1632824
NC_000962.3	1632856	1632858
NC_000962.3	1633191	1634797
NC_000962.3	1636003	1638399
NC_000962.3	1644242	1644372
NC_000962.3	1654154	1654206
NC_000962.3	1655670	1655721
NC_000962.3	1655814	1655815
NC_000962.3	1656096	1656098
NC_000962.3	1656099	1656208
NC_000962.3	1656328	1656410
NC_000962.3	1656516	1656596
NC_000962.3	1672405	1672466
NC_000962.3	1678950	1679019
NC_000962.3	1685477	1685546
NC_000962.3	1699863	1699920
NC_000962.3	1702156	1702206
NC_000962.3	1702384	1702470
NC_000962.3	1702676	1702854
NC_000962.3	1703071	1703128
NC_000962.3	1710884	1710945
NC_000962.3	1712842	1712892
NC_000962.3	1713497	1713547
NC_000962.3	1713673	1713753
NC_000962.3	1722650	1722700
NC_000962.3	1722809	1722890
NC_000962.3	1723227	1723284
NC_000962.3	1723515	1723595
NC_000962.3	1725516	1725566
NC_000962.3	1730045	1730095
NC_000962.3	1730876	1730956
NC_000962.3	1731135	1731203
NC_000962.3	1735541	1735635
NC_000962.3	1753012	1753062
NC_000962.3	1753287	1753337
NC_000962.3	1773952	1774109
NC_000962.3	1779266	1789872
NC_000962.3	1814850	1815130
NC_000962.3	1828800	1828860
NC_000962.3	1830066	1830125
NC_000962.3	1863481	1863575
NC_000962.3	1863723	1863733
NC_000962.3	1864008	1864112
NC_000962.3	1864256	1864323
NC_000962.3	1864394	1864468
NC_000962.3	1864554	1864567
NC_000962.3	1864568	1864580
NC_000962.3	1864702	1864872
NC_000962.3	1864885	1864924
NC_000962.3	1865012	1865070
NC_000962.3	1875415	1875504
NC_000962.3	1875877	1875967
NC_000962.3	1876150	1876234
NC_000962.3	1876404	1876592
NC_000962.3	1876600	1876674
NC_000962.3	1879287	1879381
NC_000962.3	1879425	1879426
NC_000962.3	1879494	1879503
NC_000962.3	1879504	1879619
NC_000962.3	1879631	1879638
NC_000962.3	1879650	1879659
NC_000962.3	1880680	1880748
NC_000962.3	1880756	1880809
NC_000962.3	1880823	1880877
NC_000962.3	1880884	1880943
NC_000962.3	1881812	1881901
NC_000962.3	1882244	1882358
NC_000962.3	1882541	1882625
NC_000962.3	1882694	1882760
NC_000962.3	1882792	1882979
NC_000962.3	1882988	1883062
NC_000962.3	1883354	1883404
NC_000962.3	1885850	1885902
NC_000962.3	1886335	1886387
NC_000962.3	1886690	1886751
NC_000962.3	1886989	1887057
NC_000962.3	1887065	1887118
NC_000962.3	1887132	1887186
NC_000962.3	1887193	1887252
NC_000962.3	1889505	1889555
NC_000962.3	1895347	1895599
NC_000962.3	1907452	1907583
NC_000962.3	1914970	1914986
NC_000962.3	1914987	1914995
NC_000962.3	1914998	1914999
NC_000962.3	1933297	1933384
NC_000962.3	1933712	1933762
NC_000962.3	1946846	1947027
NC_000962.3	1955433	1955483
NC_000962.3	1955581	1955615
NC_000962.3	1955638	1955672
NC_000962.3	1963153	1963221
NC_000962.3	1963420	1963705
NC_000962.3	1963888	1963956
NC_000962.3	1967880	1967931
NC_000962.3	1971233	1971334
NC_000962.3	1981613	1984775
NC_000962.3	1987173	1987241
NC_000962.3	1987344	1987406
NC_000962.3	1987693	1989068
NC_000962.3	1989894	1989972
NC_000962.3	1989982	1990093
NC_000962.3	1990109	1990114
NC_000962.3	1990322	1990823
NC_000962.3	1991181	1991480
NC_000962.3	1991569	1992029
NC_000962.3	1992054	1992111
NC_000962.3	1992282	1992334
NC_000962.3	1996092	1998618
NC_000962.3	2000924	2000998
NC_000962.3	2001009	2001062
NC_000962.3	2001205	2001716
NC_000962.3	2002029	2002036
NC_000962.3	2002125	2002328
NC_000962.3	2002405	2002406
NC_000962.3	2025296	2025858
NC_000962.3	2025891	2026167
NC_000962.3	2028420	2029246
NC_000962.3	2030328	2030648
NC_000962.3	2030703	2030986
NC_000962.3	2039731	2039781
NC_000962.3	2043797	2043858
NC_000962.3	2045048	2045107
NC_000962.3	2045963	2045964
NC_000962.3	2045969	2045970
NC_000962.3	2046100	2046195
NC_000962.3	2047627	2047721
NC_000962.3	2048789	2048842
NC_000962.3	2050287	2050398
NC_000962.3	2059425	2059608
NC_000962.3	2061412	2061430
NC_000962.3	2061431	2062159
NC_000962.3	2062286	2062369
NC_000962.3	2062448	2062515
NC_000962.3	2069016	2069069
NC_000962.3	2074430	2074840
NC_000962.3	2088461	2088499
NC_000962.3	2088773	2088933
NC_000962.3	2088946	2088949
NC_000962.3	2089092	2089162
NC_000962.3	2089292	2089348
NC_000962.3	2096825	2096840
NC_000962.3	2096843	2096849
NC_000962.3	2102846	2102899
NC_000962.3	2115708	2115758
NC_000962.3	2133474	2133475
NC_000962.3	2133993	2134046
NC_000962.3	2134922	2134975
NC_000962.3	2135424	2135493
NC_000962.3	2135533	2135616
NC_000962.3	2135665	2135748
NC_000962.3	2146058	2146132
NC_000962.3	2156798	2156878
NC_000962.3	2157477	2157557
NC_000962.3	2162931	2167311
NC_000962.3	2167846	2167901
NC_000962.3	2168808	2168872
NC_000962.3	2168886	2168950
NC_000962.3	2168982	2169056
NC_000962.3	2169060	2169134
NC_000962.3	2169571	2169628
NC_000962.3	2170281	2170334
NC_000962.3	2181376	2181412
NC_000962.3	2193009	2193021
NC_000962.3	2195906	2196780
NC_000962.3	2196856	2197248
NC_000962.3	2197279	2197365
NC_000962.3	2198685	2198819
NC_000962.3	2230720	2230773
NC_000962.3	2244992	2245020
NC_000962.3	2260253	2260309
NC_000962.3	2260343	2260439
NC_000962.3	2261440	2261518
NC_000962.3	2262004	2263175
NC_000962.3	2266486	2266487
NC_000962.3	2266507	2266508
NC_000962.3	2266516	2266517
NC_000962.3	2266549	2266550
NC_000962.3	2266552	2266553
NC_000962.3	2266582	2266583
NC_000962.3	2266597	2266598
NC_000962.3	2266603	2266604
NC_000962.3	2266623	2266624
NC_000962.3	2268721	2268725
NC_000962.3	2294815	2294911
NC_000962.3	2295174	2295242
NC_000962.3	2295289	2296015
NC_000962.3	2296029	2296427
NC_000962.3	2296959	2297045
NC_000962.3	2298089	2298160
NC_000962.3	2299186	2300128
NC_000962.3	2300207	2300388
NC_000962.3	2300446	2300580
NC_000962.3	2300911	2301007
NC_000962.3	2301264	2301332
NC_000962.3	2301379	2302105
NC_000962.3	2302112	2302517
NC_000962.3	2303046	2303132
NC_000962.3	2304131	2304202
NC_000962.3	2305255	2306197
NC_000962.3	2306276	2306457
NC_000962.3	2306512	2306646
NC_000962.3	2317128	2317129
NC_000962.3	2317135	2317136
NC_000962.3	2329858	2330072
NC_000962.3	2330143	2330214
NC_000962.3	2337968	2338102
NC_000962.3	2338206	2338215
NC_000962.3	2338216	2338217
NC_000962.3	2338415	2338416
NC_000962.3	2338421	2338422
NC_000962.3	2338424	2338425
NC_000962.3	2338427	2338428
NC_000962.3	2338430	2338431
NC_000962.3	2338433	2338434
NC_000962.3	2338456	2338457
NC_000962.3	2338676	2338677
NC_000962.3	2338678	2338679
NC_000962.3	2338691	2338692
NC_000962.3	2338700	2338702
NC_000962.3	2338703	2338704
NC_000962.3	2338706	2338707
NC_000962.3	2338715	2338716
NC_000962.3	2338719	2338720
NC_000962.3	2339363	2339432
NC_000962.3	2339441	2339510
NC_000962.3	2339512	2339573
NC_000962.3	2339888	2340051
NC_000962.3	2340561	2340695
NC_000962.3	2341429	2341479
NC_000962.3	2347386	2347620
NC_000962.3	2356873	2356918
NC_000962.3	2356927	2356933
NC_000962.3	2357181	2357185
NC_000962.3	2357249	2357268
NC_000962.3	2357291	2357297
NC_000962.3	2357314	2357321
NC_000962.3	2357417	2357420
NC_000962.3	2357426	2357607
NC_000962.3	2357841	2357901
NC_000962.3	2358659	2358715
NC_000962.3	2358755	2358832
NC_000962.3	2358918	2358991
NC_000962.3	2358995	2359057
NC_000962.3	2359163	2359213
NC_000962.3	2359554	2359613
NC_000962.3	2359778	2359852
NC_000962.3	2359923	2359982
NC_000962.3	2360650	2360660
NC_000962.3	2360730	2360740
NC_000962.3	2361908	2361909
NC_000962.3	2363680	2363682
NC_000962.3	2365407	2366778
NC_000962.3	2366889	2366967
NC_000962.3	2367028	2367060
NC_000962.3	2372430	2372565
NC_000962.3	2380217	2380261
NC_000962.3	2381446	2381513
NC_000962.3	2387281	2387659
NC_000962.3	2401813	2401936
NC_000962.3	2423328	2423387
NC_000962.3	2423424	2423425
NC_000962.3	2423526	2423687
NC_000962.3	2423705	2423775
NC_000962.3	2423789	2424293
NC_000962.3	2424483	2424537
NC_000962.3	2430107	2431481
NC_000962.3	2439177	2439954
NC_000962.3	2440279	2440334
NC_000962.3	2449219	2449221
NC_000962.3	2458391	2458471
NC_000962.3	2461322	2461510
NC_000962.3	2462528	2462594
NC_000962.3	2466995	2467029
NC_000962.3	2470043	2470086
NC_000962.3	2482061	2482111
NC_000962.3	2482418	2482468
NC_000962.3	2522186	2522192
NC_000962.3	2522194	2522219
NC_000962.3	2523182	2523239
NC_000962.3	2531886	2532244
NC_000962.3	2546432	2546497
NC_000962.3	2550002	2551378
NC_000962.3	2554864	2554933
NC_000962.3	2577285	2577362
NC_000962.3	2577679	2577732
NC_000962.3	2617342	2617407
NC_000962.3	2625882	2626688
NC_000962.3	2627503	2627556
NC_000962.3	2629274	2629354
NC_000962.3	2629593	2629672
NC_000962.3	2630144	2630239
NC_000962.3	2630868	2630926
NC_000962.3	2631042	2631119
NC_000962.3	2631358	2631437
NC_000962.3	2631598	2631599
NC_000962.3	2631619	2631620
NC_000962.3	2631900	2631995
NC_000962.3	2632922	2637037
NC_000962.3	2637255	2637534
NC_000962.3	2638349	2638560
NC_000962.3	2638985	2639622
NC_000962.3	2651435	2651440
NC_000962.3	2651445	2651447
NC_000962.3	2651843	2651910
NC_000962.3	2683501	2683554
NC_000962.3	2687129	2687257
NC_000962.3	2693239	2693589
NC_000962.3	2693609	2693854
NC_000962.3	2700466	2700531
NC_000962.3	2703891	2704019
NC_000962.3	2704885	2704886
NC_000962.3	2716308	2716392
NC_000962.3	2720671	2721448
NC_000962.3	2721812	2721867
NC_000962.3	2724201	2724221
NC_000962.3	2729618	2729620
NC_000962.3	2729832	2729834
NC_000962.3	2740574	2740601
NC_000962.3	2751596	2751658
NC_000962.3	2784601	2785982
NC_000962.3	2795376	2795395
NC_000962.3	2795561	2795578
NC_000962.3	2795674	2795724
NC_000962.3	2795854	2795868
NC_000962.3	2795872	2796011
NC_000962.3	2796483	2796488
NC_000962.3	2796490	2796492
NC_000962.3	2796747	2796761
NC_000962.3	2796871	2796923
NC_000962.3	2797259	2797355
NC_000962.3	2801405	2801452
NC_000962.3	2801456	2801471
NC_000962.3	2801822	2802329
NC_000962.3	2802330	2802331
NC_000962.3	2802743	2802850
NC_000962.3	2802853	2803162
NC_000962.3	2803467	2803712
NC_000962.3	2803721	2803725
NC_000962.3	2803726	2803773
NC_000962.3	2803777	2803783
NC_000962.3	2803823	2803883
NC_000962.3	2804102	2804164
NC_000962.3	2804375	2804706
NC_000962.3	2804720	2804723
NC_000962.3	2804746	2804750
NC_000962.3	2804756	2804823
NC_000962.3	2804906	2805754
NC_000962.3	2806110	2806206
NC_000962.3	2822573	2822586
NC_000962.3	2822617	2822669
NC_000962.3	2828486	2829938
NC_000962.3	2836272	2836324
NC_000962.3	2850917	2850999
NC_000962.3	2866465	2866759
NC_000962.3	2866851	2867786
NC_000962.3	2877243	2877305
NC_000962.3	2878035	2878097
NC_000962.3	2880155	2880261
NC_000962.3	2883832	2883904
NC_000962.3	2884038	2884153
NC_000962.3	2887448	2887449
NC_000962.3	2921969	2922026
NC_000962.3	2922097	2922119
NC_000962.3	2922181	2922254
NC_000962.3	2922357	2922373
NC_000962.3	2922436	2922459
NC_000962.3	2922725	2922835
NC_000962.3	2922867	2922930
NC_000962.3	2922937	2922960
NC_000962.3	2923091	2923143
NC_000962.3	2935119	2935172
NC_000962.3	2943754	2943801
NC_000962.3	2944205	2945233
NC_000962.3	2953436	2953513
NC_000962.3	2960226	2960592
NC_000962.3	2960877	2960880
NC_000962.3	2960929	2961063
NC_000962.3	2961069	2961071
NC_000962.3	2961078	2961083
NC_000962.3	2961085	2961231
NC_000962.3	2961334	2961341
NC_000962.3	2961355	2961356
NC_000962.3	2961366	2961401
NC_000962.3	2961409	2961412
NC_000962.3	2961446	2961938
NC_000962.3	2961961	2961962
NC_000962.3	2971755	2971868
NC_000962.3	2971940	2971990
NC_000962.3	2972101	2973473
NC_000962.3	2974050	2974162
NC_000962.3	2974273	2974345
NC_000962.3	2974410	2974651
NC_000962.3	2974652	2974758
NC_000962.3	2974767	2974912
NC_000962.3	2974913	2975136
NC_000962.3	2975263	2975329
NC_000962.3	2975390	2975461
NC_000962.3	2975465	2975697
NC_000962.3	2975726	2975962
NC_000962.3	2978905	2979050
NC_000962.3	2980970	2980998
NC_000962.3	2982937	2983859
NC_000962.3	2989950	2989952
NC_000962.3	2990578	2990706
NC_000962.3	2996000	2996173
NC_000962.3	3000927	3000997
NC_000962.3	3001076	3001136
NC_000962.3	3001304	3001385
NC_000962.3	3001421	3001480
NC_000962.3	3001760	3001811
NC_000962.3	3002296	3002366
NC_000962.3	3002445	3002505
NC_000962.3	3002673	3002754
NC_000962.3	3002790	3002849
NC_000962.3	3003129	3003180
NC_000962.3	3007032	3007227
NC_000962.3	3018717	3018767
NC_000962.3	3018795	3018854
NC_000962.3	3022728	3022778
NC_000962.3	3022806	3022865
NC_000962.3	3026262	3026284
NC_000962.3	3054576	3054577
NC_000962.3	3054578	3054941
NC_000962.3	3054952	3055236
NC_000962.3	3059792	3059850
NC_000962.3	3073062	3073136
NC_000962.3	3076898	3076962
NC_000962.3	3078168	3078218
NC_000962.3	3082462	3082661
NC_000962.3	3082704	3082763
NC_000962.3	3097654	3097715
NC_000962.3	3100170	3100401
NC_000962.3	3100446	3100511
NC_000962.3	3100515	3100571
NC_000962.3	3100694	3100799
NC_000962.3	3100879	3100939
NC_000962.3	3100965	3101132
NC_000962.3	3101235	3101377
NC_000962.3	3101429	3101543
NC_000962.3	3101660	3101731
NC_000962.3	3101861	3101911
NC_000962.3	3102099	3102229
NC_000962.3	3102340	3102390
NC_000962.3	3104976	3105044
NC_000962.3	3112312	3112313
NC_000962.3	3112459	3112460
NC_000962.3	3113017	3113104
NC_000962.3	3113775	3113862
NC_000962.3	3116414	3116522
NC_000962.3	3116682	3116766
NC_000962.3	3116843	3116989
NC_000962.3	3119560	3119563
NC_000962.3	3119566	3122702
NC_000962.3	3122803	3122918
NC_000962.3	3122931	3122942
NC_000962.3	3122948	3122954
NC_000962.3	3123027	3123283
NC_000962.3	3123316	3123353
NC_000962.3	3123422	3123424
NC_000962.3	3132887	3133461
NC_000962.3	3135783	3136357
NC_000962.3	3138022	3138085
NC_000962.3	3147107	3147108
NC_000962.3	3147110	3147119
NC_000962.3	3155875	3156094
NC_000962.3	3160526	3160587
NC_000962.3	3162643	3162703
NC_000962.3	3162806	3162923
NC_000962.3	3163470	3163548
NC_000962.3	3163615	3163617
NC_000962.3	3163619	3164033
NC_000962.3	3171459	3171634
NC_000962.3	3189479	3189617
NC_000962.3	3192190	3192363
NC_000962.3	3194136	3194535
NC_000962.3	3194658	3194763
NC_000962.3	3194791	3194794
NC_000962.3	3194935	3195045
NC_000962.3	3195058	3195120
NC_000962.3	3195203	3195283
NC_000962.3	3196071	3196122
NC_000962.3	3201556	3201655
NC_000962.3	3226325	3226402
NC_000962.3	3232506	3232871
NC_000962.3	3239466	3239794
NC_000962.3	3245098	3245166
NC_000962.3	3245321	3245389
NC_000962.3	3247233	3247304
NC_000962.3	3247313	3247471
NC_000962.3	3247557	3247739
NC_000962.3	3247809	3248173
NC_000962.3	3248283	3248335
NC_000962.3	3251411	3251470
NC_000962.3	3252647	3252718
NC_000962.3	3252727	3252885
NC_000962.3	3252971	3253153
NC_000962.3	3253223	3253587
NC_000962.3	3253733	3253738
NC_000962.3	3257962	3258024
NC_000962.3	3258181	3258232
NC_000962.3	3258342	3258404
NC_000962.3	3262593	3262652
NC_000962.3	3266035	3266081
NC_000962.3	3276956	3277006
NC_000962.3	3277821	3277904
NC_000962.3	3281070	3281123
NC_000962.3	3281221	3281240
NC_000962.3	3284730	3284810
NC_000962.3	3287950	3288005
NC_000962.3	3290432	3290482
NC_000962.3	3291393	3291510
NC_000962.3	3292983	3293052
NC_000962.3	3293178	3293237
NC_000962.3	3295507	3295562
NC_000962.3	3296594	3296665
NC_000962.3	3297173	3297238
NC_000962.3	3307727	3307761
NC_000962.3	3311027	3311090
NC_000962.3	3311308	3311393
NC_000962.3	3311534	3311599
NC_000962.3	3313346	3313396
NC_000962.3	3314116	3314179
NC_000962.3	3314397	3314482
NC_000962.3	3314623	3314688
NC_000962.3	3317572	3317743
NC_000962.3	3319468	3319665
NC_000962.3	3333753	3333984
NC_000962.3	3333990	3334184
NC_000962.3	3334239	3334370
NC_000962.3	3334557	3334609
NC_000962.3	3334646	3334739
NC_000962.3	3334822	3334960
NC_000962.3	3335016	3335084
NC_000962.3	3335246	3335317
NC_000962.3	3335357	3335410
NC_000962.3	3335447	3335497
NC_000962.3	3335504	3335566
NC_000962.3	3335741	3335815
NC_000962.3	3336500	3336803
NC_000962.3	3343348	3343447
NC_000962.3	3348477	3348544
NC_000962.3	3351084	3351220
NC_000962.3	3369930	3369931
NC_000962.3	3369937	3369942
NC_000962.3	3376515	3376543
NC_000962.3	3376746	3376809
NC_000962.3	3376921	3377368
NC_000962.3	3377645	3378276
NC_000962.3	3378329	3378443
NC_000962.3	3378895	3378960
NC_000962.3	3379196	3379285
NC_000962.3	3379358	3380715
NC_000962.3	3380907	3381021
NC_000962.3	3381307	3382755
NC_000962.3	3415197	3415211
NC_000962.3	3430332	3430388
NC_000962.3	3451379	3451439
NC_000962.3	3463548	3463559
NC_000962.3	3477289	3477404
NC_000962.3	3481318	3482769
NC_000962.3	3483942	3485117
NC_000962.3	3491173	3491238
NC_000962.3	3491292	3491383
NC_000962.3	3491605	3491662
NC_000962.3	3491745	3491860
NC_000962.3	3501334	3501335
NC_000962.3	3502155	3502265
NC_000962.3	3524464	3524527
NC_000962.3	3528083	3528084
NC_000962.3	3528086	3528087
NC_000962.3	3528098	3528099
NC_000962.3	3528101	3528102
NC_000962.3	3528116	3528117
NC_000962.3	3528118	3528120
NC_000962.3	3528128	3528129
NC_000962.3	3528139	3528140
NC_000962.3	3528143	3528144
NC_000962.3	3528157	3528159
NC_000962.3	3528164	3528165
NC_000962.3	3528191	3528192
NC_000962.3	3528197	3528198
NC_000962.3	3528674	3529181
NC_000962.3	3537803	3537820
NC_000962.3	3551223	3554075
NC_000962.3	3558759	3558794
NC_000962.3	3572554	3572610
NC_000962.3	3590630	3590687
NC_000962.3	3594262	3594465
NC_000962.3	3595987	3596005
NC_000962.3	3598349	3598405
NC_000962.3	3598436	3598532
NC_000962.3	3598641	3598719
NC_000962.3	3617102	3617103
NC_000962.3	3626606	3626667
NC_000962.3	3628084	3628147
NC_000962.3	3658635	3658712
NC_000962.3	3663723	3664000
NC_000962.3	3690944	3691077
NC_000962.3	3704903	3704991
NC_000962.3	3707577	3707634
NC_000962.3	3710374	3712827
NC_000962.3	3724548	3724618
NC_000962.3	3729448	3729597
NC_000962.3	3729626	3729676
NC_000962.3	3730345	3732799
NC_000962.3	3734471	3734529
NC_000962.3	3735634	3736288
NC_000962.3	3736501	3736555
NC_000962.3	3736693	3736747
NC_000962.3	3737092	3737207
NC_000962.3	3737268	3737497
NC_000962.3	3737804	3737808
NC_000962.3	3737814	3737818
NC_000962.3	3737828	3737836
NC_000962.3	3737992	3738961
NC_000962.3	3738977	3738985
NC_000962.3	3739052	3739056
NC_000962.3	3739131	3739133
NC_000962.3	3739159	3739163
NC_000962.3	3739194	3739202
NC_000962.3	3739207	3739899
NC_000962.3	3739960	3740010
NC_000962.3	3740065	3740131
NC_000962.3	3740138	3740140
NC_000962.3	3740161	3740208
NC_000962.3	3740214	3740229
NC_000962.3	3740302	3740322
NC_000962.3	3740338	3740574
NC_000962.3	3740592	3740604
NC_000962.3	3740617	3740620
NC_000962.3	3740630	3740632
NC_000962.3	3740644	3740655
NC_000962.3	3740659	3740666
NC_000962.3	3740681	3740698
NC_000962.3	3740702	3740939
NC_000962.3	3741172	3741178
NC_000962.3	3741286	3741394
NC_000962.3	3741502	3741604
NC_000962.3	3741624	3741678
NC_000962.3	3741681	3741914
NC_000962.3	3741942	3742247
NC_000962.3	3742250	3742256
NC_000962.3	3742316	3742371
NC_000962.3	3743211	3743502
NC_000962.3	3743507	3743603
NC_000962.3	3743710	3753184
NC_000962.3	3753326	3754368
NC_000962.3	3756036	3756185
NC_000962.3	3756410	3756480
NC_000962.3	3756941	3757478
NC_000962.3	3757570	3757629
NC_000962.3	3757773	3757828
NC_000962.3	3757879	3757971
NC_000962.3	3757972	3758040
NC_000962.3	3758117	3758193
NC_000962.3	3758716	3759099
NC_000962.3	3759107	3759186
NC_000962.3	3759331	3759390
NC_000962.3	3759534	3759589
NC_000962.3	3759679	3759738
NC_000962.3	3759826	3759909
NC_000962.3	3760356	3760409
NC_000962.3	3760417	3760675
NC_000962.3	3760753	3760985
NC_000962.3	3762384	3762655
NC_000962.3	3762661	3762818
NC_000962.3	3763048	3763101
NC_000962.3	3763223	3763275
NC_000962.3	3763282	3763332
NC_000962.3	3764059	3764114
NC_000962.3	3764134	3764237
NC_000962.3	3764251	3764523
NC_000962.3	3764809	3764862
NC_000962.3	3764980	3765076
NC_000962.3	3765161	3765219
NC_000962.3	3765798	3765987
NC_000962.3	3766018	3766179
NC_000962.3	3766215	3766396
NC_000962.3	3766435	3766518
NC_000962.3	3766552	3766722
NC_000962.3	3766760	3766819
NC_000962.3	3766829	3767099
NC_000962.3	3769527	3769724
NC_000962.3	3769749	3769854
NC_000962.3	3770993	3771089
NC_000962.3	3779545	3779766
NC_000962.3	3779809	3779899
NC_000962.3	3779936	3779981
NC_000962.3	3780156	3780175
NC_000962.3	3794868	3796422
NC_000962.3	3800030	3800120
NC_000962.3	3801824	3801874
NC_000962.3	3802056	3802113
NC_000962.3	3802122	3803827
NC_000962.3	3803844	3803919
NC_000962.3	3808262	3808421
NC_000962.3	3820387	3820598
NC_000962.3	3820711	3820772
NC_000962.3	3835202	3835264
NC_000962.3	3841619	3842454
NC_000962.3	3842471	3842551
NC_000962.3	3842560	3842670
NC_000962.3	3842725	3842907
NC_000962.3	3842979	3843117
NC_000962.3	3843182	3843275
NC_000962.3	3843317	3843468
NC_000962.3	3843519	3843520
NC_000962.3	3843523	3843705
NC_000962.3	3843713	3843714
NC_000962.3	3843748	3843749
NC_000962.3	3843750	3843753
NC_000962.3	3843759	3843760
NC_000962.3	3844681	3844756
NC_000962.3	3845970	3847246
NC_000962.3	3847305	3847404
NC_000962.3	3847446	3847581
NC_000962.3	3847700	3847711
NC_000962.3	3847714	3847896
NC_000962.3	3862570	3862575
NC_000962.3	3862576	3862578
NC_000962.3	3873526	3873540
NC_000962.3	3878561	3878637
NC_000962.3	3883543	3884926
NC_000962.3	3890771	3892143
NC_000962.3	3894402	3894790
NC_000962.3	3894863	3895078
NC_000962.3	3895083	3895137
NC_000962.3	3895184	3895525
NC_000962.3	3909753	3909823
NC_000962.3	3920470	3920549
NC_000962.3	3926568	3930714
NC_000962.3	3930985	3936710
NC_000962.3	3939616	3944963
NC_000962.3	3945089	3945604
NC_000962.3	3945774	3950263
NC_000962.3	3950821	3951336
NC_000962.3	3953332	3953403
NC_000962.3	3971370	3971455
NC_000962.3	3971458	3971524
NC_000962.3	3971981	3972034
NC_000962.3	3972081	3972195
NC_000962.3	3972211	3972290
NC_000962.3	3972337	3972393
NC_000962.3	3991561	3991619
NC_000962.3	3998150	3998204
NC_000962.3	3998607	3998613
NC_000962.3	3998824	3998942
NC_000962.3	3998991	3999071
NC_000962.3	4021388	4021460
NC_000962.3	4031606	4031660
NC_000962.3	4031821	4031838
NC_000962.3	4031924	4031943
NC_000962.3	4031955	4032014
NC_000962.3	4032019	4032024
NC_000962.3	4032382	4032639
NC_000962.3	4032757	4032820
NC_000962.3	4036846	4037194
NC_000962.3	4037349	4037350
NC_000962.3	4037353	4037354
NC_000962.3	4037446	4037497
NC_000962.3	4037832	4037883
NC_000962.3	4038741	4038794
NC_000962.3	4038844	4038845
NC_000962.3	4038846	4038882
NC_000962.3	4039675	4039747
NC_000962.3	4040022	4040104
NC_000962.3	4052949	4053603
NC_000962.3	4053634	4053852
NC_000962.3	4059977	4060595
NC_000962.3	4061422	4061526
NC_000962.3	4070033	4070083
NC_000962.3	4070261	4070347
NC_000962.3	4077656	4077706
NC_000962.3	4077788	4077860
NC_000962.3	4077890	4077961
NC_000962.3	4077977	4078205
NC_000962.3	4087476	4087626
NC_000962.3	4090857	4090910
NC_000962.3	4091336	4091423
NC_000962.3	4094066	4094346
NC_000962.3	4101192	4101256
NC_000962.3	4107450	4107526
NC_000962.3	4120913	4121197
NC_000962.3	4134600	4134730
NC_000962.3	4139502	4139566
NC_000962.3	4139567	4139569
NC_000962.3	4143900	4143956
NC_000962.3	4155453	4155589
NC_000962.3	4156793	4156975
NC_000962.3	4168470	4168482
NC_000962.3	4175392	4175410
NC_000962.3	4189439	4189509
NC_000962.3	4190056	4190144
NC_000962.3	4199122	4199189
NC_000962.3	4201240	4201294
NC_000962.3	4216126	4216272
NC_000962.3	4216347	4216431
NC_000962.3	4216591	4216699
NC_000962.3	4221245	4221301
NC_000962.3	4221341	4221418
NC_000962.3	4221504	4221577
NC_000962.3	4221581	4221643
NC_000962.3	4221749	4221799
NC_000962.3	4222095	4222154
NC_000962.3	4222319	4222393
NC_000962.3	4222464	4222523
NC_000962.3	4222572	4222639
NC_000962.3	4231319	4232393
NC_000962.3	4237930	4237998
NC_000962.3	4240442	4240492
NC_000962.3	4247057	4247107
NC_000962.3	4252876	4254339
NC_000962.3	4265704	4265757
NC_000962.3	4266206	4266275
NC_000962.3	4266315	4266398
NC_000962.3	4266447	4266530
NC_000962.3	4288132	4288218
NC_000962.3	4293984	4294056
NC_000962.3	4294402	4294459
NC_000962.3	4294717	4294773
NC_000962.3	4296685	4296735
NC_000962.3	4297903	4297956
NC_000962.3	4301213	4301287
NC_000962.3	4301540	4301806
NC_000962.3	4301861	4302004
NC_000962.3	4302084	4302144
NC_000962.3	4302170	4302248
NC_000962.3	4302440	4302523
NC_000962.3	4302527	4302577
NC_000962.3	4302652	4302715
NC_000962.3	4302868	4302924
NC_000962.3	4302976	4303029
NC_000962.3	4303123	4303185
NC_000962.3	4303304	4303433
NC_000962.3	4317963	4318064
NC_000962.3	4318102	4318154
NC_000962.3	4318336	4319378
NC_000962.3	4320040	4320112
NC_000962.3	4340937	4340993
NC_000962.3	4348719	4348834
NC_000962.3	4353179	4353460
NC_000962.3	4353839	4353891
NC_000962.3	4359134	4359135
NC_000962.3	4361058	4361100
NC_000962.3	4368618	4368637
NC_000962.3	4369564	4369624
NC_000962.3	4383309	4383359
