## Additional File 15 for "Genomic sequence characteristics and the empiric accuracy of short-read sequencing"

### Sheet: Seq Metadata (PB + Illumina)
SampleID	Data Source	PacBio Data - Bioproject	PacBio Data - SRA/ENA Run Accession	Illumina Data - Bioproject	Illumina Data - SRA/ENA Run Accession	Notes
M0011368_9	Dataset #1	PRJNA719670	Pending	PRJNA719670	Pending
M0014888_3	Dataset #1	PRJNA719670	Pending	PRJNA719670	Pending
M0015765_2	Dataset #1	PRJNA719670	Pending	PRJNA719670	Pending
M0016395_7	Dataset #1	PRJNA719670	Pending	PRJNA719670	Pending
M0010874_7	Dataset #1	PRJNA719670	Pending	PRJNA719670	Pending
01_R1430	Dataset #1	PRJNA719670	Pending	PRJNA719670	Pending
02_R0848	Dataset #1	PRJNA719670	Pending	PRJNA719670	Pending
02_R0894	Dataset #1	PRJNA719670	Pending	PRJNA719670	Pending
02_R1675	Dataset #1	PRJNA719670	Pending	PRJNA719670	Pending
02_R1708	Dataset #1	PRJNA719670	Pending	PRJNA719670	Pending
02_R1896	Dataset #1	PRJNA719670	Pending	PRJNA719670	Pending
M0016737_0	Dataset #1	PRJNA719670	Pending	PRJNA719670	Pending
M0017522_5	Dataset #1	PRJNA719670	Pending	PRJNA719670	Pending
01_R1134	Dataset #1	PRJNA719670	Pending	PRJNA719670	Pending
M0003941_3	Dataset #1	PRJNA719670	Pending	PRJNA719670	Pending
02_R1179	Dataset #1	PRJNA719670	Pending	PRJNA719670	Pending
DNA028	TB Portals (Dataset #2)	PRJNA719670	Pending	PRJNA480888	SRR7516404
DNA075	TB Portals (Dataset #2)	PRJNA719670	Pending	PRJNA436997	SRR6807705
DNA091	TB Portals (Dataset #2)	PRJNA719670	Pending	PRJNA436997	SRR6807763
AZE_02_047	TB Portals (Dataset #2)	PRJNA719670	Pending	PRJNA421446	SRR6916544
DNA033	TB Portals (Dataset #2)	PRJNA719670	Pending	PRJNA436997	SRR6807749
DNA044	TB Portals (Dataset #2)	PRJNA719670	Pending	PRJNA436997	SRR6807694
DNA020	TB Portals (Dataset #2)	PRJNA719670	Pending	PRJNA436997	SRR6807727
DNA017	TB Portals (Dataset #2)	PRJNA719670	Pending	PRJNA480888	SRR7516376
AZE_02_042	TB Portals (Dataset #2)	PRJNA719670	Pending	PRJNA421446	SRR6356981
DNA019_Rose	TB Portals (Dataset #2)	PRJNA719670	Pending	PRJNA436997	SRR6807728
DNA011	TB Portals (Dataset #2)	PRJNA719670	Pending	PRJNA480888	SRR7516389
DNA120	TB Portals (Dataset #2)	PRJNA719670	Pending	PRJNA480888	SRR7516420
DNA188	TB Portals (Dataset #2)	PRJNA719670	Pending	PRJNA480888	SRR7516407
DNA097	TB Portals (Dataset #2)	PRJNA719670	Pending	PRJNA480888	SRR7516318
DNA086	TB Portals (Dataset #2)	PRJNA719670	Pending	PRJNA436997	SRR6807754
N1176	Chiner-Oms et al. (2019)	PRJEB8783	ERR1036243,ERR1025289,ERR1036244	PRJEB27802	ERR2704686
N0157	Chiner-Oms et al. (2019)	PRJEB8783	ERR956955,ERR964401	PRJEB27802	ERR2704704
N0072	Chiner-Oms et al. (2019)	PRJEB8783	ERR964402,ERR956956	PRJEB27802	ERR2704680
N0153	Chiner-Oms et al. (2019)	PRJEB8783	ERR956957,ERR964403	PRJEB31443	ERR3183990
N0145	Chiner-Oms et al. (2019)	PRJEB8783	ERR956958,ERR964404	PRJEB27802	ERR2704702
N0155	Chiner-Oms et al. (2019)	PRJEB8783	ERR964407,ERR964414	PRJEB27802	ERR2704684
N0004	Chiner-Oms et al. (2019)	PRJEB8783	ERR964408,ERR964415	PRJEB27802	ERR2704697
N1274	Chiner-Oms et al. (2019)	PRJEB8783	ERR964409,ERR964416	PRJEB27802	ERR2704693
N0054	Chiner-Oms et al. (2019)	PRJEB8783	ERR964410,ERR964417	PRJEB27802	ERR2704678
N1216	Chiner-Oms et al. (2019)	PRJEB8783	ERR964411,ERR964418	PRJEB27802	ERR2704689
N0136	Chiner-Oms et al. (2019)	PRJEB8783	ERR964412,ERR964419	PRJEB27802	ERR2704700
N1283	Chiner-Oms et al. (2019)	PRJEB8783	ERR964413,ERR968285	PRJEB27802	ERR2704709
N1272	Chiner-Oms et al. (2019)	PRJEB8783	ERR964421,ERR968287	PRJEB27802	ERR2704692
N0091	Chiner-Oms et al. (2019)	PRJEB8783	ERR964422,ERR968288	PRJEB27802	ERX2719068
N1202	Chiner-Oms et al. (2019)	PRJEB8783	ERR968284,ERR968289	PRJEB27802	ERR2704688									0
N1177	Chiner-Oms et al. (2019)	PRJEB8783	ERR987691,ERR999930	PRJEB31443	ERR3183991
N0031	Chiner-Oms et al. (2019)	PRJEB8783	ERR956960,ERR964406	PRJEB27802	ERR2704676
N0052	Chiner-Oms et al. (2019)	PRJEB8783	ERR956959,ERR964405	PRJEB27802	ERR2704699
RW-TB008	Ngabonziza et al. (2020)	PRJNA598991	SRR10828834	PRJEB27802	SRR10828835

### Sheet: ChinerOms_etal_PacBio_ENA
Run	Alias	Assay Type	AvgSpotLen	BindingKit	BioProject	BioSample	Center Name	Consent	DATASTORE filetype	DATASTORE provider	DATASTORE region	ENA_checklist	ENA-FIRST-PUBLIC	ENA-LAST-UPDATE	Experiment	INSDC_center_alias	INSDC_center_name	INSDC_first_public	INSDC_last_update	INSDC_status	InstCtrlVer	Instrument	Library Name	LibraryLayout	LibrarySelection	LibrarySource	MBases	MBytes	Organism	Platform	ReleaseDate	sample_acc	Sample Name	sample_name	SequencingKit	SRA_accession	title	collected_by	collection_date	Country	pmid	serovar	specific_host	strain	SUBJECT_ID
ERR964408	N0004-sc-2282848	WGS	5591	100356300	PRJEB8783	SAMEA3358985	THE WELLCOME TRUST SANGER INSTITUTE	public	pacbio_native,sra	gs,ncbi,s3	gs.US,ncbi.public,s3.us-east-1	ERC000011	2015-07-16	2018-11-16	ERX1041372	SC	Wellcome Sanger Institute	2015-07-14T09:21:02Z	2018-03-09T13:23:30Z	public	2.3.0.0.140640	PacBio RS	13767764	SINGLE	RANDOM	GENOMIC	871	3202	Mycobacterium tuberculosis	PACBIO_SMRT	2015-07-17T00:00:00Z	ERS712539	SAMEA3358985	ERS712539	100356200	ERS712539	Mycobacterium tuberculosis
ERR964415	N0004-sc-2282848	WGS	7394	100356300	PRJEB8783	SAMEA3358985	THE WELLCOME TRUST SANGER INSTITUTE	public	pacbio_native,sra	gs,ncbi,s3	gs.US,ncbi.public,s3.us-east-1	ERC000011	2015-07-16	2018-11-16	ERX1041379	SC	Wellcome Sanger Institute	2015-07-14T09:21:02Z	2018-03-09T13:23:30Z	public	2.3.0.0.140640	PacBio RS	13767764	SINGLE	RANDOM	GENOMIC	1152	4094	Mycobacterium tuberculosis	PACBIO_SMRT	2015-07-17T00:00:00Z	ERS712539	SAMEA3358985	ERS712539	100356200	ERS712539	Mycobacterium tuberculosis
ERR956960	N0031-sc-2282846	WGS	17378	100356300	PRJEB8783	SAMEA3358983	THE WELLCOME TRUST SANGER INSTITUTE	public	pacbio_native,sra	gs,ncbi,s3	gs.US,ncbi.public,s3.us-east-1	ERC000011	2015-07-07	2018-11-16	ERX1034283	SC	Wellcome Sanger Institute	2015-07-07T09:10:35Z	2018-03-09T13:23:43Z	public	2.3.0.0.140640	PacBio RS	13767760	SINGLE	RANDOM	GENOMIC	2709	9490	Mycobacterium tuberculosis	PACBIO_SMRT	2015-07-08T00:00:00Z	ERS712537	SAMEA3358983	ERS712537	100356200	ERS712537	Mycobacterium tuberculosis
ERR964406	N0031-sc-2282846	WGS	18137	100356300	PRJEB8783	SAMEA3358983	THE WELLCOME TRUST SANGER INSTITUTE	public	pacbio_native,sra	gs,ncbi,s3	gs.US,ncbi.public,s3.us-east-1	ERC000011	2015-07-16	2018-11-16	ERX1041370	SC	Wellcome Sanger Institute	2015-07-07T09:10:35Z	2018-03-09T13:23:43Z	public	2.3.0.0.140640	PacBio RS	13767760	SINGLE	RANDOM	GENOMIC	2827	9770	Mycobacterium tuberculosis	PACBIO_SMRT	2015-07-17T00:00:00Z	ERS712537	SAMEA3358983	ERS712537	100356200	ERS712537	Mycobacterium tuberculosis
ERR956959	N0052-sc-2282845	WGS	12811	100356300	PRJEB8783	SAMEA3358982	THE WELLCOME TRUST SANGER INSTITUTE	public	pacbio_native,sra	gs,ncbi,s3	gs.US,ncbi.public,s3.us-east-1	ERC000011	2015-07-07	2018-11-16	ERX1034282	SC	Wellcome Sanger Institute	2015-07-07T09:10:35Z	2018-03-09T13:23:30Z	public	2.3.0.0.140640	PacBio RS	13767758	SINGLE	RANDOM	GENOMIC	1997	7016	Mycobacterium tuberculosis	PACBIO_SMRT	2015-07-08T00:00:00Z	ERS712536	SAMEA3358982	ERS712536	100356200	ERS712536	Mycobacterium tuberculosis
ERR964405	N0052-sc-2282845	WGS	13579	100356300	PRJEB8783	SAMEA3358982	THE WELLCOME TRUST SANGER INSTITUTE	public	pacbio_native,sra	gs,ncbi,s3	gs.US,ncbi.public,s3.us-east-1	ERC000011	2015-07-16	2018-11-16	ERX1041369	SC	Wellcome Sanger Institute	2015-07-07T09:10:35Z	2018-03-09T13:23:30Z	public	2.3.0.0.140640	PacBio RS	13767758	SINGLE	RANDOM	GENOMIC	2117	7352	Mycobacterium tuberculosis	PACBIO_SMRT	2015-07-17T00:00:00Z	ERS712536	SAMEA3358982	ERS712536	100356200	ERS712536	Mycobacterium tuberculosis
ERR964410	N0054-sc-2282850	WGS	4945	100356300	PRJEB8783	SAMEA3358987	THE WELLCOME TRUST SANGER INSTITUTE	public	pacbio_native,sra	gs,ncbi,s3	gs.US,ncbi.public,s3.us-east-1	ERC000011	2015-07-16	2018-11-16	ERX1041374	SC	Wellcome Sanger Institute	2015-07-14T09:21:02Z	2018-03-09T13:23:18Z	public	2.3.0.0.140640	PacBio RS	13767753	SINGLE	RANDOM	GENOMIC	771	2862	Mycobacterium tuberculosis	PACBIO_SMRT	2015-07-17T00:00:00Z	ERS712541	SAMEA3358987	ERS712541	100356200	ERS712541	Mycobacterium tuberculosis
ERR964417	N0054-sc-2282850	WGS	7164	100356300	PRJEB8783	SAMEA3358987	THE WELLCOME TRUST SANGER INSTITUTE	public	pacbio_native,sra	gs,ncbi,s3	gs.US,ncbi.public,s3.us-east-1	ERC000011	2015-07-16	2018-11-16	ERX1041381	SC	Wellcome Sanger Institute	2015-07-14T09:21:02Z	2018-03-09T13:23:18Z	public	2.3.0.0.140640	PacBio RS	13767753	SINGLE	RANDOM	GENOMIC	1117	3964	Mycobacterium tuberculosis	PACBIO_SMRT	2015-07-17T00:00:00Z	ERS712541	SAMEA3358987	ERS712541	100356200	ERS712541	Mycobacterium tuberculosis
ERR956956	N0072-sc-2282842	WGS	11909	100356300	PRJEB8783	SAMEA3358979	THE WELLCOME TRUST SANGER INSTITUTE	public	pacbio_native,sra	gs,ncbi,s3	gs.US,ncbi.public,s3.us-east-1	ERC000011	2015-07-07	2018-11-16	ERX1034279	SC	Wellcome Sanger Institute	2015-07-07T09:10:35Z	2018-03-09T13:23:30Z	public	2.3.0.0.140640	PacBio RS	13767752	SINGLE	RANDOM	GENOMIC	1856	6496	Mycobacterium tuberculosis	PACBIO_SMRT	2015-07-08T00:00:00Z	ERS712533	SAMEA3358979	ERS712533	100356200	ERS712533	Mycobacterium tuberculosis
ERR964402	N0072-sc-2282842	WGS	10953	100356300	PRJEB8783	SAMEA3358979	THE WELLCOME TRUST SANGER INSTITUTE	public	pacbio_native,sra	gs,ncbi,s3	gs.US,ncbi.public,s3.us-east-1	ERC000011	2015-07-16	2018-11-16	ERX1041366	SC	Wellcome Sanger Institute	2015-07-07T09:10:35Z	2018-03-09T13:23:30Z	public	2.3.0.0.140640	PacBio RS	13767752	SINGLE	RANDOM	GENOMIC	1707	5992	Mycobacterium tuberculosis	PACBIO_SMRT	2015-07-17T00:00:00Z	ERS712533	SAMEA3358979	ERS712533	100356200	ERS712533	Mycobacterium tuberculosis
ERR964422	N0091-sc-2282856	WGS	24844	100356300	PRJEB8783	SAMEA3358993	THE WELLCOME TRUST SANGER INSTITUTE	public	pacbio_native,sra	gs,ncbi,s3	gs.US,ncbi.public,s3.us-east-1	ERC000011	2015-07-16	2018-11-16	ERX1041386	SC	Wellcome Sanger Institute	2015-07-14T09:21:02Z	2018-03-09T13:23:18Z	public	2.3.0.0.140640	PacBio RS	13767765	SINGLE	RANDOM	GENOMIC	3873	13196	Mycobacterium tuberculosis	PACBIO_SMRT	2015-07-17T00:00:00Z	ERS712547	SAMEA3358993	ERS712547	100356200	ERS712547	Mycobacterium tuberculosis
ERR968288	N0091-sc-2282856	WGS	21385	100356300	PRJEB8783	SAMEA3358993	THE WELLCOME TRUST SANGER INSTITUTE	public	pacbio_native,sra	gs,ncbi,s3	gs.US,ncbi.public,s3.us-east-1	ERC000011	2015-07-21	2018-11-16	ERX1045266	SC	Wellcome Sanger Institute	2015-07-14T09:21:02Z	2018-03-09T13:23:18Z	public	2.3.0.0.140640	PacBio RS	13767765	SINGLE	RANDOM	GENOMIC	3334	11325	Mycobacterium tuberculosis	PACBIO_SMRT	2015-07-23T00:00:00Z	ERS712547	SAMEA3358993	ERS712547	100356200	ERS712547	Mycobacterium tuberculosis
ERR964412	N0136-sc-2282852	WGS	10899	100356300	PRJEB8783	SAMEA3358989	THE WELLCOME TRUST SANGER INSTITUTE	public	pacbio_native,sra	gs,ncbi,s3	gs.US,ncbi.public,s3.us-east-1	ERC000011	2015-07-16	2018-11-16	ERX1041376	SC	Wellcome Sanger Institute	2015-07-14T09:21:02Z	2018-03-09T13:23:44Z	public	2.3.0.0.140640	PacBio RS	13767757	SINGLE	RANDOM	GENOMIC	1699	6088	Mycobacterium tuberculosis	PACBIO_SMRT	2015-07-17T00:00:00Z	ERS712543	SAMEA3358989	ERS712543	100356200	ERS712543	Mycobacterium tuberculosis
ERR964419	N0136-sc-2282852	WGS	13678	100356300	PRJEB8783	SAMEA3358989	THE WELLCOME TRUST SANGER INSTITUTE	public	pacbio_native,sra	gs,ncbi,s3	gs.US,ncbi.public,s3.us-east-1	ERC000011	2015-07-16	2018-11-16	ERX1041383	SC	Wellcome Sanger Institute	2015-07-14T09:21:02Z	2018-03-09T13:23:44Z	public	2.3.0.0.140640	PacBio RS	13767757	SINGLE	RANDOM	GENOMIC	2132	7500	Mycobacterium tuberculosis	PACBIO_SMRT	2015-07-17T00:00:00Z	ERS712543	SAMEA3358989	ERS712543	100356200	ERS712543	Mycobacterium tuberculosis
ERR956958	N0145-sc-2282844	WGS	8339	100356300	PRJEB8783	SAMEA3358981	THE WELLCOME TRUST SANGER INSTITUTE	public	pacbio_native,sra	gs,ncbi,s3	gs.US,ncbi.public,s3.us-east-1	ERC000011	2015-07-07	2018-11-16	ERX1034281	SC	Wellcome Sanger Institute	2015-07-07T09:10:35Z	2018-03-09T13:23:18Z	public	2.3.0.0.140640	PacBio RS	13767756	SINGLE	RANDOM	GENOMIC	1300	4632	Mycobacterium tuberculosis	PACBIO_SMRT	2015-07-08T00:00:00Z	ERS712535	SAMEA3358981	ERS712535	100356200	ERS712535	Mycobacterium tuberculosis
ERR964404	N0145-sc-2282844	WGS	13927	100356300	PRJEB8783	SAMEA3358981	THE WELLCOME TRUST SANGER INSTITUTE	public	pacbio_native,sra	gs,ncbi,s3	gs.US,ncbi.public,s3.us-east-1	ERC000011	2015-07-16	2018-11-16	ERX1041368	SC	Wellcome Sanger Institute	2015-07-07T09:10:35Z	2018-03-09T13:23:18Z	public	2.3.0.0.140640	PacBio RS	13767756	SINGLE	RANDOM	GENOMIC	2171	7523	Mycobacterium tuberculosis	PACBIO_SMRT	2015-07-17T00:00:00Z	ERS712535	SAMEA3358981	ERS712535	100356200	ERS712535	Mycobacterium tuberculosis
ERR956957	N0153-sc-2282843	WGS	14575	100356300	PRJEB8783	SAMEA3358980	THE WELLCOME TRUST SANGER INSTITUTE	public	pacbio_native,sra	gs,ncbi,s3	gs.US,ncbi.public,s3.us-east-1	ERC000011	2015-07-07	2018-11-16	ERX1034280	SC	Wellcome Sanger Institute	2015-07-07T09:10:35Z	2018-03-09T13:23:43Z	public	2.3.0.0.140640	PacBio RS	13767754	SINGLE	RANDOM	GENOMIC	2272	7901	Mycobacterium tuberculosis	PACBIO_SMRT	2015-07-08T00:00:00Z	ERS712534	SAMEA3358980	ERS712534	100356200	ERS712534	Mycobacterium tuberculosis
ERR964403	N0153-sc-2282843	WGS	21070	100356300	PRJEB8783	SAMEA3358980	THE WELLCOME TRUST SANGER INSTITUTE	public	pacbio_native,sra	gs,ncbi,s3	gs.US,ncbi.public,s3.us-east-1	ERC000011	2015-07-16	2018-11-16	ERX1041367	SC	Wellcome Sanger Institute	2015-07-07T09:10:35Z	2018-03-09T13:23:43Z	public	2.3.0.0.140640	PacBio RS	13767754	SINGLE	RANDOM	GENOMIC	3285	11288	Mycobacterium tuberculosis	PACBIO_SMRT	2015-07-17T00:00:00Z	ERS712534	SAMEA3358980	ERS712534	100356200	ERS712534	Mycobacterium tuberculosis
ERR964407	N0155-sc-2282847	WGS	8934	100356300	PRJEB8783	SAMEA3358984	THE WELLCOME TRUST SANGER INSTITUTE	public	pacbio_native,sra	gs,ncbi,s3	gs.US,ncbi.public,s3.us-east-1	ERC000011	2015-07-16	2018-11-16	ERX1041371	SC	Wellcome Sanger Institute	2015-07-14T09:21:02Z	2018-03-09T13:23:18Z	public	2.3.0.0.140640	PacBio RS	13767762	SINGLE	RANDOM	GENOMIC	1392	4969	Mycobacterium tuberculosis	PACBIO_SMRT	2015-07-17T00:00:00Z	ERS712538	SAMEA3358984	ERS712538	100356200	ERS712538	Mycobacterium tuberculosis
ERR964414	N0155-sc-2282847	WGS	11604	100356300	PRJEB8783	SAMEA3358984	THE WELLCOME TRUST SANGER INSTITUTE	public	pacbio_native,sra	gs,ncbi,s3	gs.US,ncbi.public,s3.us-east-1	ERC000011	2015-07-16	2018-11-16	ERX1041378	SC	Wellcome Sanger Institute	2015-07-14T09:21:02Z	2018-03-09T13:23:18Z	public	2.3.0.0.140640	PacBio RS	13767762	SINGLE	RANDOM	GENOMIC	1809	6356	Mycobacterium tuberculosis	PACBIO_SMRT	2015-07-17T00:00:00Z	ERS712538	SAMEA3358984	ERS712538	100356200	ERS712538	Mycobacterium tuberculosis
ERR956955	N0157-sc-2282841	WGS	9283	100356300	PRJEB8783	SAMEA3358978	THE WELLCOME TRUST SANGER INSTITUTE	public	pacbio_native,sra	gs,ncbi,s3	gs.US,ncbi.public,s3.us-east-1	ERC000011	2015-07-07	2018-11-16	ERX1034278	SC	Wellcome Sanger Institute	2015-07-07T09:10:35Z	2018-03-09T13:23:18Z	public	2.3.0.0.140640	PacBio RS	13767749	SINGLE	RANDOM	GENOMIC	1447	5140	Mycobacterium tuberculosis	PACBIO_SMRT	2015-07-08T00:00:00Z	ERS712532	SAMEA3358978	ERS712532	100356200	ERS712532	Mycobacterium tuberculosis
ERR964401	N0157-sc-2282841	WGS	11150	100356300	PRJEB8783	SAMEA3358978	THE WELLCOME TRUST SANGER INSTITUTE	public	pacbio_native,sra	gs,ncbi,s3	gs.US,ncbi.public,s3.us-east-1	ERC000011	2015-07-16	2018-11-16	ERX1041365	SC	Wellcome Sanger Institute	2015-07-07T09:10:35Z	2018-03-09T13:23:18Z	public	2.3.0.0.140640	PacBio RS	13767749	SINGLE	RANDOM	GENOMIC	1738	6092	Mycobacterium tuberculosis	PACBIO_SMRT	2015-07-17T00:00:00Z	ERS712532	SAMEA3358978	ERS712532	100356200	ERS712532	Mycobacterium tuberculosis
ERR964420	N1063-sc-2282854	WGS	16758	100356300	PRJEB8783	SAMEA3358991	THE WELLCOME TRUST SANGER INSTITUTE	public	pacbio_native,sra	gs,ncbi,s3	gs.US,ncbi.public,s3.us-east-1	ERC000011	2015-07-16	2018-11-16	ERX1041384	SC	Wellcome Sanger Institute	2015-07-14T09:21:02Z	2018-03-09T13:23:30Z	public	2.3.0.0.140640	PacBio RS	13767761	SINGLE	RANDOM	GENOMIC	2612	9065	Mycobacterium tuberculosis	PACBIO_SMRT	2015-07-17T00:00:00Z	ERS712545	SAMEA3358991	ERS712545	100356200	ERS712545	Mycobacterium tuberculosis
ERR968286	N1063-sc-2282854	WGS	14461	100356300	PRJEB8783	SAMEA3358991	THE WELLCOME TRUST SANGER INSTITUTE	public	pacbio_native,sra	gs,ncbi,s3	gs.US,ncbi.public,s3.us-east-1	ERC000011	2015-07-21	2018-11-16	ERX1045264	SC	Wellcome Sanger Institute	2015-07-14T09:21:02Z	2018-03-09T13:23:30Z	public	2.3.0.0.140640	PacBio RS	13767761	SINGLE	RANDOM	GENOMIC	2254	7859	Mycobacterium tuberculosis	PACBIO_SMRT	2015-07-23T00:00:00Z	ERS712545	SAMEA3358991	ERS712545	100356200	ERS712545	Mycobacterium tuberculosis
ERR1025289	N1176-sc-2308781	WGS	2085	100372700	PRJEB8783	SAMEA3443999	THE WELLCOME TRUST SANGER INSTITUTE	public	pacbio_native,sra,unknown_contigs	gs,ncbi,s3	gs.US,ncbi.public,s3.us-east-1	ERC000011	2015-09-22	2018-11-16	ERX1104161	SC	Wellcome Sanger Institute	2015-09-22T09:40:07Z	2018-03-09T13:25:27Z	public	2.3.0.0.140640	PacBio RS	14198957	SINGLE	RANDOM	GENOMIC	325	1240	Mycobacterium tuberculosis	PACBIO_SMRT	2015-09-23T00:00:00Z	ERS743205	SAMEA3443999	ERS743205	100356200	ERS743205	Mycobacterium tuberculosis
ERR1036243	N1176-sc-2308781	WGS	3465	100356300	PRJEB8783	SAMEA3443999	THE WELLCOME TRUST SANGER INSTITUTE	public	pacbio_native,sra,unknown_contigs	gs,ncbi,s3	gs.US,ncbi.public,s3.us-east-1	ERC000011	2015-09-28	2018-11-16	ERX1114977	SC	Wellcome Sanger Institute	2015-09-22T09:40:07Z	2018-03-09T13:25:27Z	public	2.3.0.0.140640	PacBio RS	14198957	SINGLE	RANDOM	GENOMIC	540	2010	Mycobacterium tuberculosis	PACBIO_SMRT	2015-09-29T00:00:00Z	ERS743205	SAMEA3443999	ERS743205	100356200	ERS743205	Mycobacterium tuberculosis
ERR1036244	N1176-sc-2308781	WGS	4569	100356300	PRJEB8783	SAMEA3443999	THE WELLCOME TRUST SANGER INSTITUTE	public	pacbio_native,sra,unknown_contigs	gs,ncbi,s3	gs.US,ncbi.public,s3.us-east-1	ERC000011	2015-09-28	2018-11-16	ERX1114978	SC	Wellcome Sanger Institute	2015-09-22T09:40:07Z	2018-03-09T13:25:27Z	public	2.3.0.0.140640	PacBio RS	14198957	SINGLE	RANDOM	GENOMIC	712	2554	Mycobacterium tuberculosis	PACBIO_SMRT	2015-09-29T00:00:00Z	ERS743205	SAMEA3443999	ERS743205	100356200	ERS743205	Mycobacterium tuberculosis
ERR987691	N1177-sc-2308782	WGS	11948	100372700	PRJEB8783	SAMEA3444000	THE WELLCOME TRUST SANGER INSTITUTE	public	pacbio_native,sra	gs,ncbi,s3	gs.US,ncbi.public,s3.us-east-1	ERC000011	2015-08-24	2018-11-16	ERX1068949	SC	Wellcome Sanger Institute	2015-08-24T11:40:14Z	2018-03-09T13:25:28Z	public	2.3.0.0.140640	PacBio RS	14198958	SINGLE	RANDOM	GENOMIC	1862	6567	Mycobacterium tuberculosis	PACBIO_SMRT	2015-08-25T00:00:00Z	ERS743206	SAMEA3444000	ERS743206	100356200	ERS743206	Mycobacterium tuberculosis
ERR999930	N1177-sc-2308782	WGS	10109	100356300	PRJEB8783	SAMEA3444000	THE WELLCOME TRUST SANGER INSTITUTE	public	pacbio_native,sra	gs,ncbi,s3	gs.US,ncbi.public,s3.us-east-1	ERC000011	2015-09-04	2018-11-16	ERX1078966	SC	Wellcome Sanger Institute	2015-08-24T11:40:14Z	2018-03-09T13:25:28Z	public	2.3.0.0.140640	PacBio RS	14198958	SINGLE	RANDOM	GENOMIC	1576	5553	Mycobacterium tuberculosis	PACBIO_SMRT	2015-09-05T00:00:00Z	ERS743206	SAMEA3444000	ERS743206	100356200	ERS743206	Mycobacterium tuberculosis
ERR968284	N1202-sc-2282857	WGS	20808	100356300	PRJEB8783	SAMEA3358994	THE WELLCOME TRUST SANGER INSTITUTE	public	pacbio_native,sra	gs,ncbi,s3	gs.US,ncbi.public,s3.us-east-1	ERC000011	2015-07-21	2018-11-16	ERX1045262	SC	Wellcome Sanger Institute	2015-07-21T10:01:41Z	2018-03-09T13:23:30Z	public	2.3.0.0.140640	PacBio RS	13767751	SINGLE	RANDOM	GENOMIC	3244	11160	Mycobacterium tuberculosis	PACBIO_SMRT	2015-07-23T00:00:00Z	ERS712548	SAMEA3358994	ERS712548	100356200	ERS712548	Mycobacterium tuberculosis
ERR968289	N1202-sc-2282857	WGS	16735	100356300	PRJEB8783	SAMEA3358994	THE WELLCOME TRUST SANGER INSTITUTE	public	pacbio_native,sra	gs,ncbi,s3	gs.US,ncbi.public,s3.us-east-1	ERC000011	2015-07-21	2018-11-16	ERX1045267	SC	Wellcome Sanger Institute	2015-07-21T10:01:41Z	2018-03-09T13:23:30Z	public	2.3.0.0.140640	PacBio RS	13767751	SINGLE	RANDOM	GENOMIC	2609	9120	Mycobacterium tuberculosis	PACBIO_SMRT	2015-07-23T00:00:00Z	ERS712548	SAMEA3358994	ERS712548	100356200	ERS712548	Mycobacterium tuberculosis
ERR964411	N1216-sc-2282851	WGS	6141	100356300	PRJEB8783	SAMEA3358988	THE WELLCOME TRUST SANGER INSTITUTE	public	pacbio_native,sra	gs,ncbi,s3	gs.US,ncbi.public,s3.us-east-1	ERC000011	2015-07-16	2018-11-16	ERX1041375	SC	Wellcome Sanger Institute	2015-07-14T09:21:02Z	2018-03-09T13:23:30Z	public	2.3.0.0.140640	PacBio RS	13767755	SINGLE	RANDOM	GENOMIC	957	3528	Mycobacterium tuberculosis	PACBIO_SMRT	2015-07-17T00:00:00Z	ERS712542	SAMEA3358988	ERS712542	100356200	ERS712542	Mycobacterium tuberculosis
ERR964418	N1216-sc-2282851	WGS	6763	100356300	PRJEB8783	SAMEA3358988	THE WELLCOME TRUST SANGER INSTITUTE	public	pacbio_native,sra	gs,ncbi,s3	gs.US,ncbi.public,s3.us-east-1	ERC000011	2015-07-16	2018-11-16	ERX1041382	SC	Wellcome Sanger Institute	2015-07-14T09:21:02Z	2018-03-09T13:23:30Z	public	2.3.0.0.140640	PacBio RS	13767755	SINGLE	RANDOM	GENOMIC	1054	3779	Mycobacterium tuberculosis	PACBIO_SMRT	2015-07-17T00:00:00Z	ERS712542	SAMEA3358988	ERS712542	100356200	ERS712542	Mycobacterium tuberculosis
ERR964421	N1272-sc-2282855	WGS	17559	100356300	PRJEB8783	SAMEA3358992	THE WELLCOME TRUST SANGER INSTITUTE	public	pacbio_native,sra	gs,ncbi,s3	gs.US,ncbi.public,s3.us-east-1	ERC000011	2015-07-16	2018-11-16	ERX1041385	SC	Wellcome Sanger Institute	2015-07-14T09:21:02Z	2018-03-09T13:23:44Z	public	2.3.0.0.140640	PacBio RS	13767763	SINGLE	RANDOM	GENOMIC	2737	9506	Mycobacterium tuberculosis	PACBIO_SMRT	2015-07-17T00:00:00Z	ERS712546	SAMEA3358992	ERS712546	100356200	ERS712546	Mycobacterium tuberculosis
ERR968287	N1272-sc-2282855	WGS	15101	100356300	PRJEB8783	SAMEA3358992	THE WELLCOME TRUST SANGER INSTITUTE	public	pacbio_native,sra	gs,ncbi,s3	gs.US,ncbi.public,s3.us-east-1	ERC000011	2015-07-21	2018-11-16	ERX1045265	SC	Wellcome Sanger Institute	2015-07-14T09:21:02Z	2018-03-09T13:23:44Z	public	2.3.0.0.140640	PacBio RS	13767763	SINGLE	RANDOM	GENOMIC	2354	8253	Mycobacterium tuberculosis	PACBIO_SMRT	2015-07-23T00:00:00Z	ERS712546	SAMEA3358992	ERS712546	100356200	ERS712546	Mycobacterium tuberculosis
ERR964409	N1274-sc-2282849	WGS	9144	100356300	PRJEB8783	SAMEA3358986	THE WELLCOME TRUST SANGER INSTITUTE	public	pacbio_native,sra	gs,ncbi,s3	gs.US,ncbi.public,s3.us-east-1	ERC000011	2015-07-16	2018-11-16	ERX1041373	SC	Wellcome Sanger Institute	2015-07-14T09:21:02Z	2018-03-09T13:23:43Z	public	2.3.0.0.140640	PacBio RS	13767750	SINGLE	RANDOM	GENOMIC	1425	5038	Mycobacterium tuberculosis	PACBIO_SMRT	2015-07-17T00:00:00Z	ERS712540	SAMEA3358986	ERS712540	100356200	ERS712540	Mycobacterium tuberculosis
ERR964416	N1274-sc-2282849	WGS	15161	100356300	PRJEB8783	SAMEA3358986	THE WELLCOME TRUST SANGER INSTITUTE	public	pacbio_native,sra	gs,ncbi,s3	gs.US,ncbi.public,s3.us-east-1	ERC000011	2015-07-16	2018-11-16	ERX1041380	SC	Wellcome Sanger Institute	2015-07-14T09:21:02Z	2018-03-09T13:23:43Z	public	2.3.0.0.140640	PacBio RS	13767750	SINGLE	RANDOM	GENOMIC	2363	8210	Mycobacterium tuberculosis	PACBIO_SMRT	2015-07-17T00:00:00Z	ERS712540	SAMEA3358986	ERS712540	100356200	ERS712540	Mycobacterium tuberculosis
ERR964413	N1283-sc-2282853	WGS	9195	100356300	PRJEB8783	SAMEA3358990	THE WELLCOME TRUST SANGER INSTITUTE	public	pacbio_native,sra	gs,ncbi,s3	gs.US,ncbi.public,s3.us-east-1	ERC000011	2015-07-16	2018-11-16	ERX1041377	SC	Wellcome Sanger Institute	2015-07-14T09:21:02Z	2018-03-09T13:23:18Z	public	2.3.0.0.140640	PacBio RS	13767759	SINGLE	RANDOM	GENOMIC	1433	5079	Mycobacterium tuberculosis	PACBIO_SMRT	2015-07-17T00:00:00Z	ERS712544	SAMEA3358990	ERS712544	100356200	ERS712544	Mycobacterium tuberculosis
ERR968285	N1283-sc-2282853	WGS	11879	100356300	PRJEB8783	SAMEA3358990	THE WELLCOME TRUST SANGER INSTITUTE	public	pacbio_native,sra	gs,ncbi,s3	gs.US,ncbi.public,s3.us-east-1	ERC000011	2015-07-21	2018-11-16	ERX1045263	SC	Wellcome Sanger Institute	2015-07-14T09:21:02Z	2018-03-09T13:23:18Z	public	2.3.0.0.140640	PacBio RS	13767759	SINGLE	RANDOM	GENOMIC	1852	6549	Mycobacterium tuberculosis	PACBIO_SMRT	2015-07-23T00:00:00Z	ERS712544	SAMEA3358990	ERS712544	100356200	ERS712544	Mycobacterium tuberculosis

### Sheet: ChinerOms_etal_Illumina_ENA
Alias_Trimmed	study_accession	sample_accession	secondary_sample_accession	experiment_accession	run_accession	tax_id	scientific_name	instrument_model	library_layout	fastq_ftp	fastq_galaxy	submitted_ftp	submitted_galaxy	sra_ftp	sra_galaxy	cram_index_ftp	cram_index_galaxy	Run	Alias	AvgSpotLen	LibraryLayout	MBases
N0157	PRJEB27802	SAMEA4791109	ERS2611039	ERX2719091	ERR2704704	1773	Mycobacterium tuberculosis	Illumina HiSeq 2500	PAIRED	ftp.sra.ebi.ac.uk/vol1/fastq/ERR270/004/ERR2704704/ERR2704704_1.fastq.gz;ftp.sra.ebi.ac.uk/vol1/fastq/ERR270/004/ERR2704704/ERR2704704_2.fastq.gz	ftp.sra.ebi.ac.uk/vol1/fastq/ERR270/004/ERR2704704/ERR2704704_1.fastq.gz;ftp.sra.ebi.ac.uk/vol1/fastq/ERR270/004/ERR2704704/ERR2704704_2.fastq.gz	ftp.sra.ebi.ac.uk/vol1/run/ERR270/ERR2704704/BSSE_QGF_65556_CB6RLANXX_6_G21322_CGGAGCCT_TTATGCGA_S216_L006_R1_001.fastq.gz;ftp.sra.ebi.ac.uk/vol1/run/ERR270/ERR2704704/BSSE_QGF_65556_CB6RLANXX_6_G21322_CGGAGCCT_TTATGCGA_S216_L006_R2_001.fastq.gz	ftp.sra.ebi.ac.uk/vol1/run/ERR270/ERR2704704/BSSE_QGF_65556_CB6RLANXX_6_G21322_CGGAGCCT_TTATGCGA_S216_L006_R1_001.fastq.gz;ftp.sra.ebi.ac.uk/vol1/run/ERR270/ERR2704704/BSSE_QGF_65556_CB6RLANXX_6_G21322_CGGAGCCT_TTATGCGA_S216_L006_R2_001.fastq.gz	ftp.sra.ebi.ac.uk/vol1/err/ERR270/004/ERR2704704	ftp.sra.ebi.ac.uk/vol1/err/ERR270/004/ERR2704704			ERR2704704	N0157	202	PAIRED	265
N0054	PRJEB27802	SAMEA4791102	ERS2611032	ERX2719065	ERR2704678	1773	Mycobacterium tuberculosis	Illumina HiSeq 2500	PAIRED	ftp.sra.ebi.ac.uk/vol1/fastq/ERR270/008/ERR2704678/ERR2704678_1.fastq.gz;ftp.sra.ebi.ac.uk/vol1/fastq/ERR270/008/ERR2704678/ERR2704678_2.fastq.gz	ftp.sra.ebi.ac.uk/vol1/fastq/ERR270/008/ERR2704678/ERR2704678_1.fastq.gz;ftp.sra.ebi.ac.uk/vol1/fastq/ERR270/008/ERR2704678/ERR2704678_2.fastq.gz	ftp.sra.ebi.ac.uk/vol1/run/ERR270/ERR2704678/BSSE_QGF_78569_CBP4JANXX_6_G22212_ACTCGCTA_CTAAGCCT_S97_L006_R1_001_MM_1.fastq.gz;ftp.sra.ebi.ac.uk/vol1/run/ERR270/ERR2704678/BSSE_QGF_78569_CBP4JANXX_6_G22212_ACTCGCTA_CTAAGCCT_S97_L006_R2_001_MM_1.fastq.gz	ftp.sra.ebi.ac.uk/vol1/run/ERR270/ERR2704678/BSSE_QGF_78569_CBP4JANXX_6_G22212_ACTCGCTA_CTAAGCCT_S97_L006_R1_001_MM_1.fastq.gz;ftp.sra.ebi.ac.uk/vol1/run/ERR270/ERR2704678/BSSE_QGF_78569_CBP4JANXX_6_G22212_ACTCGCTA_CTAAGCCT_S97_L006_R2_001_MM_1.fastq.gz	ftp.sra.ebi.ac.uk/vol1/err/ERR270/008/ERR2704678	ftp.sra.ebi.ac.uk/vol1/err/ERR270/008/ERR2704678			ERR2704678	N0054	302	PAIRED	498
N1202	PRJEB27802	SAMEA4791112	ERS2611042	ERX2719075	ERR2704688	1773	Mycobacterium tuberculosis	Illumina HiSeq 2500	PAIRED	ftp.sra.ebi.ac.uk/vol1/fastq/ERR270/008/ERR2704688/ERR2704688_1.fastq.gz;ftp.sra.ebi.ac.uk/vol1/fastq/ERR270/008/ERR2704688/ERR2704688_2.fastq.gz	ftp.sra.ebi.ac.uk/vol1/fastq/ERR270/008/ERR2704688/ERR2704688_1.fastq.gz;ftp.sra.ebi.ac.uk/vol1/fastq/ERR270/008/ERR2704688/ERR2704688_2.fastq.gz	ftp.sra.ebi.ac.uk/vol1/run/ERR270/ERR2704688/BSSE_QGF_78565_CBP4JANXX_6_G22209_ACTCGCTA_TATCCTCT_S93_L006_R1_001_MM_1.fastq.gz;ftp.sra.ebi.ac.uk/vol1/run/ERR270/ERR2704688/BSSE_QGF_78565_CBP4JANXX_6_G22209_ACTCGCTA_TATCCTCT_S93_L006_R2_001_MM_1.fastq.gz	ftp.sra.ebi.ac.uk/vol1/run/ERR270/ERR2704688/BSSE_QGF_78565_CBP4JANXX_6_G22209_ACTCGCTA_TATCCTCT_S93_L006_R1_001_MM_1.fastq.gz;ftp.sra.ebi.ac.uk/vol1/run/ERR270/ERR2704688/BSSE_QGF_78565_CBP4JANXX_6_G22209_ACTCGCTA_TATCCTCT_S93_L006_R2_001_MM_1.fastq.gz	ftp.sra.ebi.ac.uk/vol1/err/ERR270/008/ERR2704688	ftp.sra.ebi.ac.uk/vol1/err/ERR270/008/ERR2704688			ERR2704688	N1202	302	PAIRED	598
N1216	PRJEB27802	SAMEA4791113	ERS2611043	ERX2719076	ERR2704689	1773	Mycobacterium tuberculosis	Illumina HiSeq 2500	PAIRED	ftp.sra.ebi.ac.uk/vol1/fastq/ERR270/009/ERR2704689/ERR2704689_1.fastq.gz;ftp.sra.ebi.ac.uk/vol1/fastq/ERR270/009/ERR2704689/ERR2704689_2.fastq.gz	ftp.sra.ebi.ac.uk/vol1/fastq/ERR270/009/ERR2704689/ERR2704689_1.fastq.gz;ftp.sra.ebi.ac.uk/vol1/fastq/ERR270/009/ERR2704689/ERR2704689_2.fastq.gz	ftp.sra.ebi.ac.uk/vol1/run/ERR270/ERR2704689/BSSE_QGF_65558_CB6RLANXX_6_G21324_TACGCTGC_TTCTAGCT_S218_L006_R1_001.fastq.gz;ftp.sra.ebi.ac.uk/vol1/run/ERR270/ERR2704689/BSSE_QGF_65558_CB6RLANXX_6_G21324_TACGCTGC_TTCTAGCT_S218_L006_R2_001.fastq.gz	ftp.sra.ebi.ac.uk/vol1/run/ERR270/ERR2704689/BSSE_QGF_65558_CB6RLANXX_6_G21324_TACGCTGC_TTCTAGCT_S218_L006_R1_001.fastq.gz;ftp.sra.ebi.ac.uk/vol1/run/ERR270/ERR2704689/BSSE_QGF_65558_CB6RLANXX_6_G21324_TACGCTGC_TTCTAGCT_S218_L006_R2_001.fastq.gz	ftp.sra.ebi.ac.uk/vol1/err/ERR270/009/ERR2704689	ftp.sra.ebi.ac.uk/vol1/err/ERR270/009/ERR2704689			ERR2704689	N1216	202	PAIRED	231
N0136	PRJEB27802	SAMEA4791106	ERS2611036	ERX2719087	ERR2704700	1773	Mycobacterium tuberculosis	Illumina HiSeq 2500	PAIRED	ftp.sra.ebi.ac.uk/vol1/fastq/ERR270/000/ERR2704700/ERR2704700_1.fastq.gz;ftp.sra.ebi.ac.uk/vol1/fastq/ERR270/000/ERR2704700/ERR2704700_2.fastq.gz	ftp.sra.ebi.ac.uk/vol1/fastq/ERR270/000/ERR2704700/ERR2704700_1.fastq.gz;ftp.sra.ebi.ac.uk/vol1/fastq/ERR270/000/ERR2704700/ERR2704700_2.fastq.gz	ftp.sra.ebi.ac.uk/vol1/run/ERR270/ERR2704700/BSSE_QGF_65551_CB6RLANXX_6_G21317_CGGAGCCT_CCTAGAGT_S213_L006_R1_001.fastq.gz;ftp.sra.ebi.ac.uk/vol1/run/ERR270/ERR2704700/BSSE_QGF_65551_CB6RLANXX_6_G21317_CGGAGCCT_CCTAGAGT_S213_L006_R2_001.fastq.gz	ftp.sra.ebi.ac.uk/vol1/run/ERR270/ERR2704700/BSSE_QGF_65551_CB6RLANXX_6_G21317_CGGAGCCT_CCTAGAGT_S213_L006_R1_001.fastq.gz;ftp.sra.ebi.ac.uk/vol1/run/ERR270/ERR2704700/BSSE_QGF_65551_CB6RLANXX_6_G21317_CGGAGCCT_CCTAGAGT_S213_L006_R2_001.fastq.gz	ftp.sra.ebi.ac.uk/vol1/err/ERR270/000/ERR2704700	ftp.sra.ebi.ac.uk/vol1/err/ERR270/000/ERR2704700			ERR2704700	N0136	202	PAIRED	187
N1176	PRJEB27802	SAMEA4791110	ERS2611040	ERX2719073	ERR2704686	1773	Mycobacterium tuberculosis	Illumina HiSeq 2500	PAIRED	ftp.sra.ebi.ac.uk/vol1/fastq/ERR270/006/ERR2704686/ERR2704686_1.fastq.gz;ftp.sra.ebi.ac.uk/vol1/fastq/ERR270/006/ERR2704686/ERR2704686_2.fastq.gz	ftp.sra.ebi.ac.uk/vol1/fastq/ERR270/006/ERR2704686/ERR2704686_1.fastq.gz;ftp.sra.ebi.ac.uk/vol1/fastq/ERR270/006/ERR2704686/ERR2704686_2.fastq.gz	ftp.sra.ebi.ac.uk/vol1/run/ERR270/ERR2704686/BSSE_QGF_78572_CBP4JANXX_6_G22206_GGAGCTAC_CTCTCTAT_S100_L006_R1_001_MM_1.fastq.gz;ftp.sra.ebi.ac.uk/vol1/run/ERR270/ERR2704686/BSSE_QGF_78572_CBP4JANXX_6_G22206_GGAGCTAC_CTCTCTAT_S100_L006_R2_001_MM_1.fastq.gz	ftp.sra.ebi.ac.uk/vol1/run/ERR270/ERR2704686/BSSE_QGF_78572_CBP4JANXX_6_G22206_GGAGCTAC_CTCTCTAT_S100_L006_R1_001_MM_1.fastq.gz;ftp.sra.ebi.ac.uk/vol1/run/ERR270/ERR2704686/BSSE_QGF_78572_CBP4JANXX_6_G22206_GGAGCTAC_CTCTCTAT_S100_L006_R2_001_MM_1.fastq.gz	ftp.sra.ebi.ac.uk/vol1/err/ERR270/006/ERR2704686	ftp.sra.ebi.ac.uk/vol1/err/ERR270/006/ERR2704686			ERR2704686	N1176	302	PAIRED	698
N0031	PRJEB27802	SAMEA4791100	ERS2611030	ERX2719063	ERR2704676	1773	Mycobacterium tuberculosis	Illumina HiSeq 2500	PAIRED	ftp.sra.ebi.ac.uk/vol1/fastq/ERR270/006/ERR2704676/ERR2704676_1.fastq.gz;ftp.sra.ebi.ac.uk/vol1/fastq/ERR270/006/ERR2704676/ERR2704676_2.fastq.gz	ftp.sra.ebi.ac.uk/vol1/fastq/ERR270/006/ERR2704676/ERR2704676_1.fastq.gz;ftp.sra.ebi.ac.uk/vol1/fastq/ERR270/006/ERR2704676/ERR2704676_2.fastq.gz	ftp.sra.ebi.ac.uk/vol1/run/ERR270/ERR2704676/BSSE_QGF_78568_CBP4JANXX_6_G22208_ACTCGCTA_AAGGAGTA_S96_L006_R1_001_MM_1.fastq.gz;ftp.sra.ebi.ac.uk/vol1/run/ERR270/ERR2704676/BSSE_QGF_78568_CBP4JANXX_6_G22208_ACTCGCTA_AAGGAGTA_S96_L006_R2_001_MM_1.fastq.gz	ftp.sra.ebi.ac.uk/vol1/run/ERR270/ERR2704676/BSSE_QGF_78568_CBP4JANXX_6_G22208_ACTCGCTA_AAGGAGTA_S96_L006_R1_001_MM_1.fastq.gz;ftp.sra.ebi.ac.uk/vol1/run/ERR270/ERR2704676/BSSE_QGF_78568_CBP4JANXX_6_G22208_ACTCGCTA_AAGGAGTA_S96_L006_R2_001_MM_1.fastq.gz	ftp.sra.ebi.ac.uk/vol1/err/ERR270/006/ERR2704676	ftp.sra.ebi.ac.uk/vol1/err/ERR270/006/ERR2704676			ERR2704676	N0031	302	PAIRED	575
N1274	PRJEB27802	SAMEA4791117	ERS2611047	ERX2719080	ERR2704693	1773	Mycobacterium tuberculosis	Illumina HiSeq 2500	PAIRED	ftp.sra.ebi.ac.uk/vol1/fastq/ERR270/003/ERR2704693/ERR2704693_1.fastq.gz;ftp.sra.ebi.ac.uk/vol1/fastq/ERR270/003/ERR2704693/ERR2704693_2.fastq.gz	ftp.sra.ebi.ac.uk/vol1/fastq/ERR270/003/ERR2704693/ERR2704693_1.fastq.gz;ftp.sra.ebi.ac.uk/vol1/fastq/ERR270/003/ERR2704693/ERR2704693_2.fastq.gz	ftp.sra.ebi.ac.uk/vol1/run/ERR270/ERR2704693/BSSE_QGF_78573_CBP4JANXX_6_G22216_GGAGCTAC_TATCCTCT_S101_L006_R1_001_MM_1.fastq.gz;ftp.sra.ebi.ac.uk/vol1/run/ERR270/ERR2704693/BSSE_QGF_78573_CBP4JANXX_6_G22216_GGAGCTAC_TATCCTCT_S101_L006_R2_001_MM_1.fastq.gz	ftp.sra.ebi.ac.uk/vol1/run/ERR270/ERR2704693/BSSE_QGF_78573_CBP4JANXX_6_G22216_GGAGCTAC_TATCCTCT_S101_L006_R1_001_MM_1.fastq.gz;ftp.sra.ebi.ac.uk/vol1/run/ERR270/ERR2704693/BSSE_QGF_78573_CBP4JANXX_6_G22216_GGAGCTAC_TATCCTCT_S101_L006_R2_001_MM_1.fastq.gz	ftp.sra.ebi.ac.uk/vol1/err/ERR270/003/ERR2704693	ftp.sra.ebi.ac.uk/vol1/err/ERR270/003/ERR2704693			ERR2704693	N1274	302	PAIRED	573
N0153	PRJEB31443	SAMEA5383013	ERS3189386	ERX3211841	ERR3183990	1773	Mycobacterium tuberculosis	Illumina HiSeq 2500	PAIRED	ftp.sra.ebi.ac.uk/vol1/fastq/ERR318/000/ERR3183990/ERR3183990_1.fastq.gz;ftp.sra.ebi.ac.uk/vol1/fastq/ERR318/000/ERR3183990/ERR3183990_2.fastq.gz	ftp.sra.ebi.ac.uk/vol1/fastq/ERR318/000/ERR3183990/ERR3183990_1.fastq.gz;ftp.sra.ebi.ac.uk/vol1/fastq/ERR318/000/ERR3183990/ERR3183990_2.fastq.gz	ftp.sra.ebi.ac.uk/vol1/run/ERR318/ERR3183990/N0153.R1.fastq.gz;ftp.sra.ebi.ac.uk/vol1/run/ERR318/ERR3183990/N0153.R2.fastq.gz	ftp.sra.ebi.ac.uk/vol1/run/ERR318/ERR3183990/N0153.R1.fastq.gz;ftp.sra.ebi.ac.uk/vol1/run/ERR318/ERR3183990/N0153.R2.fastq.gz	ftp.sra.ebi.ac.uk/vol1/err/ERR318/000/ERR3183990	ftp.sra.ebi.ac.uk/vol1/err/ERR318/000/ERR3183990			ERR3183990	N0153	302	PAIRED	586
N0004	PRJEB27802	SAMEA4791099	ERS2611029	ERX2719084	ERR2704697	1773	Mycobacterium tuberculosis	Illumina HiSeq 2500	PAIRED	ftp.sra.ebi.ac.uk/vol1/fastq/ERR270/007/ERR2704697/ERR2704697_1.fastq.gz;ftp.sra.ebi.ac.uk/vol1/fastq/ERR270/007/ERR2704697/ERR2704697_2.fastq.gz	ftp.sra.ebi.ac.uk/vol1/fastq/ERR270/007/ERR2704697/ERR2704697_1.fastq.gz;ftp.sra.ebi.ac.uk/vol1/fastq/ERR270/007/ERR2704697/ERR2704697_2.fastq.gz	ftp.sra.ebi.ac.uk/vol1/run/ERR270/ERR2704697/BSSE_QGF_65554_CBYPNANXX_8_G21320_CGGAGCCT_AAGGCTAT_S3_L008_R1_001_MM_1.fastq.gz;ftp.sra.ebi.ac.uk/vol1/run/ERR270/ERR2704697/BSSE_QGF_65554_CBYPNANXX_8_G21320_CGGAGCCT_AAGGCTAT_S3_L008_R2_001_MM_1.fastq.gz	ftp.sra.ebi.ac.uk/vol1/run/ERR270/ERR2704697/BSSE_QGF_65554_CBYPNANXX_8_G21320_CGGAGCCT_AAGGCTAT_S3_L008_R1_001_MM_1.fastq.gz;ftp.sra.ebi.ac.uk/vol1/run/ERR270/ERR2704697/BSSE_QGF_65554_CBYPNANXX_8_G21320_CGGAGCCT_AAGGCTAT_S3_L008_R2_001_MM_1.fastq.gz	ftp.sra.ebi.ac.uk/vol1/err/ERR270/007/ERR2704697	ftp.sra.ebi.ac.uk/vol1/err/ERR270/007/ERR2704697			ERR2704697	N0004	202	PAIRED	480
N1283	PRJEB27802	SAMEA4791118	ERS2611048	ERX2719096	ERR2704709	1773	Mycobacterium tuberculosis	Illumina HiSeq 2500	PAIRED	ftp.sra.ebi.ac.uk/vol1/fastq/ERR270/009/ERR2704709/ERR2704709_1.fastq.gz;ftp.sra.ebi.ac.uk/vol1/fastq/ERR270/009/ERR2704709/ERR2704709_2.fastq.gz	ftp.sra.ebi.ac.uk/vol1/fastq/ERR270/009/ERR2704709/ERR2704709_1.fastq.gz;ftp.sra.ebi.ac.uk/vol1/fastq/ERR270/009/ERR2704709/ERR2704709_2.fastq.gz	ftp.sra.ebi.ac.uk/vol1/run/ERR270/ERR2704709/BSSE_QGF_65549_CB6RLANXX_6_G21315_CGGAGCCT_TCGACTAG_S212_L006_R1_001.fastq.gz;ftp.sra.ebi.ac.uk/vol1/run/ERR270/ERR2704709/BSSE_QGF_65549_CB6RLANXX_6_G21315_CGGAGCCT_TCGACTAG_S212_L006_R2_001.fastq.gz	ftp.sra.ebi.ac.uk/vol1/run/ERR270/ERR2704709/BSSE_QGF_65549_CB6RLANXX_6_G21315_CGGAGCCT_TCGACTAG_S212_L006_R1_001.fastq.gz;ftp.sra.ebi.ac.uk/vol1/run/ERR270/ERR2704709/BSSE_QGF_65549_CB6RLANXX_6_G21315_CGGAGCCT_TCGACTAG_S212_L006_R2_001.fastq.gz	ftp.sra.ebi.ac.uk/vol1/err/ERR270/009/ERR2704709	ftp.sra.ebi.ac.uk/vol1/err/ERR270/009/ERR2704709			ERR2704709	N1283	202	PAIRED	163
N0145	PRJEB27802	SAMEA4791107	ERS2611037	ERX2719089	ERR2704702	1773	Mycobacterium tuberculosis	Illumina HiSeq 2500	PAIRED	ftp.sra.ebi.ac.uk/vol1/fastq/ERR270/002/ERR2704702/ERR2704702_1.fastq.gz;ftp.sra.ebi.ac.uk/vol1/fastq/ERR270/002/ERR2704702/ERR2704702_2.fastq.gz	ftp.sra.ebi.ac.uk/vol1/fastq/ERR270/002/ERR2704702/ERR2704702_1.fastq.gz;ftp.sra.ebi.ac.uk/vol1/fastq/ERR270/002/ERR2704702/ERR2704702_2.fastq.gz	ftp.sra.ebi.ac.uk/vol1/run/ERR270/ERR2704702/BSSE_QGF_65557_CBYPNANXX_8_G21323_TACGCTGC_TCGACTAG_S4_L008_R1_001_MM_1.fastq.gz;ftp.sra.ebi.ac.uk/vol1/run/ERR270/ERR2704702/BSSE_QGF_65557_CBYPNANXX_8_G21323_TACGCTGC_TCGACTAG_S4_L008_R2_001_MM_1.fastq.gz	ftp.sra.ebi.ac.uk/vol1/run/ERR270/ERR2704702/BSSE_QGF_65557_CBYPNANXX_8_G21323_TACGCTGC_TCGACTAG_S4_L008_R1_001_MM_1.fastq.gz;ftp.sra.ebi.ac.uk/vol1/run/ERR270/ERR2704702/BSSE_QGF_65557_CBYPNANXX_8_G21323_TACGCTGC_TCGACTAG_S4_L008_R2_001_MM_1.fastq.gz	ftp.sra.ebi.ac.uk/vol1/err/ERR270/002/ERR2704702	ftp.sra.ebi.ac.uk/vol1/err/ERR270/002/ERR2704702			ERR2704702	N0145	202	PAIRED	662
N0155	PRJEB27802	SAMEA4791108	ERS2611038	ERX2719071	ERR2704684	1773	Mycobacterium tuberculosis	Illumina HiSeq 2500	PAIRED	ftp.sra.ebi.ac.uk/vol1/fastq/ERR270/004/ERR2704684/ERR2704684_1.fastq.gz;ftp.sra.ebi.ac.uk/vol1/fastq/ERR270/004/ERR2704684/ERR2704684_2.fastq.gz	ftp.sra.ebi.ac.uk/vol1/fastq/ERR270/004/ERR2704684/ERR2704684_1.fastq.gz;ftp.sra.ebi.ac.uk/vol1/fastq/ERR270/004/ERR2704684/ERR2704684_2.fastq.gz	ftp.sra.ebi.ac.uk/vol1/run/ERR270/ERR2704684/BSSE_QGF_65545_CB6RLANXX_6_G21311_GCGTAGTA_CTATTAAG_S211_L006_R1_001.fastq.gz;ftp.sra.ebi.ac.uk/vol1/run/ERR270/ERR2704684/BSSE_QGF_65545_CB6RLANXX_6_G21311_GCGTAGTA_CTATTAAG_S211_L006_R2_001.fastq.gz	ftp.sra.ebi.ac.uk/vol1/run/ERR270/ERR2704684/BSSE_QGF_65545_CB6RLANXX_6_G21311_GCGTAGTA_CTATTAAG_S211_L006_R1_001.fastq.gz;ftp.sra.ebi.ac.uk/vol1/run/ERR270/ERR2704684/BSSE_QGF_65545_CB6RLANXX_6_G21311_GCGTAGTA_CTATTAAG_S211_L006_R2_001.fastq.gz	ftp.sra.ebi.ac.uk/vol1/err/ERR270/004/ERR2704684	ftp.sra.ebi.ac.uk/vol1/err/ERR270/004/ERR2704684			ERR2704684	N0155	202	PAIRED	397
N0072	PRJEB27802	SAMEA4791104	ERS2611034	ERX2719067	ERR2704680	1773	Mycobacterium tuberculosis	Illumina HiSeq 2500	PAIRED	ftp.sra.ebi.ac.uk/vol1/fastq/ERR270/000/ERR2704680/ERR2704680_1.fastq.gz;ftp.sra.ebi.ac.uk/vol1/fastq/ERR270/000/ERR2704680/ERR2704680_2.fastq.gz	ftp.sra.ebi.ac.uk/vol1/fastq/ERR270/000/ERR2704680/ERR2704680_1.fastq.gz;ftp.sra.ebi.ac.uk/vol1/fastq/ERR270/000/ERR2704680/ERR2704680_2.fastq.gz	ftp.sra.ebi.ac.uk/vol1/run/ERR270/ERR2704680/BSSE_QGF_78567_CBP4JANXX_6_G22207_ACTCGCTA_ACTGCATA_S95_L006_R1_001_MM_1.fastq.gz;ftp.sra.ebi.ac.uk/vol1/run/ERR270/ERR2704680/BSSE_QGF_78567_CBP4JANXX_6_G22207_ACTCGCTA_ACTGCATA_S95_L006_R2_001_MM_1.fastq.gz	ftp.sra.ebi.ac.uk/vol1/run/ERR270/ERR2704680/BSSE_QGF_78567_CBP4JANXX_6_G22207_ACTCGCTA_ACTGCATA_S95_L006_R1_001_MM_1.fastq.gz;ftp.sra.ebi.ac.uk/vol1/run/ERR270/ERR2704680/BSSE_QGF_78567_CBP4JANXX_6_G22207_ACTCGCTA_ACTGCATA_S95_L006_R2_001_MM_1.fastq.gz	ftp.sra.ebi.ac.uk/vol1/err/ERR270/000/ERR2704680	ftp.sra.ebi.ac.uk/vol1/err/ERR270/000/ERR2704680			ERR2704680	N0072	302	PAIRED	690
N1177	PRJEB31443	SAMEA5383014	ERS3189387	ERX3211842	ERR3183991	1773	Mycobacterium tuberculosis	Illumina HiSeq 2500	PAIRED	ftp.sra.ebi.ac.uk/vol1/fastq/ERR318/001/ERR3183991/ERR3183991_1.fastq.gz;ftp.sra.ebi.ac.uk/vol1/fastq/ERR318/001/ERR3183991/ERR3183991_2.fastq.gz	ftp.sra.ebi.ac.uk/vol1/fastq/ERR318/001/ERR3183991/ERR3183991_1.fastq.gz;ftp.sra.ebi.ac.uk/vol1/fastq/ERR318/001/ERR3183991/ERR3183991_2.fastq.gz	ftp.sra.ebi.ac.uk/vol1/run/ERR318/ERR3183991/N1177.R1.fastq.gz;ftp.sra.ebi.ac.uk/vol1/run/ERR318/ERR3183991/N1177.R2.fastq.gz	ftp.sra.ebi.ac.uk/vol1/run/ERR318/ERR3183991/N1177.R1.fastq.gz;ftp.sra.ebi.ac.uk/vol1/run/ERR318/ERR3183991/N1177.R2.fastq.gz	ftp.sra.ebi.ac.uk/vol1/err/ERR318/001/ERR3183991	ftp.sra.ebi.ac.uk/vol1/err/ERR318/001/ERR3183991			ERR3183991	N1177	150	PAIRED	1049
N1272	PRJEB27802	SAMEA4791116	ERS2611046	ERX2719079	ERR2704692	1773	Mycobacterium tuberculosis	Illumina HiSeq 2500	PAIRED	ftp.sra.ebi.ac.uk/vol1/fastq/ERR270/002/ERR2704692/ERR2704692_1.fastq.gz;ftp.sra.ebi.ac.uk/vol1/fastq/ERR270/002/ERR2704692/ERR2704692_2.fastq.gz	ftp.sra.ebi.ac.uk/vol1/fastq/ERR270/002/ERR2704692/ERR2704692_1.fastq.gz;ftp.sra.ebi.ac.uk/vol1/fastq/ERR270/002/ERR2704692/ERR2704692_2.fastq.gz	ftp.sra.ebi.ac.uk/vol1/run/ERR270/ERR2704692/BSSE_QGF_78571_CBP4JANXX_6_G22215_ACTCGCTA_TCTCTCCG_S99_L006_R1_001_MM_1.fastq.gz;ftp.sra.ebi.ac.uk/vol1/run/ERR270/ERR2704692/BSSE_QGF_78571_CBP4JANXX_6_G22215_ACTCGCTA_TCTCTCCG_S99_L006_R2_001_MM_1.fastq.gz	ftp.sra.ebi.ac.uk/vol1/run/ERR270/ERR2704692/BSSE_QGF_78571_CBP4JANXX_6_G22215_ACTCGCTA_TCTCTCCG_S99_L006_R1_001_MM_1.fastq.gz;ftp.sra.ebi.ac.uk/vol1/run/ERR270/ERR2704692/BSSE_QGF_78571_CBP4JANXX_6_G22215_ACTCGCTA_TCTCTCCG_S99_L006_R2_001_MM_1.fastq.gz	ftp.sra.ebi.ac.uk/vol1/err/ERR270/002/ERR2704692	ftp.sra.ebi.ac.uk/vol1/err/ERR270/002/ERR2704692			ERR2704692	N1272_Library2	302	PAIRED	454
N0091	PRJEB27802	SAMEA4791105	ERS2611035	ERX2719068	ERR2704681	1773	Mycobacterium tuberculosis	Illumina HiSeq 2500	PAIRED	ftp.sra.ebi.ac.uk/vol1/fastq/ERR270/001/ERR2704681/ERR2704681_1.fastq.gz;ftp.sra.ebi.ac.uk/vol1/fastq/ERR270/001/ERR2704681/ERR2704681_2.fastq.gz	ftp.sra.ebi.ac.uk/vol1/fastq/ERR270/001/ERR2704681/ERR2704681_1.fastq.gz;ftp.sra.ebi.ac.uk/vol1/fastq/ERR270/001/ERR2704681/ERR2704681_2.fastq.gz	ftp.sra.ebi.ac.uk/vol1/run/ERR270/ERR2704681/BSSE_QGF_78570_CBP4JANXX_6_G22210_ACTCGCTA_CGTCTAAT_S98_L006_R1_001_MM_1.fastq.gz;ftp.sra.ebi.ac.uk/vol1/run/ERR270/ERR2704681/BSSE_QGF_78570_CBP4JANXX_6_G22210_ACTCGCTA_CGTCTAAT_S98_L006_R2_001_MM_1.fastq.gz	ftp.sra.ebi.ac.uk/vol1/run/ERR270/ERR2704681/BSSE_QGF_78570_CBP4JANXX_6_G22210_ACTCGCTA_CGTCTAAT_S98_L006_R1_001_MM_1.fastq.gz;ftp.sra.ebi.ac.uk/vol1/run/ERR270/ERR2704681/BSSE_QGF_78570_CBP4JANXX_6_G22210_ACTCGCTA_CGTCTAAT_S98_L006_R2_001_MM_1.fastq.gz	ftp.sra.ebi.ac.uk/vol1/err/ERR270/001/ERR2704681	ftp.sra.ebi.ac.uk/vol1/err/ERR270/001/ERR2704681			ERR2704681	N0091	302	PAIRED	603
N0052	PRJEB27802	SAMEA4791101	ERS2611031	ERX2719086	ERR2704699	1773	Mycobacterium tuberculosis	Illumina HiSeq 2500	PAIRED	ftp.sra.ebi.ac.uk/vol1/fastq/ERR270/009/ERR2704699/ERR2704699_1.fastq.gz;ftp.sra.ebi.ac.uk/vol1/fastq/ERR270/009/ERR2704699/ERR2704699_2.fastq.gz	ftp.sra.ebi.ac.uk/vol1/fastq/ERR270/009/ERR2704699/ERR2704699_1.fastq.gz;ftp.sra.ebi.ac.uk/vol1/fastq/ERR270/009/ERR2704699/ERR2704699_2.fastq.gz	ftp.sra.ebi.ac.uk/vol1/run/ERR270/ERR2704699/BSSE_QGF_65544_CBYPNANXX_8_G21310_GCGTAGTA_GCGTAAGA_S2_L008_R1_001_MM_1.fastq.gz;ftp.sra.ebi.ac.uk/vol1/run/ERR270/ERR2704699/BSSE_QGF_65544_CBYPNANXX_8_G21310_GCGTAGTA_GCGTAAGA_S2_L008_R2_001_MM_1.fastq.gz	ftp.sra.ebi.ac.uk/vol1/run/ERR270/ERR2704699/BSSE_QGF_65544_CBYPNANXX_8_G21310_GCGTAGTA_GCGTAAGA_S2_L008_R1_001_MM_1.fastq.gz;ftp.sra.ebi.ac.uk/vol1/run/ERR270/ERR2704699/BSSE_QGF_65544_CBYPNANXX_8_G21310_GCGTAGTA_GCGTAAGA_S2_L008_R2_001_MM_1.fastq.gz	ftp.sra.ebi.ac.uk/vol1/err/ERR270/009/ERR2704699	ftp.sra.ebi.ac.uk/vol1/err/ERR270/009/ERR2704699			ERR2704699	N0052	202	PAIRED	591

### Sheet: TB_Portals_Illumina_ENA
	study_accession	sample_accession	experiment_accession	run_accession	tax_id	scientific_name	fastq_ftp	submitted_ftp	sra_ftp
0	PRJNA480888	SAMN09651722	SRX4386384	SRR7516404	1773	Mycobacterium tuberculosis	ftp.sra.ebi.ac.uk/vol1/fastq/SRR751/004/SRR7516404/SRR7516404_1.fastq.gz;ftp.sra.ebi.ac.uk/vol1/fastq/SRR751/004/SRR7516404/SRR7516404_2.fastq.gz		ftp.sra.ebi.ac.uk/vol1/srr/SRR751/004/SRR7516404
0	PRJNA436997	SAMN08637037	SRX5234285	SRR6807705	1773	Mycobacterium tuberculosis	ftp.sra.ebi.ac.uk/vol1/fastq/SRR680/005/SRR6807705/SRR6807705_1.fastq.gz;ftp.sra.ebi.ac.uk/vol1/fastq/SRR680/005/SRR6807705/SRR6807705_2.fastq.gz		ftp.sra.ebi.ac.uk/vol1/srr/SRR680/005/SRR6807705
0	PRJNA436997	SAMN08637053	SRX5234301	SRR6807763	1773	Mycobacterium tuberculosis	ftp.sra.ebi.ac.uk/vol1/fastq/SRR680/003/SRR6807763/SRR6807763_1.fastq.gz;ftp.sra.ebi.ac.uk/vol1/fastq/SRR680/003/SRR6807763/SRR6807763_2.fastq.gz		ftp.sra.ebi.ac.uk/vol1/srr/SRR680/003/SRR6807763
0	PRJNA421446	SAMN08815977	SRX3864173	SRR6916544	1773	Mycobacterium tuberculosis	ftp.sra.ebi.ac.uk/vol1/fastq/SRR691/004/SRR6916544/SRR6916544_1.fastq.gz;ftp.sra.ebi.ac.uk/vol1/fastq/SRR691/004/SRR6916544/SRR6916544_2.fastq.gz		ftp.sra.ebi.ac.uk/vol1/srr/SRR691/004/SRR6916544
0	PRJNA436997	SAMN08636996	SRX5234244	SRR6807749	1773	Mycobacterium tuberculosis	ftp.sra.ebi.ac.uk/vol1/fastq/SRR680/009/SRR6807749/SRR6807749_1.fastq.gz;ftp.sra.ebi.ac.uk/vol1/fastq/SRR680/009/SRR6807749/SRR6807749_2.fastq.gz		ftp.sra.ebi.ac.uk/vol1/srr/SRR680/009/SRR6807749
0	PRJNA436997	SAMN08637007	SRX5234255	SRR6807694	1773	Mycobacterium tuberculosis	ftp.sra.ebi.ac.uk/vol1/fastq/SRR680/004/SRR6807694/SRR6807694_1.fastq.gz;ftp.sra.ebi.ac.uk/vol1/fastq/SRR680/004/SRR6807694/SRR6807694_2.fastq.gz		ftp.sra.ebi.ac.uk/vol1/srr/SRR680/004/SRR6807694
0	PRJNA436997	SAMN08636983	SRX5234231	SRR6807727	1773	Mycobacterium tuberculosis	ftp.sra.ebi.ac.uk/vol1/fastq/SRR680/007/SRR6807727/SRR6807727_1.fastq.gz;ftp.sra.ebi.ac.uk/vol1/fastq/SRR680/007/SRR6807727/SRR6807727_2.fastq.gz		ftp.sra.ebi.ac.uk/vol1/srr/SRR680/007/SRR6807727
0	PRJNA480888	SAMN09651748	SRX4386412	SRR7516376	1773	Mycobacterium tuberculosis	ftp.sra.ebi.ac.uk/vol1/fastq/SRR751/006/SRR7516376/SRR7516376_1.fastq.gz;ftp.sra.ebi.ac.uk/vol1/fastq/SRR751/006/SRR7516376/SRR7516376_2.fastq.gz		ftp.sra.ebi.ac.uk/vol1/srr/SRR751/006/SRR7516376
0	PRJNA421446	SAMN08143491	SRX3453345	SRR6356981	1773	Mycobacterium tuberculosis	ftp.sra.ebi.ac.uk/vol1/fastq/SRR635/001/SRR6356981/SRR6356981_1.fastq.gz;ftp.sra.ebi.ac.uk/vol1/fastq/SRR635/001/SRR6356981/SRR6356981_2.fastq.gz		ftp.sra.ebi.ac.uk/vol1/srr/SRR635/001/SRR6356981
0	PRJNA436997	SAMN08636982	SRX5234230	SRR6807728	1773	Mycobacterium tuberculosis	ftp.sra.ebi.ac.uk/vol1/fastq/SRR680/008/SRR6807728/SRR6807728_1.fastq.gz;ftp.sra.ebi.ac.uk/vol1/fastq/SRR680/008/SRR6807728/SRR6807728_2.fastq.gz		ftp.sra.ebi.ac.uk/vol1/srr/SRR680/008/SRR6807728
0	PRJNA480888	SAMN09651666	SRX4386399	SRR7516389	1773	Mycobacterium tuberculosis	ftp.sra.ebi.ac.uk/vol1/fastq/SRR751/009/SRR7516389/SRR7516389_1.fastq.gz;ftp.sra.ebi.ac.uk/vol1/fastq/SRR751/009/SRR7516389/SRR7516389_2.fastq.gz		ftp.sra.ebi.ac.uk/vol1/srr/SRR751/009/SRR7516389
0	PRJNA480888	SAMN09651713	SRX4386368	SRR7516420	1773	Mycobacterium tuberculosis	ftp.sra.ebi.ac.uk/vol1/fastq/SRR751/000/SRR7516420/SRR7516420_1.fastq.gz;ftp.sra.ebi.ac.uk/vol1/fastq/SRR751/000/SRR7516420/SRR7516420_2.fastq.gz		ftp.sra.ebi.ac.uk/vol1/srr/SRR751/000/SRR7516420
0	PRJNA480888	SAMN09651729	SRX4386381	SRR7516407	1773	Mycobacterium tuberculosis	ftp.sra.ebi.ac.uk/vol1/fastq/SRR751/007/SRR7516407/SRR7516407_1.fastq.gz;ftp.sra.ebi.ac.uk/vol1/fastq/SRR751/007/SRR7516407/SRR7516407_2.fastq.gz		ftp.sra.ebi.ac.uk/vol1/srr/SRR751/007/SRR7516407
0	PRJNA480888	SAMN09651680	SRX4386470	SRR7516318	1773	Mycobacterium tuberculosis	ftp.sra.ebi.ac.uk/vol1/fastq/SRR751/008/SRR7516318/SRR7516318_1.fastq.gz;ftp.sra.ebi.ac.uk/vol1/fastq/SRR751/008/SRR7516318/SRR7516318_2.fastq.gz		ftp.sra.ebi.ac.uk/vol1/srr/SRR751/008/SRR7516318
0	PRJNA436997	SAMN08637048	SRX5234296	SRR6807754	1773	Mycobacterium tuberculosis	ftp.sra.ebi.ac.uk/vol1/fastq/SRR680/004/SRR6807754/SRR6807754_1.fastq.gz;ftp.sra.ebi.ac.uk/vol1/fastq/SRR680/004/SRR6807754/SRR6807754_2.fastq.gz		ftp.sra.ebi.ac.uk/vol1/srr/SRR680/004/SRR6807754
