## Additional File 19 for "Genomic sequence characteristics and the empiric accuracy of short-read sequencing"

NC_000962.3	33581	33794	Rv0031	Rv0031	InsertionSeqs_And_Phages	None
NC_000962.3	103709	104663	Rv0094c	Rv0094c	InsertionSeqs_And_Phages	None
NC_000962.3	104804	105215	Rv0095c	Rv0095c	InsertionSeqs_And_Phages	None
NC_000962.3	105323	106715	Rv0096	PPE1	PE/PPEs	PPE_SL-2_PPE-PPW
NC_000962.3	131381	132872	Rv0109	PE_PGRS1	PE/PPEs	PE_V_PGRS
NC_000962.3	149532	150996	Rv0124	PE_PGRS2	PE/PPEs	PE_V_PGRS
NC_000962.3	177542	179309	Rv0151c	PE1	PE/PPEs	PE_V_
NC_000962.3	179318	180896	Rv0152c	PE2	PE/PPEs	PE_V_
NC_000962.3	187432	188839	Rv0159c	PE3	PE/PPEs	PE_V_
NC_000962.3	188930	190439	Rv0160c	PE4	PE/PPEs	PE_V_
NC_000962.3	307876	309547	Rv0256c	PPE2	PE/PPEs	PPE_SL-2_PPE-PPW
NC_000962.3	309698	310073	Rv0257	Rv0257	Coscolla Repetitive Genes	None
NC_000962.3	332707	333136	Rv0277c	vapC25	Coscolla Repetitive Genes	None
NC_000962.3	333436	336310	Rv0278c	PE_PGRS3	PE/PPEs	PE_V_PGRS
NC_000962.3	336559	339073	Rv0279c	PE_PGRS4	PE/PPEs	PE_V_PGRS
NC_000962.3	339363	340974	Rv0280	PPE3	PE/PPEs	PPE_SL-2_PPE-PPW
NC_000962.3	349623	349932	Rv0285	PE5	PE/PPEs	PE_II_
NC_000962.3	349934	351476	Rv0286	PPE4	PE/PPEs	PPE_SL-2_PPE-PPW
NC_000962.3	361333	363109	Rv0297	PE_PGRS5	PE/PPEs	PE_V_PGRS
NC_000962.3	366149	372764	Rv0304c	PPE5	PE/PPEs	None
NC_000962.3	372819	375711	Rv0305c	PPE6	PE/PPEs	PPE_SL-5_PPE-MPTR
NC_000962.3	399534	400050	Rv0335c	PE6	PE/PPEs	PE_V_
NC_000962.3	400191	401703	Rv0336	Rv0336	InsertionSeqs_And_Phages	None
NC_000962.3	423638	424019	Rv0353	hspR	Coscolla Repetitive Genes	None
NC_000962.3	424268	424694	Rv0354c	PPE7	PE/PPEs	None
NC_000962.3	424776	434679	Rv0355c	PPE8	PE/PPEs	PPE_SL-5_PPE-MPTR
NC_000962.3	467458	468001	Rv0388c	PPE9	PE/PPEs	PPE_SL-4_PPE-SVP
NC_000962.3	472780	474106	Rv0393	Rv0393	InsertionSeqs_And_Phages	None
NC_000962.3	475815	476184	Rv0397	Rv0397	InsertionSeqs_And_Phages	None
NC_000962.3	530750	532214	Rv0442c	PPE10	PE/PPEs	PPE_SL-5_PPE-MPTR
NC_000962.3	543173	544730	Rv0453	PPE11	PE/PPEs	PPE_SL-2_PPE-PPW
NC_000962.3	576786	577338	Rv0487	Rv0487	Coscolla Repetitive Genes	None
NC_000962.3	579348	580581	Rv0490	senX3	Coscolla Repetitive Genes	None
NC_000962.3	606550	608062	Rv0515	Rv0515	InsertionSeqs_And_Phages	None
NC_000962.3	622792	624577	Rv0532	PE_PGRS6	PE/PPEs	PE_V_PGRS
NC_000962.3	630039	631686	Rv0538	Rv0538	Coscolla Repetitive Genes	None
NC_000962.3	671995	675916	Rv0578c	PE_PGRS7	PE/PPEs	PE_V_PGRS
NC_000962.3	701405	702014	Rv0605	Rv0605	InsertionSeqs_And_Phages	None
NC_000962.3	702015	702759	Rv0606	Rv0606	InsertionSeqs_And_Phages	None
NC_000962.3	831775	832303	Rv0740	Rv0740	Coscolla Repetitive Genes	None
NC_000962.3	832533	832848	Rv0741	Rv0741	InsertionSeqs_And_Phages	None
NC_000962.3	832980	833508	Rv0742	PE_PGRS8	PE/PPEs	PE_V_PGRS
NC_000962.3	835700	838052	Rv0746	PE_PGRS9	PE/PPEs	PE_V_PGRS
NC_000962.3	838450	840856	Rv0747	PE_PGRS10	PE/PPEs	PE_V_PGRS
NC_000962.3	842032	842278	Rv0750	Rv0750	Coscolla Repetitive Genes	None
NC_000962.3	846158	847913	Rv0754	PE_PGRS11	PE/PPEs	PE_V_PGRS
NC_000962.3	848102	850040	Rv0755c	PPE12	PE/PPEs	PPE_SL-5_PPE-MPTR
NC_000962.3	850341	850527	Rv0755A	Rv0755A	InsertionSeqs_And_Phages	None
NC_000962.3	889071	889398	Rv0795	Rv0795	InsertionSeqs_And_Phages	None
NC_000962.3	889346	890333	Rv0796	Rv0796	InsertionSeqs_And_Phages	None
NC_000962.3	890387	891482	Rv0797	Rv0797	InsertionSeqs_And_Phages	None
NC_000962.3	908180	908483	Rv0814c	sseC2	Coscolla Repetitive Genes	None
NC_000962.3	916476	917646	Rv0823c	Rv0823c	Coscolla Repetitive Genes	None
NC_000962.3	921574	921865	Rv0829	Rv0829	InsertionSeqs_And_Phages	None
NC_000962.3	924950	925364	Rv0832	PE_PGRS12	PE/PPEs	PE_V_PGRS
NC_000962.3	925360	927610	Rv0833	PE_PGRS13	PE/PPEs	PE_V_PGRS
NC_000962.3	927836	930485	Rv0834c	PE_PGRS14	PE/PPEs	PE_V_PGRS
NC_000962.3	947311	947644	Rv0850	Rv0850	InsertionSeqs_And_Phages	None
NC_000962.3	964311	965535	Rv0867c	rpfA	Coscolla Repetitive Genes	None
NC_000962.3	968423	970244	Rv0872c	PE_PGRS15	PE/PPEs	PE_V_PGRS
NC_000962.3	976871	978203	Rv0878c	PPE13	PE/PPEs	PPE_SL-5_PPE-MPTR
NC_000962.3	1020057	1021329	Rv0915c	PPE14	PE/PPEs	PPE_SL-4_PPE-SVP
NC_000962.3	1021343	1021643	Rv0916c	PE7	PE/PPEs	PE_IV_
NC_000962.3	1025496	1026816	Rv0920c	Rv0920c	InsertionSeqs_And_Phages	None
NC_000962.3	1027103	1027685	Rv0921	Rv0921	InsertionSeqs_And_Phages	None
NC_000962.3	1027684	1029337	Rv0922	Rv0922	InsertionSeqs_And_Phages	None
NC_000962.3	1090372	1093144	Rv0977	PE_PGRS16	PE/PPEs	PE_V_PGRS
NC_000962.3	1093360	1094356	Rv0978c	PE_PGRS17	PE/PPEs	PE_V_PGRS
NC_000962.3	1095077	1096451	Rv0980c	PE_PGRS18	PE/PPEs	PE_V_PGRS
NC_000962.3	1158917	1159307	Rv1034c	Rv1034c	InsertionSeqs_And_Phages	None
NC_000962.3	1159374	1160061	Rv1035c	Rv1035c	InsertionSeqs_And_Phages	None
NC_000962.3	1160094	1160433	Rv1036c	Rv1036c	InsertionSeqs_And_Phages	None
NC_000962.3	1160543	1160828	Rv1037c	esxI	Coscolla Repetitive Genes	None
NC_000962.3	1160854	1161151	Rv1038c	esxJ	Coscolla Repetitive Genes	None
NC_000962.3	1161296	1162472	Rv1039c	PPE15	PE/PPEs	PPE_SL-4_PPE-SVP
NC_000962.3	1162548	1163376	Rv1040c	PE8	PE/PPEs	PE_IV_
NC_000962.3	1164571	1165435	Rv1041c	Rv1041c	InsertionSeqs_And_Phages	None
NC_000962.3	1165091	1165499	Rv1042c	Rv1042c	InsertionSeqs_And_Phages	None
NC_000962.3	1169422	1170670	Rv1047	Rv1047	InsertionSeqs_And_Phages	None
NC_000962.3	1176927	1177242	Rv1054	Rv1054	InsertionSeqs_And_Phages	None
NC_000962.3	1177238	1177373	Rv1055	Rv1055	InsertionSeqs_And_Phages	None
NC_000962.3	1188420	1190424	Rv1067c	PE_PGRS19	PE/PPEs	PE_V_PGRS
NC_000962.3	1190756	1192148	Rv1068c	PE_PGRS20	PE/PPEs	PE_V_PGRS
NC_000962.3	1211559	1213863	Rv1087	PE_PGRS21	PE/PPEs	PE_V_PGRS
NC_000962.3	1214512	1214947	Rv1088	PE9	PE/PPEs	PE_V_
NC_000962.3	1214768	1215131	Rv1089	PE10	PE/PPEs	PE_V_
NC_000962.3	1216468	1219030	Rv1091	PE_PGRS22	PE/PPEs	PE_V_PGRS
NC_000962.3	1251616	1252972	Rv1128c	Rv1128c	InsertionSeqs_And_Phages	None
NC_000962.3	1262271	1264128	Rv1135c	PPE16	PE/PPEs	PPE_SL-5_PPE-MPTR
NC_000962.3	1276299	1277748	Rv1148c	Rv1148c	InsertionSeqs_And_Phages	None
NC_000962.3	1277892	1278300	Rv1149	Rv1149	InsertionSeqs_And_Phages	None
NC_000962.3	1278268	1278820	Rv1150	Rv1150	InsertionSeqs_And_Phages	None
NC_000962.3	1298763	1299804	Rv1168c	PPE17	PE/PPEs	PPE_SL-4_PPE-SVP
NC_000962.3	1299821	1300124	Rv1169c	lipX	PE/PPEs	PE_IV_
NC_000962.3	1301754	1302681	Rv1172c	PE12	PE/PPEs	PE_V_
NC_000962.3	1302930	1305501	Rv1173	fbiC	Coscolla Repetitive Genes	None
NC_000962.3	1339002	1339302	Rv1195	PE13	PE/PPEs	PE_IV_
NC_000962.3	1339348	1340524	Rv1196	PPE18	PE/PPEs	PPE_SL-4_PPE-SVP
NC_000962.3	1340658	1340955	Rv1197	esxK	Coscolla Repetitive Genes	None
NC_000962.3	1341005	1341290	Rv1198	esxL	Coscolla Repetitive Genes	None
NC_000962.3	1341357	1342605	Rv1199c	Rv1199c	InsertionSeqs_And_Phages	None
NC_000962.3	1357292	1357625	Rv1214c	PE14	PE/PPEs	PE_V_
NC_000962.3	1384988	1386677	Rv1243c	PE_PGRS23	PE/PPEs	PE_V_PGRS
NC_000962.3	1441347	1442718	Rv1288	Rv1288	Coscolla Repetitive Genes	None
NC_000962.3	1450696	1451779	Rv1295	thrC	Coscolla Repetitive Genes	None
NC_000962.3	1468170	1469505	Rv1313c	Rv1313c	InsertionSeqs_And_Phages	None
NC_000962.3	1479198	1480824	Rv1318c	Rv1318c	Coscolla Repetitive Genes	None
NC_000962.3	1480893	1482501	Rv1319c	Rv1319c	Coscolla Repetitive Genes	None
NC_000962.3	1488153	1489965	Rv1325c	PE_PGRS24	PE/PPEs	PE_V_PGRS
NC_000962.3	1532442	1533633	Rv1361c	PPE19	PE/PPEs	PPE_SL-4_PPE-SVP
NC_000962.3	1541993	1542980	Rv1369c	Rv1369c	InsertionSeqs_And_Phages	None
NC_000962.3	1542928	1543255	Rv1370c	Rv1370c	InsertionSeqs_And_Phages	None
NC_000962.3	1561463	1561772	Rv1386	PE15	PE/PPEs	PE_II_
NC_000962.3	1561768	1563388	Rv1387	PPE20	PE/PPEs	PPE_SL-2_PPE-PPW
NC_000962.3	1572126	1573857	Rv1396c	PE_PGRS25	PE/PPEs	PE_V_PGRS
NC_000962.3	1606385	1607972	Rv1430	PE16	PE/PPEs	PE_V_
NC_000962.3	1618208	1619684	Rv1441c	PE_PGRS26	PE/PPEs	PE_V_PGRS
NC_000962.3	1630637	1634627	Rv1450c	PE_PGRS27	PE/PPEs	PE_V_PGRS
NC_000962.3	1636003	1638229	Rv1452c	PE_PGRS28	PE/PPEs	PE_V_PGRS
NC_000962.3	1643318	1644260	Rv1458c	Rv1458c	Coscolla Repetitive Genes	None
NC_000962.3	1655608	1656721	Rv1468c	PE_PGRS29	PE/PPEs	PE_V_PGRS
NC_000962.3	1678941	1679172	Rv1489A	Rv1489A	Coscolla Repetitive Genes	None
NC_000962.3	1684004	1686257	Rv1493	mutB	Coscolla Repetitive Genes	None
NC_000962.3	1751296	1753333	Rv1548c	PPE21	PE/PPEs	PPE_SL-5_PPE-MPTR
NC_000962.3	1779193	1779298	Rv1572c	Rv1572c	InsertionSeqs_And_Phages	None
NC_000962.3	1779313	1779724	Rv1573	Rv1573	InsertionSeqs_And_Phages	None
NC_000962.3	1779929	1780241	Rv1574	Rv1574	InsertionSeqs_And_Phages	None
NC_000962.3	1780198	1780699	Rv1575	Rv1575	InsertionSeqs_And_Phages	None
NC_000962.3	1780642	1782064	Rv1576c	Rv1576c	InsertionSeqs_And_Phages	None
NC_000962.3	1782071	1782584	Rv1577c	Rv1577c	InsertionSeqs_And_Phages	None
NC_000962.3	1782757	1783228	Rv1578c	Rv1578c	InsertionSeqs_And_Phages	None
NC_000962.3	1783308	1783623	Rv1579c	Rv1579c	InsertionSeqs_And_Phages	None
NC_000962.3	1783619	1783892	Rv1580c	Rv1580c	InsertionSeqs_And_Phages	None
NC_000962.3	1783905	1784301	Rv1581c	Rv1581c	InsertionSeqs_And_Phages	None
NC_000962.3	1784496	1785912	Rv1582c	Rv1582c	InsertionSeqs_And_Phages	None
NC_000962.3	1785911	1786310	Rv1583c	Rv1583c	InsertionSeqs_And_Phages	None
NC_000962.3	1786306	1786528	Rv1584c	Rv1584c	InsertionSeqs_And_Phages	None
NC_000962.3	1786583	1787099	Rv1585c	Rv1585c	InsertionSeqs_And_Phages	None
NC_000962.3	1787095	1788505	Rv1586c	Rv1586c	InsertionSeqs_And_Phages	None
NC_000962.3	1788161	1789163	Rv1587c	Rv1587c	InsertionSeqs_And_Phages	None
NC_000962.3	1789167	1789836	Rv1588c	Rv1588c	InsertionSeqs_And_Phages	None
NC_000962.3	1855763	1856696	Rv1646	PE17	PE/PPEs	PE_V_
NC_000962.3	1862346	1865382	Rv1651c	PE_PGRS30	PE/PPEs	PE_V_PGRS
NC_000962.3	1926201	1927137	Rv1701	Rv1701	InsertionSeqs_And_Phages	None
NC_000962.3	1927210	1928575	Rv1702c	Rv1702c	InsertionSeqs_And_Phages	None
NC_000962.3	1931496	1932654	Rv1705c	PPE22	PE/PPEs	PPE_SL-4_PPE-SVP
NC_000962.3	1932693	1933878	Rv1706c	PPE23	PE/PPEs	PPE_SL-4_PPE-SVP
NC_000962.3	1981613	1984775	Rv1753c	PPE24	PE/PPEs	PPE_SL-5_PPE-MPTR
NC_000962.3	1987744	1988731	Rv1756c	Rv1756c	InsertionSeqs_And_Phages	None
NC_000962.3	1988679	1989006	Rv1757c	Rv1757c	InsertionSeqs_And_Phages	None
NC_000962.3	1989832	1992577	Rv1759c	wag22	PE/PPEs	PE_V_PGRS
NC_000962.3	1996151	1996478	Rv1763	Rv1763	InsertionSeqs_And_Phages	None
NC_000962.3	1996426	1997413	Rv1764	Rv1764	InsertionSeqs_And_Phages	None
NC_000962.3	1997417	1998515	Rv1765c	Rv1765c	Coscolla Repetitive Genes	None
NC_000962.3	1999141	1999357	Rv1765A	Rv1765A	InsertionSeqs_And_Phages	None
NC_000962.3	2000613	2002470	Rv1768	PE_PGRS31	PE/PPEs	PE_V_PGRS
NC_000962.3	2025300	2026398	Rv1787	PPE25	PE/PPEs	PPE_SL-4_PPE-SVP
NC_000962.3	2026476	2026776	Rv1788	PE18	PE/PPEs	PE_IV_
NC_000962.3	2026789	2027971	Rv1789	PPE26	PE/PPEs	PPE_SL-4_PPE-SVP
NC_000962.3	2028424	2029477	Rv1790	PPE27	PE/PPEs	PPE_SL-4_PPE-SVP
NC_000962.3	2029903	2030203	Rv1791	PE19	PE/PPEs	PE_IV_
NC_000962.3	2030693	2030978	Rv1793	esxN	Coscolla Repetitive Genes	None
NC_000962.3	2039452	2041420	Rv1800	PPE28	PE/PPEs	PPE_SL-5_PPE-MPTR
NC_000962.3	2042000	2043272	Rv1801	PPE29	PE/PPEs	PPE_SL-4_PPE-SVP
NC_000962.3	2043383	2044775	Rv1802	PPE30	PE/PPEs	PPE_SL-4_PPE-SVP
NC_000962.3	2044922	2046842	Rv1803c	PE_PGRS32	PE/PPEs	PE_V_PGRS
NC_000962.3	2048071	2048371	Rv1806	PE20	PE/PPEs	PE_IV_
NC_000962.3	2048397	2049597	Rv1807	PPE31	PE/PPEs	PPE_SL-4_PPE-SVP
NC_000962.3	2049920	2051150	Rv1808	PPE32	PE/PPEs	PPE_SL-4_PPE-SVP
NC_000962.3	2051281	2052688	Rv1809	PPE33	PE/PPEs	PPE_SL-4_PPE-SVP
NC_000962.3	2061177	2062674	Rv1818c	PE_PGRS33	PE/PPEs	PE_V_PGRS
NC_000962.3	2073942	2074437	Rv1829	Rv1829	Coscolla Repetitive Genes	None
NC_000962.3	2087970	2089518	Rv1840c	PE_PGRS34	PE/PPEs	PE_V_PGRS
NC_000962.3	2156705	2157299	Rv1910c	Rv1910c	Coscolla Repetitive Genes	None
NC_000962.3	2157381	2157987	Rv1911c	lppC	Coscolla Repetitive Genes	None
NC_000962.3	2162931	2167311	Rv1917c	PPE34	PE/PPEs	PPE_SL-5_PPE-MPTR
NC_000962.3	2167648	2170612	Rv1918c	PPE35	PE/PPEs	PPE_SL-5_PPE-MPTR
NC_000962.3	2195988	2197353	Rv1945	Rv1945	InsertionSeqs_And_Phages	None
NC_000962.3	2226243	2227920	Rv1983	PE_PGRS35	PE/PPEs	PE_V_PGRS
NC_000962.3	2260664	2261144	Rv2013	Rv2013	InsertionSeqs_And_Phages	None
NC_000962.3	2261097	2261688	Rv2014	Rv2014	InsertionSeqs_And_Phages	None
NC_000962.3	2261815	2263072	Rv2015c	Rv2015c	Coscolla Repetitive Genes	None
NC_000962.3	2294530	2306986	Rv2048c	pks12	Coscolla Repetitive Genes	None
NC_000962.3	2338708	2340874	Rv2082	Rv2082	Coscolla Repetitive Genes	None
NC_000962.3	2343026	2343332	Rv2085	Rv2085	InsertionSeqs_And_Phages	None
NC_000962.3	2343310	2343916	Rv2086	Rv2086	InsertionSeqs_And_Phages	None
NC_000962.3	2343993	2344224	Rv2087	Rv2087	InsertionSeqs_And_Phages	None
NC_000962.3	2347372	2348554	Rv2090	Rv2090	Coscolla Repetitive Genes	None
NC_000962.3	2356728	2358033	Rv2098c	PE_PGRS36	PE/PPEs	None
NC_000962.3	2358032	2358206	Rv2099c	PE21	PE/PPEs	PE_V_PGRS
NC_000962.3	2358388	2360041	Rv2100	Rv2100	InsertionSeqs_And_Phages	None
NC_000962.3	2365464	2365791	Rv2105	Rv2105	InsertionSeqs_And_Phages	None
NC_000962.3	2365739	2366726	Rv2106	Rv2106	InsertionSeqs_And_Phages	None
NC_000962.3	2367358	2367655	Rv2107	PE22	PE/PPEs	PE_IV_
NC_000962.3	2367710	2368442	Rv2108	PPE36	PE/PPEs	PPE_SL-3_nan
NC_000962.3	2370904	2372569	Rv2112c	dop	Coscolla Repetitive Genes	None
NC_000962.3	2381070	2382492	Rv2123	PPE37	PE/PPEs	PPE_SL-2_PPE-PPW
NC_000962.3	2387201	2387972	Rv2126c	PE_PGRS37	PE/PPEs	None
NC_000962.3	2423239	2424838	Rv2162c	PE_PGRS38	PE/PPEs	PE_V_PGRS
NC_000962.3	2430158	2431145	Rv2167c	Rv2167c	InsertionSeqs_And_Phages	None
NC_000962.3	2431093	2431420	Rv2168c	Rv2168c	InsertionSeqs_And_Phages	None
NC_000962.3	2439281	2439947	Rv2177c	Rv2177c	InsertionSeqs_And_Phages	None
NC_000962.3	2459677	2461327	Rv2196	qcrB	Coscolla Repetitive Genes	None
NC_000962.3	2530835	2531897	Rv2258c	Rv2258c	Coscolla Repetitive Genes	None
NC_000962.3	2549123	2550029	Rv2277c	Rv2277c	Coscolla Repetitive Genes	None
NC_000962.3	2550064	2550391	Rv2278	Rv2278	InsertionSeqs_And_Phages	None
NC_000962.3	2550339	2551326	Rv2279	Rv2279	InsertionSeqs_And_Phages	None
NC_000962.3	2581842	2582298	Rv2309c	Rv2309c	InsertionSeqs_And_Phages	None
NC_000962.3	2583434	2583779	Rv2310	Rv2310	InsertionSeqs_And_Phages	None
NC_000962.3	2600730	2601879	Rv2328	PE23	PE/PPEs	PE_V_
NC_000962.3	2617666	2618908	Rv2340c	PE_PGRS39	PE/PPEs	PE_V_PGRS
NC_000962.3	2625887	2626172	Rv2346c	esxO	Coscolla Repetitive Genes	None
NC_000962.3	2626222	2626519	Rv2347c	esxP	Coscolla Repetitive Genes	None
NC_000962.3	2632922	2634098	Rv2352c	PPE38	PE/PPEs	PPE_SL-4_PPE-SVP
NC_000962.3	2634527	2635592	Rv2353c	PPE39	PE/PPEs	None
NC_000962.3	2635627	2635954	Rv2354	Rv2354	InsertionSeqs_And_Phages	None
NC_000962.3	2635902	2636889	Rv2355	Rv2355	InsertionSeqs_And_Phages	None
NC_000962.3	2637687	2639535	Rv2356c	PPE40	PE/PPEs	PPE_SL-5_PPE-MPTR
NC_000962.3	2651752	2651938	Rv2371	PE_PGRS40	PE/PPEs	PE_V_
NC_000962.3	2692798	2693884	Rv2396	PE_PGRS41	PE/PPEs	PE_V_PGRS
NC_000962.3	2706016	2706736	Rv2408	PE24	PE/PPEs	None
NC_000962.3	2720775	2721777	Rv2424c	Rv2424c	InsertionSeqs_And_Phages	None
NC_000962.3	2727335	2727920	Rv2430c	PPE41	PE/PPEs	PPE_SL-3_nan
NC_000962.3	2727966	2728266	Rv2431c	PE25	PE/PPEs	PE_III_
NC_000962.3	2784656	2785643	Rv2479c	Rv2479c	InsertionSeqs_And_Phages	None
NC_000962.3	2785591	2785918	Rv2480c	Rv2480c	InsertionSeqs_And_Phages	None
NC_000962.3	2795300	2797385	Rv2487c	PE_PGRS42	PE/PPEs	PE_V_PGRS
NC_000962.3	2801253	2806236	Rv2490c	PE_PGRS43	PE/PPEs	PE_V_PGRS
NC_000962.3	2828555	2829803	Rv2512c	Rv2512c	InsertionSeqs_And_Phages	None
NC_000962.3	2835784	2837263	Rv2519	PE26	PE/PPEs	PE_V_PGRS
NC_000962.3	2866467	2867127	Rv2543	lppA	Coscolla Repetitive Genes	None
NC_000962.3	2867123	2867786	Rv2544	lppB	Coscolla Repetitive Genes	None
NC_000962.3	2921550	2923182	Rv2591	PE_PGRS44	PE/PPEs	PE_V_PGRS
NC_000962.3	2935045	2936788	Rv2608	PPE42	PE/PPEs	PPE_SL-5_PPE-MPTR
NC_000962.3	2943599	2944985	Rv2615c	PE_PGRS45	PE/PPEs	PE_V_PGRS
NC_000962.3	2960104	2962441	Rv2634c	PE_PGRS46	PE/PPEs	PE_V_PGRS
NC_000962.3	2970550	2971549	Rv2646	Rv2646	InsertionSeqs_And_Phages	None
NC_000962.3	2971658	2972027	Rv2647	Rv2647	InsertionSeqs_And_Phages	None
NC_000962.3	2972159	2972486	Rv2648	Rv2648	InsertionSeqs_And_Phages	None
NC_000962.3	2972434	2973421	Rv2649	Rv2649	InsertionSeqs_And_Phages	None
NC_000962.3	2973794	2975234	Rv2650c	Rv2650c	InsertionSeqs_And_Phages	None
NC_000962.3	2975241	2975775	Rv2651c	Rv2651c	InsertionSeqs_And_Phages	None
NC_000962.3	2975927	2976554	Rv2652c	Rv2652c	InsertionSeqs_And_Phages	None
NC_000962.3	2976585	2976909	Rv2653c	Rv2653c	InsertionSeqs_And_Phages	None
NC_000962.3	2976988	2977234	Rv2654c	Rv2654c	InsertionSeqs_And_Phages	None
NC_000962.3	2977230	2978658	Rv2655c	Rv2655c	InsertionSeqs_And_Phages	None
NC_000962.3	2978659	2979052	Rv2656c	Rv2656c	InsertionSeqs_And_Phages	None
NC_000962.3	2979048	2979309	Rv2657c	Rv2657c	InsertionSeqs_And_Phages	None
NC_000962.3	2979325	2979688	Rv2658c	Rv2658c	InsertionSeqs_And_Phages	None
NC_000962.3	2979690	2980818	Rv2659c	Rv2659c	InsertionSeqs_And_Phages	None
NC_000962.3	2982698	2982980	Rv2665	Rv2665	Coscolla Repetitive Genes	None
NC_000962.3	2983070	2983874	Rv2666	Rv2666	InsertionSeqs_And_Phages	None
NC_000962.3	2989290	2990592	Rv2673	aftC	Coscolla Repetitive Genes	None
NC_000962.3	2996104	2996737	Rv2680	Rv2680	Coscolla Repetitive Genes	None
NC_000962.3	3005844	3007062	Rv2689c	Rv2689c	Coscolla Repetitive Genes	None
NC_000962.3	3053913	3055491	Rv2741	PE_PGRS47	PE/PPEs	PE_V_PGRS
NC_000962.3	3076893	3078078	Rv2768c	PPE43	PE/PPEs	PPE_SL-4_PPE-SVP
NC_000962.3	3078157	3078985	Rv2769c	PE27	PE/PPEs	PE_IV_
NC_000962.3	3079308	3080457	Rv2770c	PPE44	PE/PPEs	PPE_SL-4_PPE-SVP
NC_000962.3	3082351	3082756	Rv2774c	Rv2774c	Coscolla Repetitive Genes	None
NC_000962.3	3100201	3101581	Rv2791c	Rv2791c	InsertionSeqs_And_Phages	None
NC_000962.3	3101580	3102162	Rv2792c	Rv2792c	InsertionSeqs_And_Phages	None
NC_000962.3	3112866	3113271	Rv2805	Rv2805	Coscolla Repetitive Genes	None
NC_000962.3	3113657	3114812	Rv2807	Rv2807	Coscolla Repetitive Genes	None
NC_000962.3	3115740	3116142	Rv2810c	Rv2810c	InsertionSeqs_And_Phages	None
NC_000962.3	3116817	3118227	Rv2812	Rv2812	InsertionSeqs_And_Phages	None
NC_000962.3	3120565	3121552	Rv2814c	Rv2814c	InsertionSeqs_And_Phages	None
NC_000962.3	3121500	3121827	Rv2815c	Rv2815c	InsertionSeqs_And_Phages	None
NC_000962.3	3132891	3133539	Rv2825c	Rv2825c	Coscolla Repetitive Genes	None
NC_000962.3	3135787	3136333	Rv2828c	Rv2828c	Coscolla Repetitive Genes	None
NC_000962.3	3162267	3164115	Rv2853	PE_PGRS48	PE/PPEs	PE_V_PGRS
NC_000962.3	3170719	3171646	Rv2859c	Rv2859c	Coscolla Repetitive Genes	None
NC_000962.3	3191643	3192201	Rv2882c	frr	Coscolla Repetitive Genes	None
NC_000962.3	3194165	3195548	Rv2885c	Rv2885c	InsertionSeqs_And_Phages	None
NC_000962.3	3195544	3196432	Rv2886c	Rv2886c	InsertionSeqs_And_Phages	None
NC_000962.3	3200793	3202020	Rv2892c	PPE45	PE/PPEs	PPE_SL-4_PPE-SVP
NC_000962.3	3203393	3204290	Rv2894c	xerC	InsertionSeqs_And_Phages	None
NC_000962.3	3245444	3251075	Rv2931	ppsA	Coscolla Repetitive Genes	None
NC_000962.3	3251071	3255688	Rv2932	ppsB	Coscolla Repetitive Genes	None
NC_000962.3	3288463	3289705	Rv2943	Rv2943	InsertionSeqs_And_Phages	None
NC_000962.3	3289704	3290235	Rv2943A	Rv2943A	InsertionSeqs_And_Phages	None
NC_000962.3	3289789	3290506	Rv2944	Rv2944	InsertionSeqs_And_Phages	None
NC_000962.3	3313282	3313672	Rv2961	Rv2961	InsertionSeqs_And_Phages	None
NC_000962.3	3332786	3333788	Rv2977c	thiL	Coscolla Repetitive Genes	None
NC_000962.3	3333784	3335164	Rv2978c	Rv2978c	InsertionSeqs_And_Phages	None
NC_000962.3	3335163	3335748	Rv2979c	Rv2979c	InsertionSeqs_And_Phages	None
NC_000962.3	3335959	3336505	Rv2980	Rv2980	Coscolla Repetitive Genes	None
NC_000962.3	3376938	3378243	Rv3018c	PPE46	PE/PPEs	PPE_SL-2_PPE-PPW
NC_000962.3	3378328	3378415	Rv3018A	PE27A	PE/PPEs	None
NC_000962.3	3379375	3380452	Rv3021c	PPE47	PE/PPEs	None
NC_000962.3	3380439	3380682	Rv3022c	PPE48	PE/PPEs	PPE_SL-2_PPE-PPW
NC_000962.3	3380678	3380993	Rv3022A	PE29	PE/PPEs	None
NC_000962.3	3381374	3382622	Rv3023c	Rv3023c	InsertionSeqs_And_Phages	None
NC_000962.3	3465777	3467091	Rv3097c	lipY	PE/PPEs	PE_V_
NC_000962.3	3481450	3482698	Rv3115	Rv3115	InsertionSeqs_And_Phages	None
NC_000962.3	3490475	3491651	Rv3125c	PPE49	PE/PPEs	PPE_SL-4_PPE-SVP
NC_000962.3	3501333	3501732	Rv3135	PPE50	PE/PPEs	PPE_SL-4_PPE-SVP
NC_000962.3	3501793	3502936	Rv3136	PPE51	PE/PPEs	PPE_SL-4_PPE-SVP
NC_000962.3	3510087	3511317	Rv3144c	PPE52	PE/PPEs	PPE_SL-5_PPE-MPTR
NC_000962.3	3527390	3529163	Rv3159c	PPE53	PE/PPEs	PPE_SL-5_PPE-MPTR
NC_000962.3	3551280	3551607	Rv3184	Rv3184	InsertionSeqs_And_Phages	None
NC_000962.3	3551555	3552542	Rv3185	Rv3185	InsertionSeqs_And_Phages	None
NC_000962.3	3552763	3553090	Rv3186	Rv3186	InsertionSeqs_And_Phages	None
NC_000962.3	3553038	3554025	Rv3187	Rv3187	InsertionSeqs_And_Phages	None
NC_000962.3	3557310	3558345	Rv3191c	Rv3191c	InsertionSeqs_And_Phages	None
NC_000962.3	3663688	3664222	Rv3281	accE5	Coscolla Repetitive Genes	None
NC_000962.3	3710432	3710759	Rv3325	Rv3325	InsertionSeqs_And_Phages	None
NC_000962.3	3710707	3711694	Rv3326	Rv3326	InsertionSeqs_And_Phages	None
NC_000962.3	3711748	3713461	Rv3327	Rv3327	InsertionSeqs_And_Phages	None
NC_000962.3	3729363	3736935	Rv3343c	PPE54	PE/PPEs	PPE_SL-5_PPE-MPTR
NC_000962.3	3736983	3738438	Rv3344c	PE_PGRS49	PE/PPEs	None
NC_000962.3	3738157	3742774	Rv3345c	PE_PGRS50	PE/PPEs	None
NC_000962.3	3743197	3743455	Rv3346c	Rv3346c	Coscolla Repetitive Genes	None
NC_000962.3	3743710	3753184	Rv3347c	PPE55	PE/PPEs	PPE_SL-5_PPE-MPTR
NC_000962.3	3753764	3754256	Rv3348	Rv3348	InsertionSeqs_And_Phages	None
NC_000962.3	3754292	3755033	Rv3349c	Rv3349c	InsertionSeqs_And_Phages	None
NC_000962.3	3755951	3767102	Rv3350c	PPE56	PE/PPEs	PPE_SL-5_PPE-MPTR
NC_000962.3	3769513	3769807	Rv3355c	Rv3355c	Coscolla Repetitive Genes	None
NC_000962.3	3778567	3780334	Rv3367	PE_PGRS51	PE/PPEs	PE_V_PGRS
NC_000962.3	3795099	3796086	Rv3380c	Rv3380c	InsertionSeqs_And_Phages	None
NC_000962.3	3796034	3796361	Rv3381c	Rv3381c	InsertionSeqs_And_Phages	None
NC_000962.3	3800091	3800796	Rv3386	Rv3386	InsertionSeqs_And_Phages	None
NC_000962.3	3800785	3801463	Rv3387	Rv3387	InsertionSeqs_And_Phages	None
NC_000962.3	3801652	3803848	Rv3388	PE_PGRS52	PE/PPEs	PE_V_PGRS
NC_000962.3	3841713	3842076	Rv3424c	Rv3424c	Coscolla Repetitive Genes	None
NC_000962.3	3842238	3842769	Rv3425	PPE57	PE/PPEs	PPE_SL-3_nan
NC_000962.3	3843035	3843734	Rv3426	PPE58	PE/PPEs	PPE_SL-3_nan
NC_000962.3	3843884	3844640	Rv3427c	Rv3427c	InsertionSeqs_And_Phages	None
NC_000962.3	3844737	3845970	Rv3428c	Rv3428c	InsertionSeqs_And_Phages	None
NC_000962.3	3847164	3847701	Rv3429	PPE59	PE/PPEs	PPE_SL-3_nan
NC_000962.3	3847641	3848805	Rv3430c	Rv3430c	InsertionSeqs_And_Phages	None
NC_000962.3	3849293	3850139	Rv3431c	Rv3431c	InsertionSeqs_And_Phages	None
NC_000962.3	3883524	3884193	Rv3466	Rv3466	InsertionSeqs_And_Phages	None
NC_000962.3	3883963	3884917	Rv3467	Rv3467	InsertionSeqs_And_Phages	None
NC_000962.3	3890829	3891156	Rv3474	Rv3474	InsertionSeqs_And_Phages	None
NC_000962.3	3891104	3892091	Rv3475	Rv3475	InsertionSeqs_And_Phages	None
NC_000962.3	3894092	3894389	Rv3477	PE31	PE/PPEs	PE_IV_
NC_000962.3	3894425	3895607	Rv3478	PPE60	PE/PPEs	PPE_SL-4_PPE-SVP
NC_000962.3	3926568	3930714	Rv3507	PE_PGRS53	PE/PPEs	PE_V_PGRS
NC_000962.3	3931004	3936710	Rv3508	PE_PGRS54	PE/PPEs	PE_V_PGRS
NC_000962.3	3939616	3941761	Rv3511	PE_PGRS55	PE/PPEs	PE_V_PGRS
NC_000962.3	3941723	3944963	Rv3512	PE_PGRS56	PE/PPEs	PE_V_PGRS
NC_000962.3	3945091	3945748	Rv3513c	fadD18	Coscolla Repetitive Genes	None
NC_000962.3	3945793	3950263	Rv3514	PE_PGRS57	PE/PPEs	PE_V_PGRS
NC_000962.3	3950823	3952470	Rv3515c	fadD19	Coscolla Repetitive Genes	None
NC_000962.3	3969342	3970563	Rv3532	PPE61	PE/PPEs	PPE_SL-4_PPE-SVP
NC_000962.3	3970704	3972453	Rv3533c	PPE62	PE/PPEs	PPE_SL-5_PPE-MPTR
NC_000962.3	3978058	3979498	Rv3539	PPE63	PE/PPEs	PPE_SL-N.A._Inconclusive
NC_000962.3	3997979	3999638	Rv3558	PPE64	PE/PPEs	PPE_SL-5_PPE-MPTR
NC_000962.3	4031403	4033158	Rv3590c	PE_PGRS58	PE/PPEs	PE_V_PGRS
NC_000962.3	4036730	4038050	Rv3595c	PE_PGRS59	PE/PPEs	PE_V_PGRS
NC_000962.3	4052949	4053603	Rv3611	Rv3611	Coscolla Repetitive Genes	None
NC_000962.3	4059983	4060268	Rv3619c	esxV	Coscolla Repetitive Genes	None
NC_000962.3	4060294	4060591	Rv3620c	esxW	Coscolla Repetitive Genes	None
NC_000962.3	4060647	4061889	Rv3621c	PPE65	PE/PPEs	None
NC_000962.3	4061898	4062198	Rv3622c	PE32	PE/PPEs	PE_IV_
NC_000962.3	4075751	4076099	Rv3636	Rv3636	InsertionSeqs_And_Phages	None
NC_000962.3	4076483	4076984	Rv3637	Rv3637	InsertionSeqs_And_Phages	None
NC_000962.3	4076983	4077730	Rv3638	Rv3638	InsertionSeqs_And_Phages	None
NC_000962.3	4077883	4078450	Rv3639c	Rv3639c	Coscolla Repetitive Genes	None
NC_000962.3	4078519	4079749	Rv3640c	Rv3640c	InsertionSeqs_And_Phages	None
NC_000962.3	4091232	4091517	Rv3650	PE33	PE/PPEs	PE_V_
NC_000962.3	4093631	4093946	Rv3652	PE_PGRS60	PE/PPEs	PE_V_PGRS
NC_000962.3	4093939	4094527	Rv3653	PE_PGRS61	PE/PPEs	PE_V_PGRS
NC_000962.3	4119794	4120955	Rv3680	Rv3680	Coscolla Repetitive Genes	None
NC_000962.3	4153739	4155674	Rv3710	leuA	Coscolla Repetitive Genes	None
NC_000962.3	4189284	4190232	Rv3738c	PPE66	PE/PPEs	None
NC_000962.3	4190283	4190517	Rv3739c	PPE67	PE/PPEs	PPE_SL-2_PPE-PPW
NC_000962.3	4196170	4196506	Rv3746c	PE34	PE/PPEs	PE_I_
NC_000962.3	4198204	4198597	Rv3750c	Rv3750c	InsertionSeqs_And_Phages	None
NC_000962.3	4198873	4199089	Rv3751	Rv3751	InsertionSeqs_And_Phages	None
NC_000962.3	4215880	4216063	Rv3770A	Rv3770A	InsertionSeqs_And_Phages	None
NC_000962.3	4216077	4216269	Rv3770B	Rv3770B	InsertionSeqs_And_Phages	None
NC_000962.3	4252992	4254327	Rv3798	Rv3798	InsertionSeqs_And_Phages	None
NC_000962.3	4276570	4278085	Rv3812	PE_PGRS62	PE/PPEs	PE_V_PGRS
NC_000962.3	4299811	4301566	Rv3826	fadD23	Coscolla Repetitive Genes	None
NC_000962.3	4301562	4302789	Rv3827c	Rv3827c	InsertionSeqs_And_Phages	None
NC_000962.3	4302785	4303397	Rv3828c	Rv3828c	InsertionSeqs_And_Phages	None
NC_000962.3	4318774	4319266	Rv3844	Rv3844	InsertionSeqs_And_Phages	None
NC_000962.3	4350744	4351044	Rv3872	PE35	PE/PPEs	PE_I_
NC_000962.3	4351074	4352181	Rv3873	PPE68	PE/PPEs	PPE_SL-1_nan
NC_000962.3	4353009	4355010	Rv3876	espI	Coscolla Repetitive Genes	None
NC_000962.3	4374483	4375683	Rv3892c	PPE69	PE/PPEs	PPE_SL-3_nan
NC_000962.3	4375761	4375995	Rv3893c	PE36	PE/PPEs	PE_III_
