## Additional File 21 for "Genomic sequence characteristics and the empiric accuracy of short-read sequencing"

NC_000962.3	3845970	3847164		IntergenicRegion_2683_Rv3428c-Rv3429		Intergenic		Intergenic	142	1194
NC_000962.3	1636003	1638229	-	Rv1452c	PE_PGRS28	PE/PPEs	PE_V_PGRS	PE/PPE	59	2226
NC_000962.3	2162931	2167311	-	Rv1917c	PPE34	PE/PPEs	PPE_SL-5_PPE-MPTR	PE/PPE	35	4380
NC_000962.3	1981613	1984775	-	Rv1753c	PPE24	PE/PPEs	PPE_SL-5_PPE-MPTR	PE/PPE	24	3162
NC_000962.3	3941723	3944963	+	Rv3512	PE_PGRS56	PE/PPEs	PE_V_PGRS	PE/PPE	16	3240
NC_000962.3	3232506	3232870		IntergenicRegion_2285_Rv2920c-Rv2921c		Intergenic		Intergenic	16	364
NC_000962.3	3931004	3936710	+	Rv3508	PE_PGRS54	PE/PPEs	PE_V_PGRS	PE/PPE	16	5706
NC_000962.3	3379375	3380452	-	Rv3021c	PPE47	PE/PPEs	None	PE/PPE	14	1077
NC_000962.3	2867123	2867786	+	Rv2544	lppB	Coscolla Repetitive Genes	None	cell wall and cell processes	14	663
NC_000962.3	3945793	3950263	+	Rv3514	PE_PGRS57	PE/PPEs	PE_V_PGRS	PE/PPE	14	4470
NC_000962.3	2074437	2074840		IntergenicRegion_1445_Rv1829-Rv1830		Intergenic		Intergenic	13	403
NC_000962.3	3939616	3941761	+	Rv3511	PE_PGRS55	PE/PPEs	PE_V_PGRS	PE/PPE	12	2145
NC_000962.3	2531897	2532244		IntergenicRegion_1776_Rv2258c-Rv2259		Intergenic		Intergenic	10	347
NC_000962.3	4231319	4232393	+	Rv3785	Rv3785	NotExcluded	None	conserved hypotheticals	9	1074
NC_000962.3	832980	833508	+	Rv0742	PE_PGRS8	PE/PPEs	PE_V_PGRS	PE/PPE	8	528
NC_000962.3	4120955	4121197		IntergenicRegion_2870_Rv3680-Rv3681c		Intergenic		Intergenic	8	242
NC_000962.3	3743710	3753184	-	Rv3347c	PPE55	PE/PPEs	PPE_SL-5_PPE-MPTR	PE/PPE	8	9474
NC_000962.3	580581	580808		IntergenicRegion_396_Rv0490-Rv0491		Intergenic		Intergenic	7	227
NC_000962.3	4052949	4053603	+	Rv3611	Rv3611	Coscolla Repetitive Genes	None	conserved hypotheticals	7	654
NC_000962.3	1779313	1779724	+	Rv1573	Rv1573	InsertionSeqs_And_Phages	None	insertion seqs and phages	7	411
NC_000962.3	1211559	1213863	+	Rv1087	PE_PGRS21	PE/PPEs	PE_V_PGRS	PE/PPE	6	2304
NC_000962.3	1782071	1782584	-	Rv1577c	Rv1577c	InsertionSeqs_And_Phages	None	insertion seqs and phages	6	513
NC_000962.3	366149	372764	-	Rv0304c	PPE5	PE/PPEs	None	PE/PPE	6	6615
NC_000962.3	838450	840856	+	Rv0747	PE_PGRS10	PE/PPEs	PE_V_PGRS	PE/PPE	6	2406
NC_000962.3	835700	838052	+	Rv0746	PE_PGRS9	PE/PPEs	PE_V_PGRS	PE/PPE	5	2352
NC_000962.3	3926568	3930714	+	Rv3507	PE_PGRS53	PE/PPEs	PE_V_PGRS	PE/PPE	5	4146
NC_000962.3	1786583	1787099	-	Rv1585c	Rv1585c	InsertionSeqs_And_Phages	None	insertion seqs and phages	5	516
NC_000962.3	1779724	1779929		IntergenicRegion_1254_Rv1573-Rv1574		Intergenic		Intergenic	4	205
NC_000962.3	1618208	1619684	-	Rv1441c	PE_PGRS26	PE/PPEs	PE_V_PGRS	PE/PPE	4	1476
NC_000962.3	333436	336310	-	Rv0278c	PE_PGRS3	PE/PPEs	PE_V_PGRS	PE/PPE	4	2874
